# THE NEUROPEPTIDE NEUROMEDIN U RECEPTOR NMUR-1 BUFFERS INSULIN RECEPTOR SIGNALING IN BACTERIA-DEPENDENT *C. ELEGANS* SURVIVAL

**DOI:** 10.1101/2025.08.15.670582

**Authors:** Deniz Sifoglu, Bianca Pereira, Christina DeGregory, Rahi Shah, Wolfgang Maier, Joanne Guan, Ian Clark, Dhaval Patel, QueeLim Ch’ng, Joy Alcedo

## Abstract

Distinct microbial environments exert diverse effects on the physiology and survival of the nematode *Caenorhabditis elegans*. Here, we show that *C. elegans* grown on two *Escherichia coli* strains exhibit different survival dynamics. Wild-type *C. elegans* on the B type OP50 exhibit more early deaths compared to *C. elegans* on K-12 type CS180. These early deaths on OP50 are characterized by swollen pharynges (P-deaths) due to bacterial accumulation within the tissue. In contrast, animals on CS180 are more resistant to P-deaths. These bacteria-dependent differences in P-deaths depend on bacterial lipopolysaccharide structures and the activities of the *C. elegans* neuropeptide neuromedin U receptor NMUR-1, which reduces P-deaths on OP50, but not on CS180. Surprisingly, however, NMUR-1 promotes the opposite response when the insulin receptor DAF-2 has reduced function — where NMUR-1 now stimulates P-deaths on OP50, but again with no effect on CS180. We also find that NMUR-1 acts in sensory neurons to promote its bi-directional effects on longevity, which depend on the FOXO transcription factor DAF-16. In addition, NMUR-1 downregulates the expression of the insulin-like peptide *daf-28*, but only when DAF-2 function is not reduced. This suggests a regulatory mechanism through which NMUR-1 maintains insulin receptor DAF-2 signaling at a suitable level. Thus, our studies reveal that NMUR-1 serves to buffer the dynamic range of DAF-2 receptor signaling, thereby optimizing pharyngeal health and survival in response to specific bacteria.
