## Supplementary material for "THE NEUROPEPTIDE NEUROMEDIN U RECEPTOR NMUR-1 BUFFERS INSULIN RECEPTOR SIGNALING IN BACTERIA-DEPENDENT *C. ELEGANS* SURVIVAL": Table S1

### Sheet: Fig 1A-B
Trial #	Strain	Age at Death, days	Frequency	Censor	Cause of Death
Trial 1	wild type - OP50	2	1	1	do		Censor:
Trial 1	wild type - OP50	3	3	1	do		1 = not included after time of annotation
Trial 1	wild type - OP50	3	1	1	b		0 = included; an observed death
Trial 1	wild type - OP50	4	2	1	do
Trial 1	wild type - OP50	5	1	0	p		Cause of Death Legends:
Trial 1	wild type - OP50	5	3	1	do
Trial 1	wild type - OP50	5	5	1	do		b = bagged
Trial 1	wild type - OP50	5	1	1	m		bu = burrowed
Trial 1	wild type - OP50	6	1	0	P		cont = contaminated
Trial 1	wild type - OP50	6	2	0	p		do = dried out
Trial 1	wild type - OP50	6	3	1	b		e = explosion from vulva
Trial 1	wild type - OP50	7	4	0	P		k = killed accidentally
Trial 1	wild type - OP50	7	6	1	k		m = missing from plates
Trial 1	wild type - OP50	8	10	0	P
Trial 1	wild type - OP50	9	4	0	P		P = deaths with swollen pharynges
Trial 1	wild type - OP50	10	4	0	P		p = deaths with unswollen pharynges
Trial 1	wild type - OP50	11	2	0	p
Trial 1	wild type - OP50	11	1	1	do		d = deaths where pharyngeal sizes were undetermined
Trial 1	wild type - OP50	12	1	0	P
Trial 1	wild type - OP50	12	3	0	p		To generate the P-death survival curves in Figure 1B and Table 1, only P-deaths were counted and all non-P deaths were censored.
Trial 1	wild type - OP50	14	1	0	P
Trial 1	wild type - OP50	14	1	0	p
Trial 1	wild type - OP50	14	2	1	cont
Trial 1	wild type - OP50	15	3	0	p
Trial 1	wild type - OP50	17	1	0	P
Trial 1	wild type - OP50	17	2	0	p
Trial 1	wild type - OP50	17	2	1	cont
Trial 1	wild type - OP50	18	6	0	p
Trial 1	wild type - OP50	19	3	0	p
Trial 1	wild type - OP50	23	1	0	p
Trial 1	wild type - CS180	1	1	1	m
Trial 1	wild type - CS180	1	2	1	do
Trial 1	wild type - CS180	3	1	1	b
Trial 1	wild type - CS180	3	1	1	do
Trial 1	wild type - CS180	3	1	1	e
Trial 1	wild type - CS180	4	3	1	do
Trial 1	wild type - CS180	4	3	1	b
Trial 1	wild type - CS180	4	1	1	p
Trial 1	wild type - CS180	4	4	1	cont
Trial 1	wild type - CS180	5	1	1	do
Trial 1	wild type - CS180	5	1	1	e
Trial 1	wild type - CS180	6	1	1	p
Trial 1	wild type - CS180	7	1	0	P
Trial 1	wild type - CS180	7	1	1	p
Trial 1	wild type - CS180	7	1	1	m
Trial 1	wild type - CS180	8	2	0	P
Trial 1	wild type - CS180	8	15	1	cont
Trial 1	wild type - CS180	8	1	1	e
Trial 1	wild type - CS180	9	1	0	P
Trial 1	wild type - CS180	10	1	0	P
Trial 1	wild type - CS180	11	1	0	P
Trial 1	wild type - CS180	11	3	0	p
Trial 1	wild type - CS180	11	1	1	m
Trial 1	wild type - CS180	12	9	0	p
Trial 1	wild type - CS180	14	7	0	p
Trial 1	wild type - CS180	15	8	0	p
Trial 1	wild type - CS180	17	2	0	p
Trial 1	wild type - CS180	18	3	0	p
Trial 1	wild type - CS180	19	3	0	p
Trial 2	wild type - OP50	2	2	1	m
Trial 2	wild type - OP50	3	4	1	do
Trial 2	wild type - OP50	3	2	1	b
Trial 2	wild type - OP50	4	9	1	b
Trial 2	wild type - OP50	4	1	1	do
Trial 2	wild type - OP50	4	1	1	m
Trial 2	wild type - OP50	5	2	0	P
Trial 2	wild type - OP50	5	2	1	do
Trial 2	wild type - OP50	5	1	1	b
Trial 2	wild type - OP50	5	1	1	m
Trial 2	wild type - OP50	6	4	0	P
Trial 2	wild type - OP50	6	1	1	b
Trial 2	wild type - OP50	6	1	1	cont
Trial 2	wild type - OP50	7	1	0	p
Trial 2	wild type - OP50	7	3	0	P
Trial 2	wild type - OP50	8	6	0	P
Trial 2	wild type - OP50	9	3	0	P
Trial 2	wild type - OP50	10	1	0	p
Trial 2	wild type - OP50	10	4	0	P
Trial 2	wild type - OP50	12	1	0	p
Trial 2	wild type - OP50	13	2	0	p
Trial 2	wild type - OP50	14	1	0	p
Trial 2	wild type - OP50	14	1	0	P
Trial 2	wild type - OP50	15	3	0	p
Trial 2	wild type - OP50	15	1	0	P
Trial 2	wild type - OP50	16	3	0	p
Trial 2	wild type - OP50	17	4	0	p
Trial 2	wild type - OP50	18	4	0	p
Trial 2	wild type - OP50	19	3	0	p
Trial 2	wild type - OP50	20	2	0	p
Trial 2	wild type - OP50	21	3	0	p
Trial 2	wild type - OP50	22	1	0	p
Trial 2	wild type - OP50	23	1	0	p
Trial 2	wild type - OP50	24	1	0	p
Trial 2	wild type - CS180	2	2	1	m
Trial 2	wild type - CS180	3	2	1	m
Trial 2	wild type - CS180	3	1	1	bu
Trial 2	wild type - CS180	3	1	1	b
Trial 2	wild type - CS180	4	1	1	e
Trial 2	wild type - CS180	5	3	1	m
Trial 2	wild type - CS180	5	1	1	do
Trial 2	wild type - CS180	5	1	1	do
Trial 2	wild type - CS180	6	3	1	do
Trial 2	wild type - CS180	7	1	1	m
Trial 2	wild type - CS180	8	2	0	P
Trial 2	wild type - CS180	10	4	0	p
Trial 2	wild type - CS180	10	2	0	P
Trial 2	wild type - CS180	11	5	1	p
Trial 2	wild type - CS180	12	5	1	p
Trial 2	wild type - CS180	12	1	0	P
Trial 2	wild type - CS180	13	11	1	p
Trial 2	wild type - CS180	13	1	1	e
Trial 2	wild type - CS180	14	1	0	P
Trial 2	wild type - CS180	14	11	0	p
Trial 2	wild type - CS180	15	11	0	p
Trial 2	wild type - CS180	16	3	0	p
Trial 2	wild type - CS180	17	3	0	p
Trial 2	wild type - CS180	18	1	0	p
Trial 2	wild type - CS180	19	1	0	p
Trial 2	wild type - CS180	20	1	0	p
Trial 2	wild type - CS180	21	1	0	p
Trial 3	wild type - OP50	2	3	1	do
Trial 3	wild type - OP50	2	1	1	m
Trial 3	wild type - OP50	3	6	1	do
Trial 3	wild type - OP50	3	3	1	m
Trial 3	wild type - OP50	3	5	1	b
Trial 3	wild type - OP50	4	1	0	P
Trial 3	wild type - OP50	4	9	1	b
Trial 3	wild type - OP50	5	1	1	m
Trial 3	wild type - OP50	5	11	1	b
Trial 3	wild type - OP50	5	1	1	e
Trial 3	wild type - OP50	5	1	0	P
Trial 3	wild type - OP50	6	7	0	P
Trial 3	wild type - OP50	6	1	0	p
Trial 3	wild type - OP50	6	1	1	b
Trial 3	wild type - OP50	7	3	0	P
Trial 3	wild type - OP50	8	7	0	P
Trial 3	wild type - OP50	8	1	0	p
Trial 3	wild type - OP50	9	2	1	m
Trial 3	wild type - OP50	9	3	0	P
Trial 3	wild type - OP50	10	1	0	P
Trial 3	wild type - OP50	12	1	0	P
Trial 3	wild type - OP50	13	1	0	P
Trial 3	wild type - OP50	15	1	0	p
Trial 3	wild type - OP50	17	1	0	p
Trial 3	wild type - OP50	19	3	0	p
Trial 3	wild type - OP50	20	2	0	p
Trial 3	wild type - OP50	21	1	0	p
Trial 3	wild type - OP50	23	2	0	p
Trial 3	wild type - CS180	2	1	1	bu
Trial 3	wild type - CS180	2	1	1	do
Trial 3	wild type - CS180	3	2	1	b
Trial 3	wild type - CS180	3	7	1	do
Trial 3	wild type - CS180	4	2	1	b
Trial 3	wild type - CS180	5	1	0	d
Trial 3	wild type - CS180	5	1	1	b
Trial 3	wild type - CS180	6	1	1	do
Trial 3	wild type - CS180	6	1	0	P
Trial 3	wild type - CS180	7	2	1	do
Trial 3	wild type - CS180	7	1	1	b
Trial 3	wild type - CS180	7	1	0	P
Trial 3	wild type - CS180	8	3	0	P
Trial 3	wild type - CS180	9	2	0	P
Trial 3	wild type - CS180	9	1	0	p
Trial 3	wild type - CS180	9	1	1	do
Trial 3	wild type - CS180	10	2	0	p
Trial 3	wild type - CS180	11	1	1	do
Trial 3	wild type - CS180	11	1	0	P
Trial 3	wild type - CS180	11	1	1	p
Trial 3	wild type - CS180	12	1	0	P
Trial 3	wild type - CS180	12	5	0	p
Trial 3	wild type - CS180	12	1	1	e
Trial 3	wild type - CS180	13	1	0	P
Trial 3	wild type - CS180	13	9	0	p
Trial 3	wild type - CS180	14	5	0	p
Trial 3	wild type - CS180	15	1	1	k
Trial 3	wild type - CS180	15	7	0	p
Trial 3	wild type - CS180	16	5	0	p
Trial 3	wild type - CS180	17	3	0	p
Trial 3	wild type - CS180	18	3	0	p
Trial 3	wild type - CS180	19	4	0	p
Trial 3	wild type - CS180	21	1	0	p
Trial 3	wild type - CS180	22	1	0	p

### Sheet: Fig 1C, 1J
Fig 1C. Wild-type P deaths
	OP50	CS180
# of P deaths	74	22
# of non-P deaths	70	142
Total deaths	144	164
Fig 1J. Wild-type P deaths
	CS180	CS2429	CS2198
# of P deaths	17	34	41
# of non-P deaths	47	27	24
Total deaths	64	61	65

### Sheet: Fig 1H-I
Trial #	Strain	Age at Death, days	Frequency	Censor	Cause of Death	Comments
Trial 1	wild type - CS180	2	3	1	do	in Fig 1H and Table 1			Censor:
Trial 1	wild type - CS180	2	1	1	m	in Fig 1H and Table 1			1 = not included after time of annotation
Trial 1	wild type - CS180	3	1	1	do	in Fig 1H and Table 1			0 = included; an observed death
Trial 1	wild type - CS180	5	1	1	e	in Fig 1H and Table 1
Trial 1	wild type - CS180	6	1	1	e	in Fig 1H and Table 1			Cause of Death Legends:
Trial 1	wild type - CS180	6	1	1	do	in Fig 1H and Table 1
Trial 1	wild type - CS180	7	8	1	cont	in Fig 1H and Table 1			b = bagged
Trial 1	wild type - CS180	7	2	0	p	in Fig 1H and Table 1			bu = burrowed
Trial 1	wild type - CS180	8	1	0	p	in Fig 1H and Table 1			cont = contaminated
Trial 1	wild type - CS180	8	4	0	P	in Fig 1H and Table 1			do = dried out
Trial 1	wild type - CS180	9	5	0	P	in Fig 1H and Table 1			e = explosion from vulva
Trial 1	wild type - CS180	9	1	0	p	in Fig 1H and Table 1			k = killed accidentally
Trial 1	wild type - CS180	10	5	0	P	in Fig 1H and Table 1			m = missing from plates
Trial 1	wild type - CS180	10	1	0	p	in Fig 1H and Table 1
Trial 1	wild type - CS180	11	2	0	P	in Fig 1H and Table 1			P = deaths with swollen pharynges
Trial 1	wild type - CS180	11	1	0	p	in Fig 1H and Table 1			p = deaths with unswollen pharynges
Trial 1	wild type - CS180	12	1	0	P	in Fig 1H and Table 1
Trial 1	wild type - CS180	12	3	0	p	in Fig 1H and Table 1			d = deaths where pharyngeal sizes were undetermined
Trial 1	wild type - CS180	13	5	0	p	in Fig 1H and Table 1
Trial 1	wild type - CS180	14	5	0	p	in Fig 1H and Table 1			To generate the P-death survival curves in Figure 1I and Table 1, only P-deaths were counted and all non-P deaths were censored.
Trial 1	wild type - CS180	16	11	0	p	in Fig 1H and Table 1
Trial 1	wild type - CS180	17	7	0	p	in Fig 1H and Table 1
Trial 1	wild type - CS180	18	5	0	p	in Fig 1H and Table 1
Trial 1	wild type - CS180	21	3	0	p	in Fig 1H and Table 1
Trial 1	wild type - CS180	23	2	0	p	in Fig 1H and Table 1
Trial 1	wild type - CS2429	2	1	1	m	in Fig 1H and Table 1
Trial 1	wild type - CS2429	2	1	1	do	in Fig 1H and Table 1
Trial 1	wild type - CS2429	3	3	1	do	in Fig 1H and Table 1
Trial 1	wild type - CS2429	5	6	1	do	in Fig 1H and Table 1
Trial 1	wild type - CS2429	5	1	1	b	in Fig 1H and Table 1
Trial 1	wild type - CS2429	5	2	1	bu	in Fig 1H and Table 1
Trial 1	wild type - CS2429	5	1	1	m	in Fig 1H and Table 1
Trial 1	wild type - CS2429	6	2	1	do	in Fig 1H and Table 1
Trial 1	wild type - CS2429	6	1	0	p	in Fig 1H and Table 1
Trial 1	wild type - CS2429	8	3	0	P	in Fig 1H and Table 1
Trial 1	wild type - CS2429	9	1	1	m	in Fig 1H and Table 1
Trial 1	wild type - CS2429	9	8	0	P	in Fig 1H and Table 1
Trial 1	wild type - CS2429	10	12	0	P	in Fig 1H and Table 1
Trial 1	wild type - CS2429	10	1	1	e	in Fig 1H and Table 1
Trial 1	wild type - CS2429	11	1	0	p	in Fig 1H and Table 1
Trial 1	wild type - CS2429	11	4	0	P	in Fig 1H and Table 1
Trial 1	wild type - CS2429	12	3	0	P	in Fig 1H and Table 1
Trial 1	wild type - CS2429	12	1	0	p	in Fig 1H and Table 1
Trial 1	wild type - CS2429	13	3	0	P	in Fig 1H and Table 1
Trial 1	wild type - CS2429	13	2	0	p	in Fig 1H and Table 1
Trial 1	wild type - CS2429	14	1	0	P	in Fig 1H and Table 1
Trial 1	wild type - CS2429	14	1	0	p	in Fig 1H and Table 1
Trial 1	wild type - CS2429	16	1	0	P	in Fig 1H and Table 1
Trial 1	wild type - CS2429	16	1	0	p	in Fig 1H and Table 1
Trial 1	wild type - CS2429	17	4	0	p	in Fig 1H and Table 1
Trial 1	wild type - CS2429	18	4	0	p	in Fig 1H and Table 1
Trial 1	wild type - CS2429	19	2	0	p	in Fig 1H and Table 1
Trial 1	wild type - CS2429	21	4	0	p	in Fig 1H and Table 1
Trial 1	wild type - CS2429	23	3	0	p	in Fig 1H and Table 1
Trial 1	wild type - CS2429	24	2	0	p	in Fig 1H and Table 1
Trial 1	wild type - CS2198	3	1	1	e	in Fig 1H and Table 1
Trial 1	wild type - CS2198	3	2	1	do	in Fig 1H and Table 1
Trial 1	wild type - CS2198	5	5	1	do	in Fig 1H and Table 1
Trial 1	wild type - CS2198	5	1	1	bu	in Fig 1H and Table 1
Trial 1	wild type - CS2198	5	1	1	b	in Fig 1H and Table 1
Trial 1	wild type - CS2198	5	3	1	m	in Fig 1H and Table 1
Trial 1	wild type - CS2198	6	1	1	e	in Fig 1H and Table 1
Trial 1	wild type - CS2198	6	1	1	do	in Fig 1H and Table 1
Trial 1	wild type - CS2198	7	1	0	p	in Fig 1H and Table 1
Trial 1	wild type - CS2198	8	1	0	p	in Fig 1H and Table 1
Trial 1	wild type - CS2198	9	5	0	P	in Fig 1H and Table 1
Trial 1	wild type - CS2198	10	12	0	P	in Fig 1H and Table 1
Trial 1	wild type - CS2198	10	1	0	p	in Fig 1H and Table 1
Trial 1	wild type - CS2198	11	11	0	P	in Fig 1H and Table 1
Trial 1	wild type - CS2198	11	3	0	p	in Fig 1H and Table 1
Trial 1	wild type - CS2198	12	7	0	P	in Fig 1H and Table 1
Trial 1	wild type - CS2198	12	1	0	p	in Fig 1H and Table 1
Trial 1	wild type - CS2198	13	6	0	P	in Fig 1H and Table 1
Trial 1	wild type - CS2198	13	2	0	p	in Fig 1H and Table 1
Trial 1	wild type - CS2198	14	3	0	p	in Fig 1H and Table 1
Trial 1	wild type - CS2198	16	3	0	P	in Fig 1H and Table 1
Trial 1	wild type - CS2198	16	1	0	p	in Fig 1H and Table 1
Trial 1	wild type - CS2198	17	1	0	P	in Fig 1H and Table 1
Trial 1	wild type - CS2198	17	2	0	p	in Fig 1H and Table 1
Trial 1	wild type - CS2198	18	1	0	P	in Fig 1H and Table 1
Trial 1	wild type - CS2198	18	2	0	p	in Fig 1H and Table 1
Trial 1	wild type - CS2198	19	2	0	p	in Fig 1H and Table 1
Trial #	Strain	Age at Death, days	Frequency	Censor	Cause of Death	Comments
Trial 1	QZ0 - CS180	2	1	1	do	in Table 1 only
Trial 1	QZ0 - CS180	2	1	1	m	in Table 1 only
Trial 1	QZ0 - CS180	4	2	1	m	in Table 1 only
Trial 1	QZ0 - CS180	4	1	1	b	in Table 1 only
Trial 1	QZ0 - CS180	6	3	1	m	in Table 1 only
Trial 1	QZ0 - CS180	6	1	1	b	in Table 1 only
Trial 1	QZ0 - CS180	6	1	1	e	in Table 1 only
Trial 1	QZ0 - CS180	6	1	1	do	in Table 1 only
Trial 1	QZ0 - CS180	7	2	1	e	in Table 1 only
Trial 1	QZ0 - CS180	7	1	1	b	in Table 1 only
Trial 1	QZ0 - CS180	8	2	0	P	in Table 1 only
Trial 1	QZ0 - CS180	8	1	0	p	in Table 1 only
Trial 1	QZ0 - CS180	8	1	1	e	in Table 1 only
Trial 1	QZ0 - CS180	9	2	0	P	in Table 1 only
Trial 1	QZ0 - CS180	9	2	0	p	in Table 1 only
Trial 1	QZ0 - CS180	10	3	0	P	in Table 1 only
Trial 1	QZ0 - CS180	10	2	0	p	in Table 1 only
Trial 1	QZ0 - CS180	11	1	0	P	in Table 1 only
Trial 1	QZ0 - CS180	11	5	0	p	in Table 1 only
Trial 1	QZ0 - CS180	11	1	1	e	in Table 1 only
Trial 1	QZ0 - CS180	12	5	0	p	in Table 1 only
Trial 1	QZ0 - CS180	12	1	1	e	in Table 1 only
Trial 1	QZ0 - CS180	13	13	0	p	in Table 1 only
Trial 1	QZ0 - CS180	14	5	0	p	in Table 1 only
Trial 1	QZ0 - CS180	15	1	0	P	in Table 1 only
Trial 1	QZ0 - CS180	15	3	0	p	in Table 1 only
Trial 1	QZ0 - CS180	16	4	0	p	in Table 1 only
Trial 1	QZ0 - CS180	17	1	1	k	in Table 1 only
Trial 1	QZ0 - CS180	17	4	0	p	in Table 1 only
Trial 1	QZ0 - CS180	18	4	0	p	in Table 1 only
Trial 1	QZ0 - CS180	19	2	0	p	in Table 1 only
Trial 1	QZ0 - CS180	21	2	0	p	in Table 1 only
Trial 1	QZ0 - CS180	22	1	0	p	in Table 1 only
Trial 1	QZ0 - CS2429	2	1	1	do	in Table 1 only
Trial 1	QZ0 - CS2429	2	3	1	m	in Table 1 only
Trial 1	QZ0 - CS2429	4	3	1	b	in Table 1 only
Trial 1	QZ0 - CS2429	6	2	1	do	in Table 1 only
Trial 1	QZ0 - CS2429	6	2	1	e	in Table 1 only
Trial 1	QZ0 - CS2429	6	2	1	b	in Table 1 only
Trial 1	QZ0 - CS2429	7	1	0	p	in Table 1 only
Trial 1	QZ0 - CS2429	7	1	1	b	in Table 1 only
Trial 1	QZ0 - CS2429	8	2	0	P	in Table 1 only
Trial 1	QZ0 - CS2429	9	2	0	P	in Table 1 only
Trial 1	QZ0 - CS2429	10	2	0	P	in Table 1 only
Trial 1	QZ0 - CS2429	10	1	1	do	in Table 1 only
Trial 1	QZ0 - CS2429	11	2	0	P	in Table 1 only
Trial 1	QZ0 - CS2429	11	2	0	p	in Table 1 only
Trial 1	QZ0 - CS2429	12	5	0	P	in Table 1 only
Trial 1	QZ0 - CS2429	12	3	0	p	in Table 1 only
Trial 1	QZ0 - CS2429	13	2	0	P	in Table 1 only
Trial 1	QZ0 - CS2429	13	3	0	p	in Table 1 only
Trial 1	QZ0 - CS2429	14	3	0	P	in Table 1 only
Trial 1	QZ0 - CS2429	15	1	0	P	in Table 1 only
Trial 1	QZ0 - CS2429	15	6	0	p	in Table 1 only
Trial 1	QZ0 - CS2429	16	11	0	p	in Table 1 only
Trial 1	QZ0 - CS2429	17	4	0	p	in Table 1 only
Trial 1	QZ0 - CS2429	18	1	0	P	in Table 1 only
Trial 1	QZ0 - CS2429	18	7	0	p	in Table 1 only
Trial 1	QZ0 - CS2429	19	4	0	p	in Table 1 only
Trial 1	QZ0 - CS2429	20	3	0	p	in Table 1 only
Trial 1	QZ0 - CS2429	23	1	0	p	in Table 1 only
Trial 2	QZ0 - CS180	2	1	1	bu	in Table 1 only
Trial 2	QZ0 - CS180	2	1	1	do	in Table 1 only
Trial 2	QZ0 - CS180	3	2	1	b	in Table 1 only
Trial 2	QZ0 - CS180	3	7	1	do	in Table 1 only
Trial 2	QZ0 - CS180	4	2	1	b	in Table 1 only
Trial 2	QZ0 - CS180	5	1	0	p	in Table 1 only
Trial 2	QZ0 - CS180	5	1	1	b	in Table 1 only
Trial 2	QZ0 - CS180	6	1	1	do	in Table 1 only
Trial 2	QZ0 - CS180	6	1	0	P	in Table 1 only
Trial 2	QZ0 - CS180	7	2	1	do	in Table 1 only
Trial 2	QZ0 - CS180	7	1	1	b	in Table 1 only
Trial 2	QZ0 - CS180	7	1	0	P	in Table 1 only
Trial 2	QZ0 - CS180	8	3	0	P	in Table 1 only
Trial 2	QZ0 - CS180	9	2	0	P	in Table 1 only
Trial 2	QZ0 - CS180	9	1	0	p	in Table 1 only
Trial 2	QZ0 - CS180	9	1	1	do	in Table 1 only
Trial 2	QZ0 - CS180	10	2	0	p	in Table 1 only
Trial 2	QZ0 - CS180	11	1	1	do	in Table 1 only
Trial 2	QZ0 - CS180	11	1	0	P	in Table 1 only
Trial 2	QZ0 - CS180	11	1	0	p	in Table 1 only
Trial 2	QZ0 - CS180	12	1	0	P	in Table 1 only
Trial 2	QZ0 - CS180	12	5	0	p	in Table 1 only
Trial 2	QZ0 - CS180	12	1	1	e	in Table 1 only
Trial 2	QZ0 - CS180	13	1	0	P	in Table 1 only
Trial 2	QZ0 - CS180	13	9	0	p	in Table 1 only
Trial 2	QZ0 - CS180	14	5	0	p	in Table 1 only
Trial 2	QZ0 - CS180	15	1	1	k	in Table 1 only
Trial 2	QZ0 - CS180	15	7	0	p	in Table 1 only
Trial 2	QZ0 - CS180	16	5	0	p	in Table 1 only
Trial 2	QZ0 - CS180	17	3	0	p	in Table 1 only
Trial 2	QZ0 - CS180	18	3	0	p	in Table 1 only
Trial 2	QZ0 - CS180	19	4	0	p	in Table 1 only
Trial 2	QZ0 - CS180	21	1	0	p	in Table 1 only
Trial 2	QZ0 - CS180	22	1	0	p	in Table 1 only
Trial 2	QZ0 - CS2429	2	1	1	do	in Table 1 only
Trial 2	QZ0 - CS2429	2	1	1	b	in Table 1 only
Trial 2	QZ0 - CS2429	2	1	1	e	in Table 1 only
Trial 2	QZ0 - CS2429	2	1	1	m	in Table 1 only
Trial 2	QZ0 - CS2429	3	2	1	b	in Table 1 only
Trial 2	QZ0 - CS2429	3	3	1	m	in Table 1 only
Trial 2	QZ0 - CS2429	4	2	1	b	in Table 1 only
Trial 2	QZ0 - CS2429	4	3	1	e	in Table 1 only
Trial 2	QZ0 - CS2429	4	1	1	do	in Table 1 only
Trial 2	QZ0 - CS2429	5	1	1	do	in Table 1 only
Trial 2	QZ0 - CS2429	5	1	1	b	in Table 1 only
Trial 2	QZ0 - CS2429	6	1	1	do	in Table 1 only
Trial 2	QZ0 - CS2429	6	1	0	P	in Table 1 only
Trial 2	QZ0 - CS2429	7	2	0	P	in Table 1 only
Trial 2	QZ0 - CS2429	8	5	0	P	in Table 1 only
Trial 2	QZ0 - CS2429	9	6	0	P	in Table 1 only
Trial 2	QZ0 - CS2429	9	1	1	e	in Table 1 only
Trial 2	QZ0 - CS2429	10	5	0	P	in Table 1 only
Trial 2	QZ0 - CS2429	11	4	0	P	in Table 1 only
Trial 2	QZ0 - CS2429	11	2	0	p	in Table 1 only
Trial 2	QZ0 - CS2429	12	4	0	P	in Table 1 only
Trial 2	QZ0 - CS2429	12	3	0	p	in Table 1 only
Trial 2	QZ0 - CS2429	13	2	0	P	in Table 1 only
Trial 2	QZ0 - CS2429	13	2	0	p	in Table 1 only
Trial 2	QZ0 - CS2429	14	6	0	P	in Table 1 only
Trial 2	QZ0 - CS2429	14	2	0	p	in Table 1 only
Trial 2	QZ0 - CS2429	15	5	0	P	in Table 1 only
Trial 2	QZ0 - CS2429	15	2	0	p	in Table 1 only
Trial 2	QZ0 - CS2429	16	4	0	p	in Table 1 only
Trial 2	QZ0 - CS2429	17	2	0	p	in Table 1 only
Trial 2	QZ0 - CS2429	18	3	0	p	in Table 1 only
Trial 2	QZ0 - CS2429	19	1	0	p	in Table 1 only
Trial 3	QZ0 - CS180	2	13	1	do	in Table 1 only
Trial 3	QZ0 - CS180	2	14	1	m	in Table 1 only
Trial 3	QZ0 - CS180	2	1	1	e	in Table 1 only
Trial 3	QZ0 - CS180	2	1	1	b	in Table 1 only
Trial 3	QZ0 - CS180	3	19	1	m	in Table 1 only
Trial 3	QZ0 - CS180	3	14	1	do	in Table 1 only
Trial 3	QZ0 - CS180	3	2	1	b	in Table 1 only
Trial 3	QZ0 - CS180	3	3	1	cont	in Table 1 only
Trial 3	QZ0 - CS180	4	6	1	do	in Table 1 only
Trial 3	QZ0 - CS180	4	1	1	e	in Table 1 only
Trial 3	QZ0 - CS180	4	1	1	b	in Table 1 only
Trial 3	QZ0 - CS180	6	1	1	b	in Table 1 only
Trial 3	QZ0 - CS180	6	1	1	e	in Table 1 only
Trial 3	QZ0 - CS180	6	4	1	do	in Table 1 only
Trial 3	QZ0 - CS180	7	3	1	do	in Table 1 only
Trial 3	QZ0 - CS180	7	1	1	e	in Table 1 only
Trial 3	QZ0 - CS180	7	3	0	p	in Table 1 only
Trial 3	QZ0 - CS180	7	2	0	P	in Table 1 only
Trial 3	QZ0 - CS180	8	2	1	do	in Table 1 only
Trial 3	QZ0 - CS180	8	2	1	e	in Table 1 only
Trial 3	QZ0 - CS180	8	2	0	p	in Table 1 only
Trial 3	QZ0 - CS180	8	3	0	P	in Table 1 only
Trial 3	QZ0 - CS180	10	3	0	p	in Table 1 only
Trial 3	QZ0 - CS180	11	3	0	p	in Table 1 only
Trial 3	QZ0 - CS180	11	1	0	P	in Table 1 only
Trial 3	QZ0 - CS180	12	1	1	e	in Table 1 only
Trial 3	QZ0 - CS180	12	3	0	p	in Table 1 only
Trial 3	QZ0 - CS180	13	6	0	p	in Table 1 only
Trial 3	QZ0 - CS180	14	1	0	P	in Table 1 only
Trial 3	QZ0 - CS180	14	8	0	p	in Table 1 only
Trial 3	QZ0 - CS180	15	1	1	m	in Table 1 only
Trial 3	QZ0 - CS180	15	4	0	p	in Table 1 only
Trial 3	QZ0 - CS180	16	10	0	d	in Table 1 only
Trial 3	QZ0 - CS180	16	2	1	cont	in Table 1 only
Trial 3	QZ0 - CS180	18	12	0	d	in Table 1 only
Trial 3	QZ0 - CS180	18	1	1	cont	in Table 1 only
Trial 3	QZ0 - CS180	20	3	0	d	in Table 1 only
Trial 3	QZ0 - CS180	22	2	0	d	in Table 1 only
Trial 3	QZ0 - CS2429	2	19	1	do	in Table 1 only
Trial 3	QZ0 - CS2429	2	1	1	b	in Table 1 only
Trial 3	QZ0 - CS2429	2	4	1	m	in Table 1 only
Trial 3	QZ0 - CS2429	3	31	1	m	in Table 1 only
Trial 3	QZ0 - CS2429	3	1	1	e	in Table 1 only
Trial 3	QZ0 - CS2429	3	3	1	b	in Table 1 only
Trial 3	QZ0 - CS2429	3	6	1	do	in Table 1 only
Trial 3	QZ0 - CS2429	4	5	1	b	in Table 1 only
Trial 3	QZ0 - CS2429	4	5	1	do	in Table 1 only
Trial 3	QZ0 - CS2429	4	1	1	e	in Table 1 only
Trial 3	QZ0 - CS2429	6	5	1	do	in Table 1 only
Trial 3	QZ0 - CS2429	6	1	0	p	in Table 1 only
Trial 3	QZ0 - CS2429	6	1	0	P	in Table 1 only
Trial 3	QZ0 - CS2429	7	1	1	do	in Table 1 only
Trial 3	QZ0 - CS2429	8	4	1	do	in Table 1 only
Trial 3	QZ0 - CS2429	8	1	1	e	in Table 1 only
Trial 3	QZ0 - CS2429	8	1	0	p	in Table 1 only
Trial 3	QZ0 - CS2429	8	4	0	P	in Table 1 only
Trial 3	QZ0 - CS2429	9	2	0	p	in Table 1 only
Trial 3	QZ0 - CS2429	9	7	0	P	in Table 1 only
Trial 3	QZ0 - CS2429	10	1	1	cont	in Table 1 only
Trial 3	QZ0 - CS2429	10	1	1	e	in Table 1 only
Trial 3	QZ0 - CS2429	10	4	0	p	in Table 1 only
Trial 3	QZ0 - CS2429	10	3	0	P	in Table 1 only
Trial 3	QZ0 - CS2429	11	2	1	e	in Table 1 only
Trial 3	QZ0 - CS2429	11	3	0	P	in Table 1 only
Trial 3	QZ0 - CS2429	12	1	0	p	in Table 1 only
Trial 3	QZ0 - CS2429	12	2	0	P	in Table 1 only
Trial 3	QZ0 - CS2429	13	1	0	P	in Table 1 only
Trial 3	QZ0 - CS2429	13	2	0	p	in Table 1 only
Trial 3	QZ0 - CS2429	14	3	0	p	in Table 1 only
Trial 3	QZ0 - CS2429	14	1	1	cont	in Table 1 only
Trial 3	QZ0 - CS2429	15	3	1	cont	in Table 1 only
Trial 3	QZ0 - CS2429	15	3	0	p	in Table 1 only
Trial 3	QZ0 - CS2429	16	1	0	P	in Table 1 only
Trial 3	QZ0 - CS2429	16	4	0	p	in Table 1 only
Trial 3	QZ0 - CS2429	16	3	1	cont	in Table 1 only
Trial 3	QZ0 - CS2429	18	9	0	p	in Table 1 only
Trial 3	QZ0 - CS2429	18	1	1	cont	in Table 1 only
Trial 3	QZ0 - CS2429	20	5	0	p	in Table 1 only
Trial 3	QZ0 - CS2429	22	4	0	p	in Table 1 only
