## Supplementary material for "THE NEUROPEPTIDE NEUROMEDIN U RECEPTOR NMUR-1 BUFFERS INSULIN RECEPTOR SIGNALING IN BACTERIA-DEPENDENT *C. ELEGANS* SURVIVAL": Table S2

### Sheet: Fig S1_wild-type deaths
Age at death, days	Area of pharynx/diameter of worm at grinder
6	30.84
7	46.06
7	41
7	45.3
8	34.6
8	22.56
8	19.62
9	29.36
9	39.64
9	47.57
10	37.42
10	43.63
10	21.42
11	21.03
11	39.53
12	16.39
12	25.18
12	21.88
13	22.34
13	24.14
13	26.46
13	11.96
13	18.41
13	27.93
13	24.15
14	14.53
14	17.44
14	18.18
14	28.83
14	24.76
14	16.88
15	12.12
15	22.76
15	13.6
15	19.73
16	14.07
16	12.59
16	14.72
16	18.28
16	14.65
17	15.8
18	21.74
18	13.08
18	16.21
19	19.88
21	14.55
21	16
5	29.41
5	31.42
6	49.11
6	39.2
6	53.44
6	22.94
6	27.65
6	29.04
6	38.39
6	40.87
6	39.64
6	17.53
7	44.39
7	51.2
7	31.7
7	33.59
8	52.12
8	45.88
8	43.22
8	41
8	42.28
8	43.56
8	24.4
8	28.89
8	30.21
9	14.53
9	33.2
9	35.55
10	39.72
10	40.53
10	30.17
11	32.59
12	13.82
12	33.24
13	30.38
13	19.11
14	8.6
14	12.64
14	16.62
16	17.99
17	20.77
17	16.89
18	15.56
19	15.29
19	15.02
20	10.67
21	15.64
22	12.7
22	9.27
23	9.48
24	9.89
6	55.79
6	28.49
6	35.46
6	30.1
6	55.8
6	29.68
6	33.31
6	43.41
6	34.58
6	32.4
6	16.56
6	34.74
7	31.51
7	46.26
7	35.44
7	41.38
7	34.11
7	39.7
7	30.3
7	46.9
7	30.17
7	37.81
8	25.77
8	28.69
8	17.76
8	40.96
8	50.42
8	38.4
8	42.6
8	32.24
8	34.17
8	35.62
9	37.98
10	22.9
10	23.11
10	20.59
12	24.1
12	40.96
12	22.91
12	20.92
13	16.76
14	18.72
14	18.14
14	13.22
14	7.14
14	24.85
14	15.15
14	17.63
15	17.35
15	14.32
15	10.44
16	14.07
16	19.13
16	21.43
16	10.13
16	16.85
16	14.5
16	18.83
17	15.63
18	15.96
20	18.2
20	25.35
6	28.46
6	37.67
6	28.79
7	45.35
7	43.13
7	29.19
7	33.46
7	31.18
7	36.52
8	32.64
8	30.59
8	37.99
8	37.56
8	33.07
8	19.48
8	33.73
8	18.79
8	23.22
9	35.97
9	46.36
9	34.58
9	20.49
10	47.11
10	26.71
10	19.45
12	31.15
13	15.86
14	24.39
14	14.67
14	18.94
14	16.22
16	18.38
16	12.17
16	17.38
17	20.65
17	19.25
17	15.61
17	16.64
17	18.14
18	16.66
18	18.35
18	13.44
19	17.83
19	17.48
19	16.55
19	16.62
19	20.31
20	15.45
21	16.95
21	18.22
22	14.4
5	16.06
6	12.75
6	27.99
6	14.78
7	34.03
7	30.77
7	37.05
7	40.51
8	32.14
8	34.46
8	43.14
8	31.49
8	38.25
8	46.65
8	27.56
8	46.28
8	35.52
8	31.69
9	40.31
9	30.43
9	34.45
9	42.1
10	18.65
10	31.71
10	37.55
10	33.77
11	17.54
11	18.4
12	32.42
12	19.27
12	17.38
12	17.14
14	23.75
14	15.66
15	14.28
15	17.25
15	24.56
17	21.49
17	31.37
17	18.61
18	19.07
18	14.01
18	15.76
18	19.7
18	22.61
18	20.26
19	14.72
19	20.52
19	20.76
23	17.11
5	43.72
5	29.97
5	43.33
5	28.22
7	38.76
7	25.83
7	37.03
7	53.64
7	19.52
7	36.79
7	46.67
7	32.69
7	32.71
7	44.82
7	29.68
7	42
9	25.12
9	18.64
9	40.03
9	26.73
9	38.65
9	31.8
9	39.08
9	45.04
9	35.42
9	39.9
9	37.92
9	41.26
9	38.04
11	31.6
11	34.7
11	37.08
11	35.99
15	33.17
17	9.61
17	10.91
17	11.34
21	12.96
23	13.98
5	16.55
7	48.56
7	37.06
9	37.93
9	33.88
9	29.84
9	34.85
9	34.63
11	26.52
11	35.63
11	25.28
11	35.59
11	18.22
11	42.69
11	30.72
11	20.15
13	13.42
13	22.44
15	18.74
15	26.86
15	19.75
15	25.62
15	16.65
17	32.85
17	20.55
17	16.88
17	21.63
17	16.64
19	21.84
19	16.26
19	19.26
19	15.13
19	16.09
19	18.81
21	19.96
21	15.77
21	17.75
21	16.68
21	15.78
21	13.15
21	19.84
21	14.55
25	17.36
5	20.47
7	26.15
7	33.75
7	49.36
9	38.39
9	40.43
9	46.15
9	37.99
9	32.14
9	38.8
9	34.55
9	21.9
11	38.15
11	16.85
11	42.69
11	45.9
11	29.19
13	41.03
13	19.61
13	28.02
13	34.61
13	16.26
13	15.54
15	17.89
15	28.07
15	18.28
17	30.89
17	14.34
17	15.63
19	15.9
19	15.01
19	22.21
19	16.18
21	18.45
21	15.88
21	19.68
21	14.65
21	17.46
21	18.56
23	19.39
23	21.1
23	15.04
23	16.84
23	15.26
