## Supplementary material for "THE NEUROPEPTIDE NEUROMEDIN U RECEPTOR NMUR-1 BUFFERS INSULIN RECEPTOR SIGNALING IN BACTERIA-DEPENDENT *C. ELEGANS* SURVIVAL": Table S3

### Sheet: Fig S2
age at death, day	OP50: wild-type P deaths	OP50: all wild-type deaths	OP50: wild-type fraction of P deaths	OP50: total wild-type P deaths
0	0	1070	0	395
1	0		0
2	0		0
3	0		0
4	1		0.00253165
5	17		0.043038
6	105		0.265823
7	82		0.207595
8	80		0.202532
9	45		0.113924
10	26		0.0658228
11	10		0.0253165
12	10		0.0253165
13	7		0.0177215
14	9		0.0227848
15	2		0.00506329
16	0		0
17	1		0.00253165
18	0		0
19	0		0
20	0		0
age at death, day	CS180: wild-type P deaths	CS180: all wild-type deaths	CS180: wild-type fraction of P deaths	CS180: total wild-type P deaths
0	0	528	0	55
1	0		0
2	0		0
3	0		0
4	0		0
5	0		0
6	1		0.0181818
7	3		0.0545455
8	15		0.272727
9	11		0.2
10	13		0.236364
11	5		0.0909091
12	3		0.0545455
13	2		0.0363636
14	1		0.0181818
15	1		0.0181818
16	0		0
17	0		0
18	0		0
19	0		0
20	0		0
