## Supplementary material for "THE NEUROPEPTIDE NEUROMEDIN U RECEPTOR NMUR-1 BUFFERS INSULIN RECEPTOR SIGNALING IN BACTERIA-DEPENDENT *C. ELEGANS* SURVIVAL": Table S4

### Sheet: Fig 2A_OP50_All deaths
Trial #	Strain	Age at Death, days	Frequency	Censor	Cause of Death	Comments
Trial 1	wild type - OP50	1	2	1	do			Censor:
Trial 1	wild type - OP50	1	1	1	b			1 = not included after time of annotation
Trial 1	wild type - OP50	3	1	1	e			0 = included; an observed death
Trial 1	wild type - OP50	3	1	1	m
Trial 1	wild type - OP50	3	1	1	do			Cause of Death Legends:
Trial 1	wild type - OP50	4	13	1	b
Trial 1	wild type - OP50	4	1	1	m			b = bagged
Trial 1	wild type - OP50	4	3	1	do			bu = burrowed
Trial 1	wild type - OP50	5	3	1	b			cont = contaminated
Trial 1	wild type - OP50	5	1	0	P			do = dried out
Trial 1	wild type - OP50	6	7	0	P			e = explosion from vulva
Trial 1	wild type - OP50	6	2	0	p			k = killed accidentally
Trial 1	wild type - OP50	7	2	0	P			m = missing from plates
Trial 1	wild type - OP50	7	1	1	e
Trial 1	wild type - OP50	8	5	0	P			P = deaths with swollen pharynges
Trial 1	wild type - OP50	9	8	0	P			p = deaths with unswollen pharynges
Trial 1	wild type - OP50	9	1	0	p
Trial 1	wild type - OP50	10	2	0	P			d = deaths where pharyngeal sizes were undetermined
Trial 1	wild type - OP50	11	1	0	P
Trial 1	wild type - OP50	13	1	0	P
Trial 1	wild type - OP50	14	1	0	P
Trial 1	wild type - OP50	14	1	0	p
Trial 1	wild type - OP50	14	1	1	m
Trial 1	wild type - OP50	15	2	0	p
Trial 1	wild type - OP50	16	3	0	p
Trial 1	wild type - OP50	17	3	0	p
Trial 1	wild type - OP50	19	1	0	p
Trial 1	wild type - OP50	20	4	0	p
Trial 1	wild type - OP50	21	3	0	p
Trial 1	wild type - OP50	22	2	0	p
Trial 1	wild type - OP50	24	1	0	p
Trial 1	wild type - OP50	26	1	0	p
Trial 1	fln-2(ot611) - OP50	1	1	1	do
Trial 1	fln-2(ot611) - OP50	1	1	1	m
Trial 1	fln-2(ot611) - OP50	3	1	1	do
Trial 1	fln-2(ot611) - OP50	3	2	1	m
Trial 1	fln-2(ot611) - OP50	4	5	1	b
Trial 1	fln-2(ot611) - OP50	4	1	1	m
Trial 1	fln-2(ot611) - OP50	5	1	1	m
Trial 1	fln-2(ot611) - OP50	5	1	1	bu
Trial 1	fln-2(ot611) - OP50	5	3	1	b
Trial 1	fln-2(ot611) - OP50	6	2	1	do
Trial 1	fln-2(ot611) - OP50	6	1	1	bu
Trial 1	fln-2(ot611) - OP50	6	1	0	P
Trial 1	fln-2(ot611) - OP50	8	1	0	p
Trial 1	fln-2(ot611) - OP50	9	1	1	cont
Trial 1	fln-2(ot611) - OP50	9	1	0	P
Trial 1	fln-2(ot611) - OP50	10	2	0	P
Trial 1	fln-2(ot611) - OP50	11	1	0	p
Trial 1	fln-2(ot611) - OP50	11	1	1	do
Trial 1	fln-2(ot611) - OP50	13	1	0	P
Trial 1	fln-2(ot611) - OP50	14	2	0	p
Trial 1	fln-2(ot611) - OP50	15	2	0	P
Trial 1	fln-2(ot611) - OP50	15	1	0	p
Trial 1	fln-2(ot611) - OP50	16	2	0	p
Trial 1	fln-2(ot611) - OP50	17	5	0	p
Trial 1	fln-2(ot611) - OP50	18	3	0	p
Trial 1	fln-2(ot611) - OP50	19	6	0	p
Trial 1	fln-2(ot611) - OP50	20	10	0	p
Trial 1	fln-2(ot611) - OP50	21	4	0	p
Trial 1	fln-2(ot611) - OP50	22	2	0	p
Trial 1	fln-2(ot611) - OP50	23	1	0	p
Trial 1	fln-2(ot611) - OP50	25	1	0	p
Trial 1	fln-2(ot611) - OP50	26	3	0	p
Trial 1	wild type - OP50	2	3	1	do
Trial 1	wild type - OP50	2	7	1	m
Trial 1	wild type - OP50	2	1	1	bu
Trial 1	wild type - OP50	3	2	1	do
Trial 1	wild type - OP50	3	2	1	bu
Trial 1	wild type - OP50	5	4	1	do
Trial 1	wild type - OP50	5	7	1	b
Trial 1	wild type - OP50	5	2	0	P
Trial 1	wild type - OP50	6	4	1	b
Trial 1	wild type - OP50	6	1	1	do
Trial 1	wild type - OP50	6	1	1	e
Trial 1	wild type - OP50	6	1	1	m
Trial 1	wild type - OP50	6	25	0	P
Trial 1	wild type - OP50	6	1	0	p
Trial 1	wild type - OP50	7	19	0	P
Trial 1	wild type - OP50	7	2	1	do
Trial 1	wild type - OP50	7	2	1	m
Trial 1	wild type - OP50	8	14	0	P
Trial 1	wild type - OP50	8	1	0	p
Trial 1	wild type - OP50	8	1	1	do
Trial 1	wild type - OP50	9	11	0	P
Trial 1	wild type - OP50	9	1	1	do
Trial 1	wild type - OP50	10	6	0	P
Trial 1	wild type - OP50	10	1	0	p
Trial 1	wild type - OP50	10	1	1	e
Trial 1	wild type - OP50	11	4	0	P
Trial 1	wild type - OP50	12	2	0	P
Trial 1	wild type - OP50	12	3	0	p
Trial 1	wild type - OP50	13	1	0	P
Trial 1	wild type - OP50	13	3	0	p
Trial 1	wild type - OP50	14	4	0	p
Trial 1	wild type - OP50	15	3	0	p
Trial 1	wild type - OP50	16	5	0	p
Trial 1	wild type - OP50	17	6	0	p
Trial 1	wild type - OP50	19	9	0	p
Trial 1	wild type - OP50	21	10	0	p
Trial 1	wild type - OP50	23	6	0	p
Trial 1	nmur-1(ok1387) - OP50	2	3	1	m
Trial 1	nmur-1(ok1387) - OP50	2	1	1	b
Trial 1	nmur-1(ok1387) - OP50	3	2	1	m
Trial 1	nmur-1(ok1387) - OP50	3	3	1	bu
Trial 1	nmur-1(ok1387) - OP50	5	8	1	do
Trial 1	nmur-1(ok1387) - OP50	5	4	1	b
Trial 1	nmur-1(ok1387) - OP50	5	5	1	m
Trial 1	nmur-1(ok1387) - OP50	5	1	1	e
Trial 1	nmur-1(ok1387) - OP50	5	15	0	P
Trial 1	nmur-1(ok1387) - OP50	5	1	0	p
Trial 1	nmur-1(ok1387) - OP50	6	47	0	P
Trial 1	nmur-1(ok1387) - OP50	6	1	0	p
Trial 1	nmur-1(ok1387) - OP50	6	3	1	m
Trial 1	nmur-1(ok1387) - OP50	6	4	1	do
Trial 1	nmur-1(ok1387) - OP50	6	3	1	b
Trial 1	nmur-1(ok1387) - OP50	7	10	0	P
Trial 1	nmur-1(ok1387) - OP50	8	10	0	P
Trial 1	nmur-1(ok1387) - OP50	8	3	0	p
Trial 1	nmur-1(ok1387) - OP50	9	2	0	P
Trial 1	nmur-1(ok1387) - OP50	9	4	0	p
Trial 1	nmur-1(ok1387) - OP50	10	2	0	p
Trial 1	nmur-1(ok1387) - OP50	10	1	0	d
Trial 1	nmur-1(ok1387) - OP50	11	1	0	P
Trial 1	nmur-1(ok1387) - OP50	11	5	0	p
Trial 1	nmur-1(ok1387) - OP50	12	7	0	p
Trial 1	nmur-1(ok1387) - OP50	13	1	0	p
Trial 1	nmur-1(ok1387) - OP50	14	3	0	p
Trial 1	nmur-1(ok1387) - OP50	15	4	0	p
Trial 1	nmur-1(ok1387) - OP50	16	3	0	p
Trial 1	nmur-1(ok1387) - OP50	17	2	0	p
Trial 1	nmur-1(ok1387) - OP50	17	1	1	cont
Trial 1	nmur-1(ok1387) - OP50	19	7	0	p
Trial 1	nmur-1(ok1387) - OP50	21	5	0	p
Trial 1	nmur-1(ok1387) - OP50	23	4	0	p

### Sheet: Fig 2A_CS180_All deaths
Trial #	Strain	Age at Death, days	Frequency	Censor	Cause of Death	Comments
Trial 1	wild type - CS180	1	1	1	do			Censor:
Trial 1	wild type - CS180	3	3	1	m			1 = not included after time of annotation
Trial 1	wild type - CS180	6	1	1	do			0 = included; an observed death
Trial 1	wild type - CS180	7	1	0	P
Trial 1	wild type - CS180	7	1	1	m			Cause of Death Legends:
Trial 1	wild type - CS180	8	2	0	P
Trial 1	wild type - CS180	8	3	0	p			b = bagged
Trial 1	wild type - CS180	8	1	1	m			bu = burrowed
Trial 1	wild type - CS180	9	1	0	P			cont = contaminated
Trial 1	wild type - CS180	9	3	0	p			do = dried out
Trial 1	wild type - CS180	10	2	0	P			e = explosion from vulva
Trial 1	wild type - CS180	10	4	0	p			k = killed accidentally
Trial 1	wild type - CS180	11	5	0	p			m = missing from plates
Trial 1	wild type - CS180	12	13	0	p
Trial 1	wild type - CS180	13	1	0	P			P = deaths with swollen pharynges
Trial 1	wild type - CS180	13	8	0	p			p = deaths with unswollen pharynges
Trial 1	wild type - CS180	14	9	0	p
Trial 1	wild type - CS180	15	5	0	p			d = deaths where pharyngeal sizes were undetermined
Trial 1	wild type - CS180	16	6	0	p
Trial 1	wild type - CS180	17	6	0	p
Trial 1	wild type - CS180	18	2	0	p
Trial 1	wild type - CS180	19	1	0	p
Trial 1	wild type - CS180	20	1	0	p
Trial 1	fln-2(ot611) - CS180	1	2	1	m
Trial 1	fln-2(ot611) - CS180	1	1	1	do
Trial 1	fln-2(ot611) - CS180	3	2	1	b
Trial 1	fln-2(ot611) - CS180	3	3	1	m
Trial 1	fln-2(ot611) - CS180	3	1	1	bu
Trial 1	fln-2(ot611) - CS180	5	1	1	b
Trial 1	fln-2(ot611) - CS180	5	1	1	m
Trial 1	fln-2(ot611) - CS180	6	1	1	e
Trial 1	fln-2(ot611) - CS180	8	3	0	p
Trial 1	fln-2(ot611) - CS180	8	1	1	e
Trial 1	fln-2(ot611) - CS180	9	4	0	p
Trial 1	fln-2(ot611) - CS180	10	4	0	p
Trial 1	fln-2(ot611) - CS180	11	9	0	p
Trial 1	fln-2(ot611) - CS180	12	14	0	p
Trial 1	fln-2(ot611) - CS180	13	10	0	p
Trial 1	fln-2(ot611) - CS180	14	6	0	p
Trial 1	fln-2(ot611) - CS180	15	6	0	p
Trial 1	fln-2(ot611) - CS180	16	6	0	p
Trial 1	fln-2(ot611) - CS180	17	2	0	p
Trial 1	fln-2(ot611) - CS180	18	1	0	p
Trial 1	fln-2(ot611) - CS180	19	1	0	p
Trial 1	fln-2(ot611) - CS180	21	1	0	p
Trial 1	wild type - CS180	1	1	1	m
Trial 1	wild type - CS180	1	2	1	do
Trial 1	wild type - CS180	3	1	1	b
Trial 1	wild type - CS180	3	1	1	do
Trial 1	wild type - CS180	3	1	1	e
Trial 1	wild type - CS180	4	3	1	do
Trial 1	wild type - CS180	4	3	1	b
Trial 1	wild type - CS180	4	1	0	p
Trial 1	wild type - CS180	4	4	1	cont
Trial 1	wild type - CS180	5	1	1	do
Trial 1	wild type - CS180	5	1	1	e
Trial 1	wild type - CS180	6	1	0	p
Trial 1	wild type - CS180	7	1	0	P
Trial 1	wild type - CS180	7	1	0	p
Trial 1	wild type - CS180	7	1	1	m
Trial 1	wild type - CS180	8	2	0	P
Trial 1	wild type - CS180	8	15	1	cont
Trial 1	wild type - CS180	8	1	1	e
Trial 1	wild type - CS180	9	1	0	P
Trial 1	wild type - CS180	10	1	0	P
Trial 1	wild type - CS180	11	1	0	P
Trial 1	wild type - CS180	11	3	0	p
Trial 1	wild type - CS180	11	1	1	m
Trial 1	wild type - CS180	12	9	0	p
Trial 1	wild type - CS180	14	7	0	p
Trial 1	wild type - CS180	15	8	0	p
Trial 1	wild type - CS180	17	2	0	p
Trial 1	wild type - CS180	18	3	0	p
Trial 1	wild type - CS180	19	3	0	p
Trial 1	nmur-1(ok1387) - CS180	1	1	1	do
Trial 1	nmur-1(ok1387) - CS180	2	3	1	do
Trial 1	nmur-1(ok1387) - CS180	2	2	1	m
Trial 1	nmur-1(ok1387) - CS180	3	1	1	e
Trial 1	nmur-1(ok1387) - CS180	3	1	1	b
Trial 1	nmur-1(ok1387) - CS180	4	1	1	d
Trial 1	nmur-1(ok1387) - CS180	4	1	1	do
Trial 1	nmur-1(ok1387) - CS180	4	1	1	b
Trial 1	nmur-1(ok1387) - CS180	5	1	1	b
Trial 1	nmur-1(ok1387) - CS180	7	1	1	m
Trial 1	nmur-1(ok1387) - CS180	7	1	0	P
Trial 1	nmur-1(ok1387) - CS180	7	1	0	p
Trial 1	nmur-1(ok1387) - CS180	8	1	1	m
Trial 1	nmur-1(ok1387) - CS180	9	2	0	P
Trial 1	nmur-1(ok1387) - CS180	9	2	0	p
Trial 1	nmur-1(ok1387) - CS180	9	1	1	e
Trial 1	nmur-1(ok1387) - CS180	10	1	0	p
Trial 1	nmur-1(ok1387) - CS180	11	1	0	P
Trial 1	nmur-1(ok1387) - CS180	11	3	0	p
Trial 1	nmur-1(ok1387) - CS180	12	10	0	p
Trial 1	nmur-1(ok1387) - CS180	14	14	0	p
Trial 1	nmur-1(ok1387) - CS180	14	1	1	cont
Trial 1	nmur-1(ok1387) - CS180	15	11	0	p
Trial 1	nmur-1(ok1387) - CS180	17	1	0	P
Trial 1	nmur-1(ok1387) - CS180	17	7	0	p
Trial 1	nmur-1(ok1387) - CS180	18	6	0	p
Trial 1	nmur-1(ok1387) - CS180	19	3	0	p
Trial 1	nmur-1(ok1387) - CS180	20	1	0	p

### Sheet: Fig 2B_fln-2_P deaths
Trial #	Strain	Age at Death, days	Frequency	Censor	Cause of Death	Comments
Trial 1	wild type - OP50	1	2	1	do			Censor:
Trial 1	wild type - OP50	1	1	1	b			1 = not included after time of annotation
Trial 1	wild type - OP50	3	1	1	e			0 = included; an observed death
Trial 1	wild type - OP50	3	1	1	m
Trial 1	wild type - OP50	3	1	1	do			Cause of Death Legends:
Trial 1	wild type - OP50	4	13	1	b
Trial 1	wild type - OP50	4	1	1	m			b = bagged
Trial 1	wild type - OP50	4	3	1	do			bu = burrowed
Trial 1	wild type - OP50	5	3	1	b			cont = contaminated
Trial 1	wild type - OP50	5	1	0	P			do = dried out
Trial 1	wild type - OP50	6	7	0	P			e = explosion from vulva
Trial 1	wild type - OP50	6	2	1	p			k = killed accidentally
Trial 1	wild type - OP50	7	2	0	P			m = missing from plates
Trial 1	wild type - OP50	7	1	1	e
Trial 1	wild type - OP50	8	5	0	P			P = deaths with swollen pharynges
Trial 1	wild type - OP50	9	8	0	P			p = deaths with unswollen pharynges
Trial 1	wild type - OP50	9	1	1	p
Trial 1	wild type - OP50	10	2	0	P			d = deaths where pharyngeal sizes were undetermined
Trial 1	wild type - OP50	11	1	0	P			a = alive
Trial 1	wild type - OP50	13	1	0	P
Trial 1	wild type - OP50	14	1	0	P
Trial 1	wild type - OP50	14	1	1	p
Trial 1	wild type - OP50	14	1	1	m
Trial 1	wild type - OP50	15	2	1	p
Trial 1	wild type - OP50	16	3	1	p
Trial 1	wild type - OP50	17	3	1	p
Trial 1	wild type - OP50	19	1	1	p
Trial 1	wild type - OP50	20	4	1	p
Trial 1	wild type - OP50	21	3	1	p
Trial 1	wild type - OP50	22	2	1	p
Trial 1	wild type - OP50	24	1	1	p
Trial 1	wild type - OP50	26	1	1	p
Trial 1	fln-2(ot611) - OP50	1	1	1	do
Trial 1	fln-2(ot611) - OP50	1	1	1	m
Trial 1	fln-2(ot611) - OP50	3	1	1	do
Trial 1	fln-2(ot611) - OP50	3	2	1	m
Trial 1	fln-2(ot611) - OP50	4	5	1	b
Trial 1	fln-2(ot611) - OP50	4	1	1	m
Trial 1	fln-2(ot611) - OP50	5	1	1	m
Trial 1	fln-2(ot611) - OP50	5	1	1	bu
Trial 1	fln-2(ot611) - OP50	5	3	1	b
Trial 1	fln-2(ot611) - OP50	6	2	1	do
Trial 1	fln-2(ot611) - OP50	6	1	1	bu
Trial 1	fln-2(ot611) - OP50	6	1	0	P
Trial 1	fln-2(ot611) - OP50	8	1	1	p
Trial 1	fln-2(ot611) - OP50	9	1	1	cont
Trial 1	fln-2(ot611) - OP50	9	1	0	P
Trial 1	fln-2(ot611) - OP50	10	2	0	P
Trial 1	fln-2(ot611) - OP50	11	1	1	p
Trial 1	fln-2(ot611) - OP50	11	1	1	do
Trial 1	fln-2(ot611) - OP50	13	1	0	P
Trial 1	fln-2(ot611) - OP50	14	2	1	p
Trial 1	fln-2(ot611) - OP50	15	2	0	P
Trial 1	fln-2(ot611) - OP50	15	1	1	p
Trial 1	fln-2(ot611) - OP50	16	2	1	p
Trial 1	fln-2(ot611) - OP50	17	5	1	p
Trial 1	fln-2(ot611) - OP50	18	3	1	p
Trial 1	fln-2(ot611) - OP50	19	6	1	p
Trial 1	fln-2(ot611) - OP50	20	10	1	p
Trial 1	fln-2(ot611) - OP50	21	4	1	p
Trial 1	fln-2(ot611) - OP50	22	2	1	p
Trial 1	fln-2(ot611) - OP50	23	1	1	p
Trial 1	fln-2(ot611) - OP50	25	1	1	p
Trial 1	fln-2(ot611) - OP50	26	3	1	p
Trial 2	wild type - OP50	1	3	1	do
Trial 2	wild type - OP50	1	1	1	k
Trial 2	wild type - OP50	2	5	1	do
Trial 2	wild type - OP50	2	1	1	e
Trial 2	wild type - OP50	2	4	1	b
Trial 2	wild type - OP50	2	3	1	m
Trial 2	wild type - OP50	3	12	1	b
Trial 2	wild type - OP50	3	9	1	do
Trial 2	wild type - OP50	4	9	1	b
Trial 2	wild type - OP50	4	1	1	m
Trial 2	wild type - OP50	5	9	0	P
Trial 2	wild type - OP50	5	9	1	p
Trial 2	wild type - OP50	5	1	1	m
Trial 2	wild type - OP50	5	15	1	b
Trial 2	wild type - OP50	5	3	1	do
Trial 2	wild type - OP50	6	7	0	P
Trial 2	wild type - OP50	6	3	1	p
Trial 2	wild type - OP50	6	6	1	b
Trial 2	wild type - OP50	6	1	1	m
Trial 2	wild type - OP50	7	10	0	P
Trial 2	wild type - OP50	8	9	0	P
Trial 2	wild type - OP50	8	2	1	p
Trial 2	wild type - OP50	9	5	0	P
Trial 2	wild type - OP50	9	1	1	p
Trial 2	wild type - OP50	10	4	0	P
Trial 2	wild type - OP50	11	1	0	P
Trial 2	wild type - OP50	11	3	1	p
Trial 2	wild type - OP50	12	1	1	p
Trial 2	wild type - OP50	13	2	1	p
Trial 2	wild type - OP50	14	1	1	p
Trial 2	wild type - OP50	15	6	1	p
Trial 2	wild type - OP50	15	13	1	a
Trial 2	fln-2(ot611) - OP50	2	6	1	b
Trial 2	fln-2(ot611) - OP50	2	1	1	e
Trial 2	fln-2(ot611) - OP50	3	1	1	m
Trial 2	fln-2(ot611) - OP50	3	1	1	do
Trial 2	fln-2(ot611) - OP50	3	2	1	e
Trial 2	fln-2(ot611) - OP50	3	4	1	b
Trial 2	fln-2(ot611) - OP50	4	3	1	b
Trial 2	fln-2(ot611) - OP50	4	2	1	do
Trial 2	fln-2(ot611) - OP50	4	1	1	m
Trial 2	fln-2(ot611) - OP50	4	1	1	p
Trial 2	fln-2(ot611) - OP50	5	8	1	b
Trial 2	fln-2(ot611) - OP50	5	5	1	do
Trial 2	fln-2(ot611) - OP50	5	1	1	m
Trial 2	fln-2(ot611) - OP50	5	1	1	p
Trial 2	fln-2(ot611) - OP50	6	5	1	b
Trial 2	fln-2(ot611) - OP50	6	2	1	do
Trial 2	fln-2(ot611) - OP50	6	2	1	m
Trial 2	fln-2(ot611) - OP50	6	7	0	P
Trial 2	fln-2(ot611) - OP50	7	8	0	P
Trial 2	fln-2(ot611) - OP50	7	4	1	p
Trial 2	fln-2(ot611) - OP50	8	5	0	P
Trial 2	fln-2(ot611) - OP50	8	2	1	p
Trial 2	fln-2(ot611) - OP50	8	1	1	m
Trial 2	fln-2(ot611) - OP50	8	1	1	do
Trial 2	fln-2(ot611) - OP50	9	3	0	P
Trial 2	fln-2(ot611) - OP50	9	4	1	p
Trial 2	fln-2(ot611) - OP50	9	1	1	do
Trial 2	fln-2(ot611) - OP50	10	7	1	p
Trial 2	fln-2(ot611) - OP50	11	2	0	P
Trial 2	fln-2(ot611) - OP50	11	8	1	p
Trial 2	fln-2(ot611) - OP50	12	1	0	P
Trial 2	fln-2(ot611) - OP50	12	9	1	p
Trial 2	fln-2(ot611) - OP50	13	1	0	P
Trial 2	fln-2(ot611) - OP50	13	5	1	p
Trial 2	fln-2(ot611) - OP50	14	9	1	p
Trial 2	fln-2(ot611) - OP50	15	8	1	p
Trial 2	fln-2(ot611) - OP50	15	28	1	a
Trial 1	wild type - CS180	1	1	1	do
Trial 1	wild type - CS180	3	3	1	m
Trial 1	wild type - CS180	6	1	1	do
Trial 1	wild type - CS180	7	1	0	P
Trial 1	wild type - CS180	7	1	1	m
Trial 1	wild type - CS180	8	2	0	P
Trial 1	wild type - CS180	8	3	1	p
Trial 1	wild type - CS180	8	1	1	m
Trial 1	wild type - CS180	9	1	0	P
Trial 1	wild type - CS180	9	3	1	p
Trial 1	wild type - CS180	10	2	0	P
Trial 1	wild type - CS180	10	4	1	p
Trial 1	wild type - CS180	11	5	1	p
Trial 1	wild type - CS180	12	13	1	p
Trial 1	wild type - CS180	13	1	0	P
Trial 1	wild type - CS180	13	8	1	p
Trial 1	wild type - CS180	14	9	1	p
Trial 1	wild type - CS180	15	5	1	p
Trial 1	wild type - CS180	16	6	1	p
Trial 1	wild type - CS180	17	6	1	p
Trial 1	wild type - CS180	18	2	1	p
Trial 1	wild type - CS180	19	1	1	p
Trial 1	wild type - CS180	20	1	1	p
Trial 1	fln-2(ot611) - CS180	1	2	1	m
Trial 1	fln-2(ot611) - CS180	1	1	1	do
Trial 1	fln-2(ot611) - CS180	3	2	1	b
Trial 1	fln-2(ot611) - CS180	3	3	1	m
Trial 1	fln-2(ot611) - CS180	3	1	1	bu
Trial 1	fln-2(ot611) - CS180	5	1	1	b
Trial 1	fln-2(ot611) - CS180	5	1	1	m
Trial 1	fln-2(ot611) - CS180	6	1	1	e
Trial 1	fln-2(ot611) - CS180	8	3	1	p
Trial 1	fln-2(ot611) - CS180	8	1	1	e
Trial 1	fln-2(ot611) - CS180	9	4	1	p
Trial 1	fln-2(ot611) - CS180	10	4	1	p
Trial 1	fln-2(ot611) - CS180	11	9	1	p
Trial 1	fln-2(ot611) - CS180	12	14	1	p
Trial 1	fln-2(ot611) - CS180	13	10	1	p
Trial 1	fln-2(ot611) - CS180	14	6	1	p
Trial 1	fln-2(ot611) - CS180	15	6	1	p
Trial 1	fln-2(ot611) - CS180	16	6	1	p
Trial 1	fln-2(ot611) - CS180	17	2	1	p
Trial 1	fln-2(ot611) - CS180	18	1	1	p
Trial 1	fln-2(ot611) - CS180	19	1	1	p
Trial 1	fln-2(ot611) - CS180	21	1	1	p

### Sheet: Fig 2D_nmur-1(ok1387)_P deaths
Trial #	Strain	Age at Death, days	Frequency	Censor	Cause of Death	Comments
Trial 1	wild type - OP50	1	1	1	do			Censor:
Trial 1	wild type - OP50	2	2	1	do			1 = not included after time of annotation
Trial 1	wild type - OP50	2	1	1	m			0 = included; an observed death
Trial 1	wild type - OP50	4	1	1	do
Trial 1	wild type - OP50	4	2	1	b			Cause of Death Legends:
Trial 1	wild type - OP50	5	6	1	b
Trial 1	wild type - OP50	6	11	0	P			b = bagged
Trial 1	wild type - OP50	6	2	1	p			bu = burrowed
Trial 1	wild type - OP50	6	1	1	do			cont = contaminated
Trial 1	wild type - OP50	6	1	1	b			do = dried out
Trial 1	wild type - OP50	7	10	0	P			e = explosion from vulva
Trial 1	wild type - OP50	7	1	1	b			k = killed accidentally
Trial 1	wild type - OP50	8	8	0	P			m = missing from plates
Trial 1	wild type - OP50	8	2	1	p
Trial 1	wild type - OP50	9	1	1	do			P = deaths with swollen pharynges
Trial 1	wild type - OP50	9	1	0	P			p = deaths with unswollen pharynges
Trial 1	wild type - OP50	10	3	1	p
Trial 1	wild type - OP50	12	1	0	P			d = deaths where pharyngeal sizes were undetermined
Trial 1	wild type - OP50	12	3	1	p			a = alive
Trial 1	wild type - OP50	13	1	1	p
Trial 1	wild type - OP50	14	7	1	p
Trial 1	wild type - OP50	15	3	1	p
Trial 1	wild type - OP50	16	7	1	p
Trial 1	wild type - OP50	17	1	1	p
Trial 1	wild type - OP50	18	1	1	p
Trial 1	wild type - OP50	20	2	1	p
Trial 1	nmur-1(ok1387) - OP50	2	2	1	bu
Trial 1	nmur-1(ok1387) - OP50	2	1	1	m
Trial 1	nmur-1(ok1387) - OP50	4	2	1	b
Trial 1	nmur-1(ok1387) - OP50	5	5	0	P
Trial 1	nmur-1(ok1387) - OP50	5	1	1	m
Trial 1	nmur-1(ok1387) - OP50	5	10	1	b
Trial 1	nmur-1(ok1387) - OP50	6	22	0	P
Trial 1	nmur-1(ok1387) - OP50	6	1	1	p
Trial 1	nmur-1(ok1387) - OP50	6	2	1	b
Trial 1	nmur-1(ok1387) - OP50	7	9	0	P
Trial 1	nmur-1(ok1387) - OP50	7	1	1	b
Trial 1	nmur-1(ok1387) - OP50	8	2	0	P
Trial 1	nmur-1(ok1387) - OP50	9	1	0	P
Trial 1	nmur-1(ok1387) - OP50	9	1	1	p
Trial 1	nmur-1(ok1387) - OP50	10	2	0	P
Trial 1	nmur-1(ok1387) - OP50	10	1	1	p
Trial 1	nmur-1(ok1387) - OP50	11	1	1	p
Trial 1	nmur-1(ok1387) - OP50	12	2	0	P
Trial 1	nmur-1(ok1387) - OP50	12	1	1	p
Trial 1	nmur-1(ok1387) - OP50	14	4	1	p
Trial 1	nmur-1(ok1387) - OP50	15	1	1	p
Trial 1	nmur-1(ok1387) - OP50	16	5	1	p
Trial 1	nmur-1(ok1387) - OP50	18	1	1	p
Trial 1	nmur-1(ok1387) - OP50	21	2	1	p
Trial 2	wild type - OP50	2	1	1	m
Trial 2	wild type - OP50	3	3	1	b
Trial 2	wild type - OP50	3	3	1	do
Trial 2	wild type - OP50	4	8	1	b
Trial 2	wild type - OP50	4	2	1	do
Trial 2	wild type - OP50	4	1	1	b
Trial 2	wild type - OP50	5	2	0	P
Trial 2	wild type - OP50	5	5	1	b
Trial 2	wild type - OP50	6	10	0	P
Trial 2	wild type - OP50	6	2	1	p
Trial 2	wild type - OP50	6	1	1	m
Trial 2	wild type - OP50	6	1	1	do
Trial 2	wild type - OP50	7	4	0	P
Trial 2	wild type - OP50	8	8	0	P
Trial 2	wild type - OP50	8	1	1	p
Trial 2	wild type - OP50	8	1	1	b
Trial 2	wild type - OP50	9	2	0	P
Trial 2	wild type - OP50	9	1	1	p
Trial 2	wild type - OP50	10	3	0	P
Trial 2	wild type - OP50	11	1	0	P
Trial 2	wild type - OP50	12	1	0	P
Trial 2	wild type - OP50	12	1	1	p
Trial 2	wild type - OP50	13	1	1	p
Trial 2	wild type - OP50	13	1	0	P
Trial 2	wild type - OP50	14	3	1	p
Trial 2	wild type - OP50	16	1	1	p
Trial 2	wild type - OP50	17	3	1	p
Trial 2	wild type - OP50	18	1	1	p
Trial 2	wild type - OP50	19	2	1	p
Trial 2	wild type - OP50	20	1	1	p
Trial 2	wild type - OP50	21	1	1	p
Trial 2	wild type - OP50	22	2	1	p
Trial 2	wild type - OP50	23	1	1	p
Trial 2	wild type - OP50	24	1	1	p
Trial 2	nmur-1(ok1387) - OP50	2	3	1	do
Trial 2	nmur-1(ok1387) - OP50	4	9	1	b
Trial 2	nmur-1(ok1387) - OP50	5	5	0	P
Trial 2	nmur-1(ok1387) - OP50	5	1	1	p
Trial 2	nmur-1(ok1387) - OP50	5	2	1	m
Trial 2	nmur-1(ok1387) - OP50	5	2	1	b
Trial 2	nmur-1(ok1387) - OP50	6	18	0	P
Trial 2	nmur-1(ok1387) - OP50	6	4	1	b
Trial 2	nmur-1(ok1387) - OP50	7	6	0	P
Trial 2	nmur-1(ok1387) - OP50	8	6	0	P
Trial 2	nmur-1(ok1387) - OP50	9	2	0	P
Trial 2	nmur-1(ok1387) - OP50	9	1	1	p
Trial 2	nmur-1(ok1387) - OP50	10	1	0	P
Trial 2	nmur-1(ok1387) - OP50	10	2	1	p
Trial 2	nmur-1(ok1387) - OP50	11	1	1	do
Trial 2	nmur-1(ok1387) - OP50	11	2	1	p
Trial 2	nmur-1(ok1387) - OP50	12	1	1	p
Trial 2	nmur-1(ok1387) - OP50	12	1	0	P
Trial 2	nmur-1(ok1387) - OP50	14	1	1	p
Trial 2	nmur-1(ok1387) - OP50	15	2	1	p
Trial 2	nmur-1(ok1387) - OP50	16	1	1	p
Trial 2	nmur-1(ok1387) - OP50	17	4	1	p
Trial 2	nmur-1(ok1387) - OP50	18	1	1	p
Trial 2	nmur-1(ok1387) - OP50	19	1	1	p
Trial 2	nmur-1(ok1387) - OP50	23	2	1	p
Trial 2	nmur-1(ok1387) - OP50	25	1	1	p
Trial 3	wild type - OP50	1	3	1	m
Trial 3	wild type - OP50	1	3	1	bu
Trial 3	wild type - OP50	1	1	1	do
Trial 3	wild type - OP50	1	1	1	b
Trial 3	wild type - OP50	2	1	1	do
Trial 3	wild type - OP50	2	3	1	b
Trial 3	wild type - OP50	3	4	1	do
Trial 3	wild type - OP50	3	1	1	b
Trial 3	wild type - OP50	4	18	1	do
Trial 3	wild type - OP50	4	3	1	m
Trial 3	wild type - OP50	4	13	1	b
Trial 3	wild type - OP50	5	5	0	P
Trial 3	wild type - OP50	5	2	1	p
Trial 3	wild type - OP50	5	38	1	b
Trial 3	wild type - OP50	5	1	1	bu
Trial 3	wild type - OP50	5	4	1	m
Trial 3	wild type - OP50	5	2	1	do
Trial 3	wild type - OP50	6	17	0	P
Trial 3	wild type - OP50	6	4	1	p
Trial 3	wild type - OP50	6	1	1	b
Trial 3	wild type - OP50	6	1	1	e
Trial 3	wild type - OP50	6	2	1	do
Trial 3	wild type - OP50	7	15	0	P
Trial 3	wild type - OP50	7	1	1	e
Trial 3	wild type - OP50	8	10	0	P
Trial 3	wild type - OP50	8	2	1	p
Trial 3	wild type - OP50	9	16	0	P
Trial 3	wild type - OP50	10	6	0	P
Trial 3	wild type - OP50	10	1	1	p
Trial 3	wild type - OP50	10	41	1	a
Trial 3	nmur-1(ok1387) - OP50	2	1	1	do
Trial 3	nmur-1(ok1387) - OP50	2	1	1	m
Trial 3	nmur-1(ok1387) - OP50	3	4	1	do
Trial 3	nmur-1(ok1387) - OP50	3	6	1	b
Trial 3	nmur-1(ok1387) - OP50	3	1	1	m
Trial 3	nmur-1(ok1387) - OP50	4	7	1	m
Trial 3	nmur-1(ok1387) - OP50	4	3	1	bu
Trial 3	nmur-1(ok1387) - OP50	4	6	1	b
Trial 3	nmur-1(ok1387) - OP50	4	2	1	do
Trial 3	nmur-1(ok1387) - OP50	5	15	0	P
Trial 3	nmur-1(ok1387) - OP50	5	6	1	p
Trial 3	nmur-1(ok1387) - OP50	5	3	1	m
Trial 3	nmur-1(ok1387) - OP50	5	37	1	b
Trial 3	nmur-1(ok1387) - OP50	5	2	1	do
Trial 3	nmur-1(ok1387) - OP50	6	34	0	P
Trial 3	nmur-1(ok1387) - OP50	6	1	1	m
Trial 3	nmur-1(ok1387) - OP50	6	4	1	p
Trial 3	nmur-1(ok1387) - OP50	7	21	0	P
Trial 3	nmur-1(ok1387) - OP50	8	10	0	P
Trial 3	nmur-1(ok1387) - OP50	8	2	1	p
Trial 3	nmur-1(ok1387) - OP50	9	9	0	P
Trial 3	nmur-1(ok1387) - OP50	9	2	1	p
Trial 3	nmur-1(ok1387) - OP50	10	5	0	P
Trial 3	nmur-1(ok1387) - OP50	10	2	1	p
Trial 3	nmur-1(ok1387) - OP50	10	36	1	a
Trial 4	wild type - OP50	1	3	1	do
Trial 4	wild type - OP50	1	1	1	k
Trial 4	wild type - OP50	2	5	1	do
Trial 4	wild type - OP50	2	1	1	e
Trial 4	wild type - OP50	2	4	1	b
Trial 4	wild type - OP50	2	3	1	m
Trial 4	wild type - OP50	3	12	1	b
Trial 4	wild type - OP50	3	9	1	do
Trial 4	wild type - OP50	4	9	1	b
Trial 4	wild type - OP50	4	1	1	m
Trial 4	wild type - OP50	5	9	0	P
Trial 4	wild type - OP50	5	9	1	p
Trial 4	wild type - OP50	5	1	1	m
Trial 4	wild type - OP50	5	15	1	b
Trial 4	wild type - OP50	5	3	1	do
Trial 4	wild type - OP50	6	7	0	P
Trial 4	wild type - OP50	6	3	1	p
Trial 4	wild type - OP50	6	6	1	b
Trial 4	wild type - OP50	6	1	1	m
Trial 4	wild type - OP50	7	10	0	P
Trial 4	wild type - OP50	8	9	0	P
Trial 4	wild type - OP50	8	2	1	p
Trial 4	wild type - OP50	9	5	0	P
Trial 4	wild type - OP50	9	1	1	p
Trial 4	wild type - OP50	10	4	0	d
Trial 4	wild type - OP50	11	1	0	P
Trial 4	wild type - OP50	11	3	1	p
Trial 4	wild type - OP50	12	1	1	p
Trial 4	wild type - OP50	13	2	1	p
Trial 4	wild type - OP50	14	1	1	p
Trial 4	wild type - OP50	15	6	1	p
Trial 4	wild type - OP50	15	13	1	a
Trial 4	nmur-1(ok1387) - OP50	1	1	1	do
Trial 4	nmur-1(ok1387) - OP50	2	5	1	b
Trial 4	nmur-1(ok1387) - OP50	2	2	1	m
Trial 4	nmur-1(ok1387) - OP50	2	1	1	e
Trial 4	nmur-1(ok1387) - OP50	3	3	1	m
Trial 4	nmur-1(ok1387) - OP50	3	6	1	b
Trial 4	nmur-1(ok1387) - OP50	3	3	1	do
Trial 4	nmur-1(ok1387) - OP50	4	16	1	b
Trial 4	nmur-1(ok1387) - OP50	4	1	1	do
Trial 4	nmur-1(ok1387) - OP50	4	1	1	p
Trial 4	nmur-1(ok1387) - OP50	5	18	0	P
Trial 4	nmur-1(ok1387) - OP50	5	4	1	p
Trial 4	nmur-1(ok1387) - OP50	5	8	1	b
Trial 4	nmur-1(ok1387) - OP50	5	1	1	m
Trial 4	nmur-1(ok1387) - OP50	6	17	0	P
Trial 4	nmur-1(ok1387) - OP50	6	1	1	p
Trial 4	nmur-1(ok1387) - OP50	6	2	1	b
Trial 4	nmur-1(ok1387) - OP50	7	15	0	P
Trial 4	nmur-1(ok1387) - OP50	7	2	1	p
Trial 4	nmur-1(ok1387) - OP50	8	11	0	P
Trial 4	nmur-1(ok1387) - OP50	8	2	1	p
Trial 4	nmur-1(ok1387) - OP50	9	4	0	P
Trial 4	nmur-1(ok1387) - OP50	10	1	0	P
Trial 4	nmur-1(ok1387) - OP50	10	2	1	p
Trial 4	nmur-1(ok1387) - OP50	11	1	0	P
Trial 4	nmur-1(ok1387) - OP50	12	2	1	p
Trial 4	nmur-1(ok1387) - OP50	13	1	1	p
Trial 4	nmur-1(ok1387) - OP50	14	1	0	P
Trial 4	nmur-1(ok1387) - OP50	14	3	1	p
Trial 4	nmur-1(ok1387) - OP50	15	9	1	p
Trial 4	nmur-1(ok1387) - OP50	15	16	1	a
Trial 1	wild type - CS180	1	1	1	m
Trial 1	wild type - CS180	1	2	1	do
Trial 1	wild type - CS180	3	1	1	b
Trial 1	wild type - CS180	3	1	1	do
Trial 1	wild type - CS180	3	1	1	e
Trial 1	wild type - CS180	4	3	1	do
Trial 1	wild type - CS180	4	3	1	b
Trial 1	wild type - CS180	4	1	1	p
Trial 1	wild type - CS180	4	4	1	cont
Trial 1	wild type - CS180	5	1	1	do
Trial 1	wild type - CS180	5	1	1	e
Trial 1	wild type - CS180	6	1	1	p
Trial 1	wild type - CS180	7	1	0	P
Trial 1	wild type - CS180	7	1	1	p
Trial 1	wild type - CS180	7	1	1	m
Trial 1	wild type - CS180	8	2	0	P
Trial 1	wild type - CS180	8	15	1	cont
Trial 1	wild type - CS180	8	1	1	e
Trial 1	wild type - CS180	9	1	0	P
Trial 1	wild type - CS180	10	1	0	P
Trial 1	wild type - CS180	11	1	0	P
Trial 1	wild type - CS180	11	3	1	p
Trial 1	wild type - CS180	11	1	1	m
Trial 1	wild type - CS180	12	9	1	p
Trial 1	wild type - CS180	14	7	1	p
Trial 1	wild type - CS180	15	8	1	p
Trial 1	wild type - CS180	17	2	1	p
Trial 1	wild type - CS180	18	3	1	p
Trial 1	wild type - CS180	19	3	1	p
Trial 1	nmur-1(ok1387) - CS180	1	1	1	do
Trial 1	nmur-1(ok1387) - CS180	2	3	1	do
Trial 1	nmur-1(ok1387) - CS180	2	2	1	m
Trial 1	nmur-1(ok1387) - CS180	3	1	1	e
Trial 1	nmur-1(ok1387) - CS180	3	1	1	b
Trial 1	nmur-1(ok1387) - CS180	4	1	1	d
Trial 1	nmur-1(ok1387) - CS180	4	1	1	do
Trial 1	nmur-1(ok1387) - CS180	4	1	1	b
Trial 1	nmur-1(ok1387) - CS180	5	1	1	b
Trial 1	nmur-1(ok1387) - CS180	7	1	1	m
Trial 1	nmur-1(ok1387) - CS180	7	1	0	P
Trial 1	nmur-1(ok1387) - CS180	7	1	1	p
Trial 1	nmur-1(ok1387) - CS180	8	1	1	m
Trial 1	nmur-1(ok1387) - CS180	9	2	0	P
Trial 1	nmur-1(ok1387) - CS180	9	2	1	p
Trial 1	nmur-1(ok1387) - CS180	9	1	1	e
Trial 1	nmur-1(ok1387) - CS180	10	1	1	p
Trial 1	nmur-1(ok1387) - CS180	11	1	0	P
Trial 1	nmur-1(ok1387) - CS180	11	3	1	p
Trial 1	nmur-1(ok1387) - CS180	12	10	1	p
Trial 1	nmur-1(ok1387) - CS180	14	14	1	p
Trial 1	nmur-1(ok1387) - CS180	14	1	1	cont
Trial 1	nmur-1(ok1387) - CS180	15	11	1	p
Trial 1	nmur-1(ok1387) - CS180	17	1	1	P
Trial 1	nmur-1(ok1387) - CS180	17	7	1	p
Trial 1	nmur-1(ok1387) - CS180	18	6	1	p
Trial 1	nmur-1(ok1387) - CS180	19	3	1	p
Trial 1	nmur-1(ok1387) - CS180	20	1	1	p
Trial 2	wild type - CS180	2	1	1	do
Trial 2	wild type - CS180	2	1	1	m
Trial 2	wild type - CS180	4	2	1	m
Trial 2	wild type - CS180	4	1	1	b
Trial 2	wild type - CS180	6	3	1	m
Trial 2	wild type - CS180	6	1	1	b
Trial 2	wild type - CS180	6	1	1	e
Trial 2	wild type - CS180	6	1	1	do
Trial 2	wild type - CS180	7	2	1	e
Trial 2	wild type - CS180	7	1	1	b
Trial 2	wild type - CS180	8	2	0	P
Trial 2	wild type - CS180	8	1	1	p
Trial 2	wild type - CS180	8	1	1	e
Trial 2	wild type - CS180	9	2	0	P
Trial 2	wild type - CS180	9	2	1	p
Trial 2	wild type - CS180	10	3	0	P
Trial 2	wild type - CS180	10	2	1	p
Trial 2	wild type - CS180	11	1	0	P
Trial 2	wild type - CS180	11	5	1	p
Trial 2	wild type - CS180	11	1	1	e
Trial 2	wild type - CS180	12	5	1	p
Trial 2	wild type - CS180	12	1	1	e
Trial 2	wild type - CS180	13	13	1	p
Trial 2	wild type - CS180	14	5	1	p
Trial 2	wild type - CS180	15	1	0	P
Trial 2	wild type - CS180	15	3	1	p
Trial 2	wild type - CS180	16	4	1	p
Trial 2	wild type - CS180	17	1	1	k
Trial 2	wild type - CS180	17	4	1	p
Trial 2	wild type - CS180	18	4	1	p
Trial 2	wild type - CS180	19	2	1	p
Trial 2	wild type - CS180	21	2	1	p
Trial 2	wild type - CS180	22	1	1	p
Trial 2	nmur-1(ok1387) - CS180	2	2	1	do
Trial 2	nmur-1(ok1387) - CS180	2	1	1	e
Trial 2	nmur-1(ok1387) - CS180	2	4	1	m
Trial 2	nmur-1(ok1387) - CS180	4	2	1	m
Trial 2	nmur-1(ok1387) - CS180	4	1	1	do
Trial 2	nmur-1(ok1387) - CS180	6	4	1	b
Trial 2	nmur-1(ok1387) - CS180	7	1	1	p
Trial 2	nmur-1(ok1387) - CS180	8	1	1	do
Trial 2	nmur-1(ok1387) - CS180	8	1	0	P
Trial 2	nmur-1(ok1387) - CS180	8	1	1	p
Trial 2	nmur-1(ok1387) - CS180	9	1	0	P
Trial 2	nmur-1(ok1387) - CS180	10	1	0	P
Trial 2	nmur-1(ok1387) - CS180	10	1	1	p
Trial 2	nmur-1(ok1387) - CS180	10	1	1	m
Trial 2	nmur-1(ok1387) - CS180	11	1	1	k
Trial 2	nmur-1(ok1387) - CS180	11	1	0	P
Trial 2	nmur-1(ok1387) - CS180	11	1	1	p
Trial 2	nmur-1(ok1387) - CS180	12	1	0	P
Trial 2	nmur-1(ok1387) - CS180	12	2	1	p
Trial 2	nmur-1(ok1387) - CS180	13	1	0	P
Trial 2	nmur-1(ok1387) - CS180	13	3	1	p
Trial 2	nmur-1(ok1387) - CS180	14	2	1	p
Trial 2	nmur-1(ok1387) - CS180	15	6	1	p
Trial 2	nmur-1(ok1387) - CS180	16	6	1	p
Trial 2	nmur-1(ok1387) - CS180	17	4	1	p
Trial 2	nmur-1(ok1387) - CS180	18	3	1	p
Trial 2	nmur-1(ok1387) - CS180	19	3	1	p
Trial 2	nmur-1(ok1387) - CS180	20	1	1	p
Trial 2	nmur-1(ok1387) - CS180	21	2	1	p
Trial 2	nmur-1(ok1387) - CS180	23	1	1	p
Trial 3	wild type - CS180	2	13	1	do
Trial 3	wild type - CS180	2	14	1	m
Trial 3	wild type - CS180	2	1	1	e
Trial 3	wild type - CS180	2	1	1	b
Trial 3	wild type - CS180	3	19	1	m
Trial 3	wild type - CS180	3	14	1	do
Trial 3	wild type - CS180	3	2	1	b
Trial 3	wild type - CS180	3	3	1	cont
Trial 3	wild type - CS180	4	6	1	do
Trial 3	wild type - CS180	4	1	1	e
Trial 3	wild type - CS180	4	1	1	b
Trial 3	wild type - CS180	6	1	1	b
Trial 3	wild type - CS180	6	1	1	e
Trial 3	wild type - CS180	6	4	1	do
Trial 3	wild type - CS180	7	3	1	do
Trial 3	wild type - CS180	7	1	1	e
Trial 3	wild type - CS180	7	3	1	p
Trial 3	wild type - CS180	7	2	0	P
Trial 3	wild type - CS180	8	2	1	do
Trial 3	wild type - CS180	8	2	1	e
Trial 3	wild type - CS180	8	2	1	p
Trial 3	wild type - CS180	8	3	0	P
Trial 3	wild type - CS180	10	3	1	p
Trial 3	wild type - CS180	11	3	1	p
Trial 3	wild type - CS180	11	1	0	P
Trial 3	wild type - CS180	12	1	1	e
Trial 3	wild type - CS180	12	3	1	p
Trial 3	wild type - CS180	13	6	1	p
Trial 3	wild type - CS180	14	1	0	P
Trial 3	wild type - CS180	14	8	1	p
Trial 3	wild type - CS180	15	1	1	m
Trial 3	wild type - CS180	15	4	1	p
Trial 3	wild type - CS180	16	10	1	d
Trial 3	wild type - CS180	16	2	1	cont
Trial 3	wild type - CS180	18	12	1	d
Trial 3	wild type - CS180	18	1	1	cont
Trial 3	wild type - CS180	20	3	1	d
Trial 3	wild type - CS180	22	2	1	d
Trial 3	nmur-1(ok1387) - CS180	2	9	1	m
Trial 3	nmur-1(ok1387) - CS180	2	11	1	do
Trial 3	nmur-1(ok1387) - CS180	2	2	1	b
Trial 3	nmur-1(ok1387) - CS180	3	6	1	b
Trial 3	nmur-1(ok1387) - CS180	3	1	1	e
Trial 3	nmur-1(ok1387) - CS180	3	14	1	m
Trial 3	nmur-1(ok1387) - CS180	3	6	1	do
Trial 3	nmur-1(ok1387) - CS180	4	14	1	do
Trial 3	nmur-1(ok1387) - CS180	4	3	1	m
Trial 3	nmur-1(ok1387) - CS180	4	1	1	b
Trial 3	nmur-1(ok1387) - CS180	6	6	1	do
Trial 3	nmur-1(ok1387) - CS180	6	2	1	b
Trial 3	nmur-1(ok1387) - CS180	6	1	1	m
Trial 3	nmur-1(ok1387) - CS180	6	2	1	e
Trial 3	nmur-1(ok1387) - CS180	7	1	1	do
Trial 3	nmur-1(ok1387) - CS180	7	2	1	p
Trial 3	nmur-1(ok1387) - CS180	7	1	0	P
Trial 3	nmur-1(ok1387) - CS180	8	2	1	do
Trial 3	nmur-1(ok1387) - CS180	8	1	1	p
Trial 3	nmur-1(ok1387) - CS180	8	2	0	P
Trial 3	nmur-1(ok1387) - CS180	9	1	1	e
Trial 3	nmur-1(ok1387) - CS180	9	1	1	m
Trial 3	nmur-1(ok1387) - CS180	9	1	1	p
Trial 3	nmur-1(ok1387) - CS180	9	1	0	P
Trial 3	nmur-1(ok1387) - CS180	10	2	1	p
Trial 3	nmur-1(ok1387) - CS180	10	2	0	P
Trial 3	nmur-1(ok1387) - CS180	11	1	1	p
Trial 3	nmur-1(ok1387) - CS180	11	1	0	P
Trial 3	nmur-1(ok1387) - CS180	12	4	1	p
Trial 3	nmur-1(ok1387) - CS180	13	5	1	p
Trial 3	nmur-1(ok1387) - CS180	14	1	0	P
Trial 3	nmur-1(ok1387) - CS180	14	6	1	p
Trial 3	nmur-1(ok1387) - CS180	15	5	1	p
Trial 3	nmur-1(ok1387) - CS180	16	10	1	d
Trial 3	nmur-1(ok1387) - CS180	18	20	1	d
Trial 3	nmur-1(ok1387) - CS180	19	8	1	d
Trial 3	nmur-1(ok1387) - CS180	20	4	1	d

### Sheet: Fig 2F_nmur-1(lst1672)_deaths
wild type versus nmur-1(lst1672) - OP50: all deaths
Trial #	Strain	Age at Death, days	Frequency	Censor	Cause of Death	Comments
Trial 1	wild type - OP50	2	8	1	do			Censor:
Trial 1	wild type - OP50	4	16	1	do			1 = not included after time of annotation
Trial 1	wild type - OP50	4	3	1	m			0 = included; an observed death
Trial 1	wild type - OP50	4	1	1	b
Trial 1	wild type - OP50	5	18	1	do			Cause of Death Legends:
Trial 1	wild type - OP50	5	5	1	b
Trial 1	wild type - OP50	6	10	1	do			b = bagged
Trial 1	wild type - OP50	6	1	1	e			bu = burrowed
Trial 1	wild type - OP50	6	1	1	b			cont = contaminated
Trial 1	wild type - OP50	6	14	0	P			do = dried out
Trial 1	wild type - OP50	6	3	0	p			e = explosion from vulva
Trial 1	wild type - OP50	7	5	1	do			k = killed accidentally
Trial 1	wild type - OP50	7	13	0	P			m = missing from plates
Trial 1	wild type - OP50	7	1	0	p
Trial 1	wild type - OP50	8	6	0	P			P = deaths with swollen pharynges
Trial 1	wild type - OP50	8	2	0	p			p = deaths with unswollen pharynges
Trial 1	wild type - OP50	9	6	0	P
Trial 1	wild type - OP50	9	4	0	p			d = deaths where pharyngeal sizes were undetermined
Trial 1	wild type - OP50	10	2	0	P			a = alive
Trial 1	wild type - OP50	10	1	0	p
Trial 1	wild type - OP50	12	5	0	p
Trial 1	wild type - OP50	14	3	0	P
Trial 1	wild type - OP50	14	5	0	p
Trial 1	wild type - OP50	15	1	0	P
Trial 1	wild type - OP50	15	7	0	p
Trial 1	wild type - OP50	17	10	0	d
Trial 1	wild type - OP50	19	7	0	d
Trial 1	wild type - OP50	21	2	0	d
Trial 1	nmur-1(lst1672) - OP50	2	2	1	m
Trial 1	nmur-1(lst1672) - OP50	2	2	1	do
Trial 1	nmur-1(lst1672) - OP50	4	7	1	b
Trial 1	nmur-1(lst1672) - OP50	4	2	1	e
Trial 1	nmur-1(lst1672) - OP50	4	3	1	do
Trial 1	nmur-1(lst1672) - OP50	4	3	1	m
Trial 1	nmur-1(lst1672) - OP50	5	1	1	m
Trial 1	nmur-1(lst1672) - OP50	5	8	1	do
Trial 1	nmur-1(lst1672) - OP50	5	4	1	b
Trial 1	nmur-1(lst1672) - OP50	5	10	0	P
Trial 1	nmur-1(lst1672) - OP50	5	3	0	p
Trial 1	nmur-1(lst1672) - OP50	6	7	1	do
Trial 1	nmur-1(lst1672) - OP50	6	4	1	b
Trial 1	nmur-1(lst1672) - OP50	6	5	1	m
Trial 1	nmur-1(lst1672) - OP50	6	29	0	P
Trial 1	nmur-1(lst1672) - OP50	6	3	0	p
Trial 1	nmur-1(lst1672) - OP50	7	1	1	do
Trial 1	nmur-1(lst1672) - OP50	7	1	1	b
Trial 1	nmur-1(lst1672) - OP50	7	19	0	P
Trial 1	nmur-1(lst1672) - OP50	7	3	0	p
Trial 1	nmur-1(lst1672) - OP50	8	1	1	do
Trial 1	nmur-1(lst1672) - OP50	8	3	0	P
Trial 1	nmur-1(lst1672) - OP50	8	2	0	p
Trial 1	nmur-1(lst1672) - OP50	9	1	0	P
Trial 1	nmur-1(lst1672) - OP50	10	1	0	P
Trial 1	nmur-1(lst1672) - OP50	12	4	0	p
Trial 1	nmur-1(lst1672) - OP50	14	1	0	P
Trial 1	nmur-1(lst1672) - OP50	14	5	0	p
Trial 1	nmur-1(lst1672) - OP50	15	9	0	p
Trial 1	nmur-1(lst1672) - OP50	17	1	1	cont
Trial 1	nmur-1(lst1672) - OP50	17	8	0	d
Trial 1	nmur-1(lst1672) - OP50	19	5	0	d
Trial 1	nmur-1(lst1672) - OP50	21	2	0	d
Trial 2	wild type - OP50	2	1	1	do
Trial 2	wild type - OP50	4	4	1	do
Trial 2	wild type - OP50	5	16	1	do
Trial 2	wild type - OP50	5	6	1	b
Trial 2	wild type - OP50	5	1	1	m
Trial 2	wild type - OP50	6	2	1	b
Trial 2	wild type - OP50	6	5	1	do
Trial 2	wild type - OP50	6	8	0	P
Trial 2	wild type - OP50	7	1	1	do
Trial 2	wild type - OP50	7	11	0	P
Trial 2	wild type - OP50	7	4	0	p
Trial 2	wild type - OP50	8	6	0	P
Trial 2	wild type - OP50	8	1	0	p
Trial 2	wild type - OP50	9	5	0	P
Trial 2	wild type - OP50	9	1	0	p
Trial 2	wild type - OP50	9	2	1	do
Trial 2	wild type - OP50	10	2	0	P
Trial 2	wild type - OP50	10	2	0	p
Trial 2	wild type - OP50	12	2	0	P
Trial 2	wild type - OP50	12	3	0	p
Trial 2	wild type - OP50	12	1	1	cont
Trial 2	wild type - OP50	14	6	0	P
Trial 2	wild type - OP50	14	18	0	p
Trial 2	wild type - OP50	14	1	1	do
Trial 2	wild type - OP50	15	1	1	m
Trial 2	wild type - OP50	15	1	0	P
Trial 2	wild type - OP50	15	22	0	p
Trial 2	wild type - OP50	17	14	0	d
Trial 2	wild type - OP50	17	1	1	cont
Trial 2	wild type - OP50	19	7	0	d
Trial 2	wild type - OP50	21	5	0	d
Trial 2	nmur-1(lst1672) - OP50	4	6	1	b
Trial 2	nmur-1(lst1672) - OP50	4	6	1	do
Trial 2	nmur-1(lst1672) - OP50	4	1	1	m
Trial 2	nmur-1(lst1672) - OP50	5	11	0	P
Trial 2	nmur-1(lst1672) - OP50	5	1	0	p
Trial 2	nmur-1(lst1672) - OP50	5	4	1	b
Trial 2	nmur-1(lst1672) - OP50	5	5	1	cont
Trial 2	nmur-1(lst1672) - OP50	5	1	1	m
Trial 2	nmur-1(lst1672) - OP50	5	2	1	do
Trial 2	nmur-1(lst1672) - OP50	6	34	0	P
Trial 2	nmur-1(lst1672) - OP50	6	2	0	p
Trial 2	nmur-1(lst1672) - OP50	6	1	1	m
Trial 2	nmur-1(lst1672) - OP50	6	3	1	b
Trial 2	nmur-1(lst1672) - OP50	6	2	1	do
Trial 2	nmur-1(lst1672) - OP50	7	7	0	P
Trial 2	nmur-1(lst1672) - OP50	7	1	0	p
Trial 2	nmur-1(lst1672) - OP50	7	1	1	m
Trial 2	nmur-1(lst1672) - OP50	8	5	0	P
Trial 2	nmur-1(lst1672) - OP50	8	1	0	p
Trial 2	nmur-1(lst1672) - OP50	8	3	1	do
Trial 2	nmur-1(lst1672) - OP50	9	2	0	P
Trial 2	nmur-1(lst1672) - OP50	9	1	0	p
Trial 2	nmur-1(lst1672) - OP50	9	1	1	do
Trial 2	nmur-1(lst1672) - OP50	10	1	0	P
Trial 2	nmur-1(lst1672) - OP50	10	2	0	p
Trial 2	nmur-1(lst1672) - OP50	12	3	0	P
Trial 2	nmur-1(lst1672) - OP50	12	4	0	p
Trial 2	nmur-1(lst1672) - OP50	14	2	0	P
Trial 2	nmur-1(lst1672) - OP50	14	17	0	p
Trial 2	nmur-1(lst1672) - OP50	15	4	0	P
Trial 2	nmur-1(lst1672) - OP50	15	11	0	p
Trial 2	nmur-1(lst1672) - OP50	17	9	0	d
Trial 2	nmur-1(lst1672) - OP50	19	3	0	d
Trial 2	nmur-1(lst1672) - OP50	21	3	0	d
wild type versus nmur-1(lst1672) - OP50: P deaths
Trial #	Strain	Age at Death, days	Frequency	Censor	Cause of Death	Comments
Trial 1	wild type - OP50	2	8	1	do
Trial 1	wild type - OP50	4	16	1	do
Trial 1	wild type - OP50	4	3	1	m
Trial 1	wild type - OP50	4	1	1	b
Trial 1	wild type - OP50	5	18	1	do
Trial 1	wild type - OP50	5	5	1	b
Trial 1	wild type - OP50	6	10	1	do
Trial 1	wild type - OP50	6	1	1	e
Trial 1	wild type - OP50	6	1	1	b
Trial 1	wild type - OP50	6	14	0	P
Trial 1	wild type - OP50	6	3	1	p
Trial 1	wild type - OP50	7	5	1	do
Trial 1	wild type - OP50	7	13	0	P
Trial 1	wild type - OP50	7	1	1	p
Trial 1	wild type - OP50	8	6	0	P
Trial 1	wild type - OP50	8	2	1	p
Trial 1	wild type - OP50	9	6	0	P
Trial 1	wild type - OP50	9	4	1	p
Trial 1	wild type - OP50	10	2	0	P
Trial 1	wild type - OP50	10	1	1	p
Trial 1	wild type - OP50	12	5	1	p
Trial 1	wild type - OP50	14	3	0	P
Trial 1	wild type - OP50	14	5	1	p
Trial 1	wild type - OP50	15	1	0	P
Trial 1	wild type - OP50	15	7	1	p
Trial 1	wild type - OP50	17	10	1	d
Trial 1	wild type - OP50	19	7	1	d
Trial 1	wild type - OP50	21	2	1	d
Trial 1	nmur-1(lst1672) - OP50	2	2	1	m
Trial 1	nmur-1(lst1672) - OP50	2	2	1	do
Trial 1	nmur-1(lst1672) - OP50	4	7	1	b
Trial 1	nmur-1(lst1672) - OP50	4	2	1	e
Trial 1	nmur-1(lst1672) - OP50	4	3	1	do
Trial 1	nmur-1(lst1672) - OP50	4	3	1	m
Trial 1	nmur-1(lst1672) - OP50	5	1	1	m
Trial 1	nmur-1(lst1672) - OP50	5	8	1	do
Trial 1	nmur-1(lst1672) - OP50	5	4	1	b
Trial 1	nmur-1(lst1672) - OP50	5	10	0	P
Trial 1	nmur-1(lst1672) - OP50	5	3	1	p
Trial 1	nmur-1(lst1672) - OP50	6	7	1	do
Trial 1	nmur-1(lst1672) - OP50	6	4	1	b
Trial 1	nmur-1(lst1672) - OP50	6	5	1	m
Trial 1	nmur-1(lst1672) - OP50	6	29	0	P
Trial 1	nmur-1(lst1672) - OP50	6	3	1	p
Trial 1	nmur-1(lst1672) - OP50	7	1	1	do
Trial 1	nmur-1(lst1672) - OP50	7	1	1	b
Trial 1	nmur-1(lst1672) - OP50	7	19	0	P
Trial 1	nmur-1(lst1672) - OP50	7	3	1	p
Trial 1	nmur-1(lst1672) - OP50	8	1	1	do
Trial 1	nmur-1(lst1672) - OP50	8	3	0	P
Trial 1	nmur-1(lst1672) - OP50	8	2	1	p
Trial 1	nmur-1(lst1672) - OP50	9	1	0	P
Trial 1	nmur-1(lst1672) - OP50	10	1	0	P
Trial 1	nmur-1(lst1672) - OP50	12	4	1	p
Trial 1	nmur-1(lst1672) - OP50	14	1	0	P
Trial 1	nmur-1(lst1672) - OP50	14	5	1	p
Trial 1	nmur-1(lst1672) - OP50	15	9	1	p
Trial 1	nmur-1(lst1672) - OP50	17	1	1	cont
Trial 1	nmur-1(lst1672) - OP50	17	8	1	d
Trial 1	nmur-1(lst1672) - OP50	19	5	1	d
Trial 1	nmur-1(lst1672) - OP50	21	2	1	d
Trial 2	wild type - OP50	2	1	1	do
Trial 2	wild type - OP50	4	4	1	do
Trial 2	wild type - OP50	5	16	1	do
Trial 2	wild type - OP50	5	6	1	b
Trial 2	wild type - OP50	5	1	1	m
Trial 2	wild type - OP50	6	2	1	b
Trial 2	wild type - OP50	6	5	1	do
Trial 2	wild type - OP50	6	8	0	P
Trial 2	wild type - OP50	7	1	1	do
Trial 2	wild type - OP50	7	11	0	P
Trial 2	wild type - OP50	7	4	1	p
Trial 2	wild type - OP50	8	6	0	P
Trial 2	wild type - OP50	8	1	1	p
Trial 2	wild type - OP50	9	5	0	P
Trial 2	wild type - OP50	9	1	1	p
Trial 2	wild type - OP50	9	2	1	do
Trial 2	wild type - OP50	10	2	0	P
Trial 2	wild type - OP50	10	2	1	p
Trial 2	wild type - OP50	12	2	0	P
Trial 2	wild type - OP50	12	3	1	p
Trial 2	wild type - OP50	12	1	1	cont
Trial 2	wild type - OP50	14	6	0	P
Trial 2	wild type - OP50	14	18	1	p
Trial 2	wild type - OP50	14	1	1	do
Trial 2	wild type - OP50	15	1	1	m
Trial 2	wild type - OP50	15	1	0	P
Trial 2	wild type - OP50	15	22	1	p
Trial 2	wild type - OP50	17	14	1	d
Trial 2	wild type - OP50	17	1	1	cont
Trial 2	wild type - OP50	19	7	1	d
Trial 2	wild type - OP50	21	5	1	d
Trial 2	nmur-1(lst1672) - OP50	4	6	1	b
Trial 2	nmur-1(lst1672) - OP50	4	6	1	do
Trial 2	nmur-1(lst1672) - OP50	4	1	1	m
Trial 2	nmur-1(lst1672) - OP50	5	11	0	P
Trial 2	nmur-1(lst1672) - OP50	5	1	1	p
Trial 2	nmur-1(lst1672) - OP50	5	4	1	b
Trial 2	nmur-1(lst1672) - OP50	5	5	1	cont
Trial 2	nmur-1(lst1672) - OP50	5	1	1	m
Trial 2	nmur-1(lst1672) - OP50	5	2	1	do
Trial 2	nmur-1(lst1672) - OP50	6	34	0	P
Trial 2	nmur-1(lst1672) - OP50	6	2	1	p
Trial 2	nmur-1(lst1672) - OP50	6	1	1	m
Trial 2	nmur-1(lst1672) - OP50	6	3	1	b
Trial 2	nmur-1(lst1672) - OP50	6	2	1	do
Trial 2	nmur-1(lst1672) - OP50	7	7	0	P
Trial 2	nmur-1(lst1672) - OP50	7	1	1	p
Trial 2	nmur-1(lst1672) - OP50	7	1	1	m
Trial 2	nmur-1(lst1672) - OP50	8	5	0	P
Trial 2	nmur-1(lst1672) - OP50	8	1	1	p
Trial 2	nmur-1(lst1672) - OP50	8	3	1	do
Trial 2	nmur-1(lst1672) - OP50	9	2	0	P
Trial 2	nmur-1(lst1672) - OP50	9	1	1	p
Trial 2	nmur-1(lst1672) - OP50	9	1	1	do
Trial 2	nmur-1(lst1672) - OP50	10	1	0	P
Trial 2	nmur-1(lst1672) - OP50	10	2	1	p
Trial 2	nmur-1(lst1672) - OP50	12	3	0	P
Trial 2	nmur-1(lst1672) - OP50	12	4	1	p
Trial 2	nmur-1(lst1672) - OP50	14	2	0	P
Trial 2	nmur-1(lst1672) - OP50	14	17	1	p
Trial 2	nmur-1(lst1672) - OP50	15	4	0	P
Trial 2	nmur-1(lst1672) - OP50	15	11	1	p
Trial 2	nmur-1(lst1672) - OP50	17	9	1	d
Trial 2	nmur-1(lst1672) - OP50	19	3	1	d
Trial 2	nmur-1(lst1672) - OP50	21	3	1	d
Trial 3	wild type - OP50	2	2	1	m
Trial 3	wild type - OP50	2	1	1	e
Trial 3	wild type - OP50	2	1	1	do
Trial 3	wild type - OP50	4	4	1	cont
Trial 3	wild type - OP50	4	8	1	do
Trial 3	wild type - OP50	4	2	1	m
Trial 3	wild type - OP50	4	2	1	b
Trial 3	wild type - OP50	5	1	1	b
Trial 3	wild type - OP50	6	2	1	cont
Trial 3	wild type - OP50	6	6	1	do
Trial 3	wild type - OP50	6	2	1	b
Trial 3	wild type - OP50	6	6	0	P
Trial 3	wild type - OP50	8	1	1	do
Trial 3	wild type - OP50	8	1	1	m
Trial 3	wild type - OP50	8	8	0	P
Trial 3	wild type - OP50	8	1	1	p
Trial 3	wild type - OP50	10	4	0	P
Trial 3	wild type - OP50	10	1	1	p
Trial 3	wild type - OP50	12	2	0	P
Trial 3	wild type - OP50	13	2	0	P
Trial 3	wild type - OP50	13	1	1	p
Trial 3	wild type - OP50	15	1	1	m
Trial 3	wild type - OP50	15	2	1	p
Trial 3	wild type - OP50	15	19	1	a
Trial 3	nmur-1(lst1672) - OP50	2	9	1	m
Trial 3	nmur-1(lst1672) - OP50	2	2	1	do
Trial 3	nmur-1(lst1672) - OP50	2	1	1	b
Trial 3	nmur-1(lst1672) - OP50	4	5	1	b
Trial 3	nmur-1(lst1672) - OP50	4	5	1	do
Trial 3	nmur-1(lst1672) - OP50	4	3	1	m
Trial 3	nmur-1(lst1672) - OP50	5	9	1	do
Trial 3	nmur-1(lst1672) - OP50	5	8	1	b
Trial 3	nmur-1(lst1672) - OP50	5	9	0	P
Trial 3	nmur-1(lst1672) - OP50	5	2	1	p
Trial 3	nmur-1(lst1672) - OP50	6	1	1	b
Trial 3	nmur-1(lst1672) - OP50	6	4	0	P
Trial 3	nmur-1(lst1672) - OP50	8	5	0	P
Trial 3	nmur-1(lst1672) - OP50	8	1	1	p
Trial 3	nmur-1(lst1672) - OP50	10	1	1	m
Trial 3	nmur-1(lst1672) - OP50	10	1	0	P
Trial 3	nmur-1(lst1672) - OP50	10	1	1	p
Trial 3	nmur-1(lst1672) - OP50	12	1	0	P
Trial 3	nmur-1(lst1672) - OP50	12	1	1	p
Trial 3	nmur-1(lst1672) - OP50	15	4	1	p
Trial 3	nmur-1(lst1672) - OP50	15	7	1	a

### Sheet: Fig 2C, 2E, 2G
Fig 2C. Fractions of P deaths
	wild type		fln-2(ot611)
	OP50		OP50
# of P deaths	73		34
# of non-P deaths	65		128
Total deaths	138		162
Fig 2E. Fractions of P deaths
	wild type		nmur-1(ok1387)
	OP50		OP50
# of P deaths	108		150
# of non-P deaths	95		81
Total deaths	203		231
Fig 2G. Fractions of P deaths
	wild type		nmur-1(lst1672)
	OP50		OP50
# of P deaths	108		153
# of non-P deaths	149		116
Total deaths	257		269
