## Supplementary material for "THE NEUROPEPTIDE NEUROMEDIN U RECEPTOR NMUR-1 BUFFERS INSULIN RECEPTOR SIGNALING IN BACTERIA-DEPENDENT *C. ELEGANS* SURVIVAL": Table S6

### Sheet: Figure S3A-C
wild type versus nmur-1(ok1387) - OP50: all deaths vs P deaths and non-P deaths
Trial #	Strain	Age at Death, days	Frequency	Censor	Cause of Death	Comments
Trial 1	wild type	1	1	1	do			Censor:
Trial 1	wild type	2	2	1	do			1 = not included after time of annotation
Trial 1	wild type	2	1	1	m			0 = included; an observed death
Trial 1	wild type	4	1	1	do
Trial 1	wild type	4	2	1	b			Cause of Death Legends:
Trial 1	wild type	5	6	1	b
Trial 1	wild type	6	12	0	P			b = bagged
Trial 1	wild type	6	1	0	p			bu = burrowed
Trial 1	wild type	6	1	1	do			cont = contaminated
Trial 1	wild type	6	1	1	b			do = dried out
Trial 1	wild type	7	10	0	P			e = explosion from vulva
Trial 1	wild type	7	1	1	b			k = killed accidentally
Trial 1	wild type	8	9	0	P			m = missing from plates
Trial 1	wild type	8	1	0	p
Trial 1	wild type	9	1	1	do			P = deaths with swollen pharynges
Trial 1	wild type	9	1	0	P			p = deaths with unswollen pharynges
Trial 1	wild type	10	3	0	p
Trial 1	wild type	12	1	0	P			d = deaths where pharyngeal sizes were undetermined
Trial 1	wild type	12	3	0	p
Trial 1	wild type	13	1	0	p			Data were collected from the survival curves of wild type
Trial 1	wild type	14	7	0	p			and nmur-1(ok1387) single mutants from main Figs 2, 3 and 6
Trial 1	wild type	15	3	0	p			(cumulative of 7 independent trials)
Trial 1	wild type	16	7	0	p
Trial 1	wild type	17	1	0	p			To generate the all-death survival curves in Figure S3A, all types of deaths were counted. To generate the P-death survival curves in Figure S3B, only P-deaths were counted and all non-P deaths were censored. To generate the non-P-death survival curves in Figure S3C, only non-P-deaths were counted and all P deaths were censored.
Trial 1	wild type	18	1	0	p
Trial 1	wild type	20	2	0	p
Trial 1	nmur-1(ok1387)	2	2	1	bu
Trial 1	nmur-1(ok1387)	2	1	1	m
Trial 1	nmur-1(ok1387)	4	2	1	b
Trial 1	nmur-1(ok1387)	5	5	0	P
Trial 1	nmur-1(ok1387)	5	1	1	m
Trial 1	nmur-1(ok1387)	5	10	1	b
Trial 1	nmur-1(ok1387)	6	22	0	P
Trial 1	nmur-1(ok1387)	6	1	0	p
Trial 1	nmur-1(ok1387)	6	2	1	b
Trial 1	nmur-1(ok1387)	7	9	0	P
Trial 1	nmur-1(ok1387)	7	1	1	b
Trial 1	nmur-1(ok1387)	8	2	0	P
Trial 1	nmur-1(ok1387)	9	1	0	P
Trial 1	nmur-1(ok1387)	9	1	0	p
Trial 1	nmur-1(ok1387)	10	2	0	P
Trial 1	nmur-1(ok1387)	10	1	0	p
Trial 1	nmur-1(ok1387)	11	1	0	p
Trial 1	nmur-1(ok1387)	12	2	0	P
Trial 1	nmur-1(ok1387)	12	1	0	p
Trial 1	nmur-1(ok1387)	14	4	0	p
Trial 1	nmur-1(ok1387)	15	1	0	p
Trial 1	nmur-1(ok1387)	16	5	0	p
Trial 1	nmur-1(ok1387)	18	1	0	p
Trial 1	nmur-1(ok1387)	21	2	0	p
Trial 2	wild type	2	1	1	m
Trial 2	wild type	3	3	1	b
Trial 2	wild type	3	3	1	do
Trial 2	wild type	4	8	1	b
Trial 2	wild type	4	2	1	do
Trial 2	wild type	4	1	1	b
Trial 2	wild type	5	2	0	P
Trial 2	wild type	5	5	1	b
Trial 2	wild type	6	10	0	P
Trial 2	wild type	6	2	0	p
Trial 2	wild type	6	1	1	m
Trial 2	wild type	6	1	1	do
Trial 2	wild type	7	4	0	P
Trial 2	wild type	8	8	0	P
Trial 2	wild type	8	1	0	p
Trial 2	wild type	8	1	1	b
Trial 2	wild type	9	2	0	P
Trial 2	wild type	9	1	0	p
Trial 2	wild type	10	3	0	P
Trial 2	wild type	11	1	0	P
Trial 2	wild type	12	1	0	P
Trial 2	wild type	12	1	0	p
Trial 2	wild type	13	1	0	p
Trial 2	wild type	13	1	0	P
Trial 2	wild type	14	3	0	p
Trial 2	wild type	16	1	0	p
Trial 2	wild type	17	3	0	p
Trial 2	wild type	18	1	0	p
Trial 2	wild type	19	2	0	p
Trial 2	wild type	20	1	0	p
Trial 2	wild type	21	1	0	p
Trial 2	wild type	22	2	0	p
Trial 2	wild type	23	1	0	p
Trial 2	wild type	24	1	0	p
Trial 2	nmur-1(ok1387)	2	3	1	do
Trial 2	nmur-1(ok1387)	4	9	1	b
Trial 2	nmur-1(ok1387)	5	5	0	P
Trial 2	nmur-1(ok1387)	5	1	0	p
Trial 2	nmur-1(ok1387)	5	2	1	m
Trial 2	nmur-1(ok1387)	5	2	1	b
Trial 2	nmur-1(ok1387)	6	18	0	P
Trial 2	nmur-1(ok1387)	6	4	1	b
Trial 2	nmur-1(ok1387)	7	6	0	P
Trial 2	nmur-1(ok1387)	8	6	0	P
Trial 2	nmur-1(ok1387)	9	2	0	P
Trial 2	nmur-1(ok1387)	9	1	0	p
Trial 2	nmur-1(ok1387)	10	1	0	P
Trial 2	nmur-1(ok1387)	10	2	0	p
Trial 2	nmur-1(ok1387)	11	1	1	do
Trial 2	nmur-1(ok1387)	11	2	0	p
Trial 2	nmur-1(ok1387)	12	1	0	p
Trial 2	nmur-1(ok1387)	12	1	0	P
Trial 2	nmur-1(ok1387)	14	1	0	p
Trial 2	nmur-1(ok1387)	15	2	0	p
Trial 2	nmur-1(ok1387)	16	1	0	p
Trial 2	nmur-1(ok1387)	17	4	0	p
Trial 2	nmur-1(ok1387)	18	1	0	p
Trial 2	nmur-1(ok1387)	19	1	0	p
Trial 2	nmur-1(ok1387)	23	2	0	p
Trial 2	nmur-1(ok1387)	25	1	0	p
Trial 3	wild type	1	3	1	m
Trial 3	wild type	1	3	1	bu
Trial 3	wild type	1	1	1	do
Trial 3	wild type	1	1	1	b
Trial 3	wild type	2	1	1	do
Trial 3	wild type	2	3	1	b
Trial 3	wild type	3	4	1	do
Trial 3	wild type	3	1	1	b
Trial 3	wild type	4	18	1	do
Trial 3	wild type	4	3	1	m
Trial 3	wild type	4	13	1	b
Trial 3	wild type	5	5	0	P
Trial 3	wild type	5	2	0	p
Trial 3	wild type	5	38	1	b
Trial 3	wild type	5	1	1	bu
Trial 3	wild type	5	4	1	m
Trial 3	wild type	5	2	1	do
Trial 3	wild type	6	17	0	P
Trial 3	wild type	6	4	0	p
Trial 3	wild type	6	1	1	b
Trial 3	wild type	6	1	1	e
Trial 3	wild type	6	2	1	do
Trial 3	wild type	7	15	0	P
Trial 3	wild type	7	1	1	e
Trial 3	wild type	8	10	0	P
Trial 3	wild type	8	2	0	p
Trial 3	wild type	9	16	0	P
Trial 3	wild type	10	6	0	P
Trial 3	wild type	10	1	0	p
Trial 3	wild type	10	41	1	a
Trial 3	nmur-1(ok1387)	2	1	1	do
Trial 3	nmur-1(ok1387)	2	1	1	m
Trial 3	nmur-1(ok1387)	3	4	1	do
Trial 3	nmur-1(ok1387)	3	6	1	b
Trial 3	nmur-1(ok1387)	3	1	1	m
Trial 3	nmur-1(ok1387)	4	7	1	m
Trial 3	nmur-1(ok1387)	4	3	1	bu
Trial 3	nmur-1(ok1387)	4	6	1	b
Trial 3	nmur-1(ok1387)	4	2	1	do
Trial 3	nmur-1(ok1387)	5	15	0	P
Trial 3	nmur-1(ok1387)	5	6	0	p
Trial 3	nmur-1(ok1387)	5	3	1	m
Trial 3	nmur-1(ok1387)	5	37	1	b
Trial 3	nmur-1(ok1387)	5	2	1	do
Trial 3	nmur-1(ok1387)	6	34	0	P
Trial 3	nmur-1(ok1387)	6	1	1	m
Trial 3	nmur-1(ok1387)	6	4	0	p
Trial 3	nmur-1(ok1387)	7	21	0	P
Trial 3	nmur-1(ok1387)	8	10	0	P
Trial 3	nmur-1(ok1387)	8	2	0	p
Trial 3	nmur-1(ok1387)	9	9	0	P
Trial 3	nmur-1(ok1387)	9	2	0	p
Trial 3	nmur-1(ok1387)	10	5	0	P
Trial 3	nmur-1(ok1387)	10	2	0	p
Trial 3	nmur-1(ok1387)	10	36	1	a
Trial 4	wild type	1	3	1	do
Trial 4	wild type	1	1	1	k
Trial 4	wild type	2	5	1	do
Trial 4	wild type	2	1	1	e
Trial 4	wild type	2	4	1	b
Trial 4	wild type	2	3	1	m
Trial 4	wild type	3	12	1	b
Trial 4	wild type	3	9	1	do
Trial 4	wild type	4	9	1	b
Trial 4	wild type	4	1	1	m
Trial 4	wild type	5	9	0	P
Trial 4	wild type	5	9	0	p
Trial 4	wild type	5	1	1	m
Trial 4	wild type	5	15	1	b
Trial 4	wild type	5	3	1	do
Trial 4	wild type	6	7	0	P
Trial 4	wild type	6	3	0	p
Trial 4	wild type	6	6	1	b
Trial 4	wild type	6	1	1	m
Trial 4	wild type	7	10	0	P
Trial 4	wild type	8	9	0	P
Trial 4	wild type	8	2	0	p
Trial 4	wild type	9	5	0	P
Trial 4	wild type	9	1	0	p
Trial 4	wild type	10	4	0	P
Trial 4	wild type	11	1	0	P
Trial 4	wild type	11	3	0	p
Trial 4	wild type	12	1	0	p
Trial 4	wild type	13	2	0	p
Trial 4	wild type	14	1	0	p
Trial 4	wild type	15	6	0	p
Trial 4	wild type	15	13	1	a
Trial 4	nmur-1(ok1387)	1	1	1	do
Trial 4	nmur-1(ok1387)	2	5	1	b
Trial 4	nmur-1(ok1387)	2	2	1	m
Trial 4	nmur-1(ok1387)	2	1	1	e
Trial 4	nmur-1(ok1387)	3	3	1	m
Trial 4	nmur-1(ok1387)	3	6	1	b
Trial 4	nmur-1(ok1387)	3	3	1	do
Trial 4	nmur-1(ok1387)	4	16	1	b
Trial 4	nmur-1(ok1387)	4	1	1	do
Trial 4	nmur-1(ok1387)	4	1	0	p
Trial 4	nmur-1(ok1387)	5	18	0	P
Trial 4	nmur-1(ok1387)	5	4	0	p
Trial 4	nmur-1(ok1387)	5	8	1	b
Trial 4	nmur-1(ok1387)	5	1	1	m
Trial 4	nmur-1(ok1387)	6	17	0	P
Trial 4	nmur-1(ok1387)	6	1	0	p
Trial 4	nmur-1(ok1387)	6	2	1	b
Trial 4	nmur-1(ok1387)	7	15	0	P
Trial 4	nmur-1(ok1387)	7	2	0	p
Trial 4	nmur-1(ok1387)	8	11	0	P
Trial 4	nmur-1(ok1387)	8	2	0	p
Trial 4	nmur-1(ok1387)	9	4	0	P
Trial 4	nmur-1(ok1387)	10	1	0	P
Trial 4	nmur-1(ok1387)	10	2	0	p
Trial 4	nmur-1(ok1387)	11	1	0	P
Trial 4	nmur-1(ok1387)	12	2	0	p
Trial 4	nmur-1(ok1387)	13	1	0	p
Trial 4	nmur-1(ok1387)	14	1	0	P
Trial 4	nmur-1(ok1387)	14	3	0	p
Trial 4	nmur-1(ok1387)	15	9	0	p
Trial 4	nmur-1(ok1387)	15	16	1	a
Trial 5	wild type	1	1	1	e
Trial 5	wild type	1	3	1	m
Trial 5	wild type	2	2	1	do
Trial 5	wild type	2	2	1	m
Trial 5	wild type	2	1	1	bu
Trial 5	wild type	3	5	1	b
Trial 5	wild type	3	2	1	do
Trial 5	wild type	3	2	1	m
Trial 5	wild type	4	1	1	e
Trial 5	wild type	4	11	1	b
Trial 5	wild type	4	1	1	m
Trial 5	wild type	5	13	1	b
Trial 5	wild type	5	1	0	P
Trial 5	wild type	6	6	1	b
Trial 5	wild type	6	1	1	m
Trial 5	wild type	6	9	0	P
Trial 5	wild type	6	4	0	p
Trial 5	wild type	7	3	0	P
Trial 5	wild type	7	1	0	p
Trial 5	wild type	8	19	0	P
Trial 5	wild type	8	2	0	p
Trial 5	wild type	9	1	1	do
Trial 5	wild type	9	10	0	P
Trial 5	wild type	10	5	0	P
Trial 5	wild type	11	7	0	P
Trial 5	wild type	11	63	1	a
Trial 5	nmur-1(ok1387)	1	12	1	m
Trial 5	nmur-1(ok1387)	1	2	1	e
Trial 5	nmur-1(ok1387)	2	3	1	m
Trial 5	nmur-1(ok1387)	2	1	1	do
Trial 5	nmur-1(ok1387)	3	4	1	do
Trial 5	nmur-1(ok1387)	3	4	1	b
Trial 5	nmur-1(ok1387)	4	3	1	m
Trial 5	nmur-1(ok1387)	4	12	1	b
Trial 5	nmur-1(ok1387)	4	1	1	do
Trial 5	nmur-1(ok1387)	4	1	0	p
Trial 5	nmur-1(ok1387)	5	6	1	b
Trial 5	nmur-1(ok1387)	5	2	0	P
Trial 5	nmur-1(ok1387)	5	1	0	p
Trial 5	nmur-1(ok1387)	6	2	0	p
Trial 5	nmur-1(ok1387)	6	21	0	P
Trial 5	nmur-1(ok1387)	6	3	1	b
Trial 5	nmur-1(ok1387)	7	2	0	p
Trial 5	nmur-1(ok1387)	7	9	0	P
Trial 5	nmur-1(ok1387)	8	14	0	P
Trial 5	nmur-1(ok1387)	8	1	0	p
Trial 5	nmur-1(ok1387)	9	7	0	P
Trial 5	nmur-1(ok1387)	9	1	0	p
Trial 5	nmur-1(ok1387)	10	4	0	P
Trial 5	nmur-1(ok1387)	10	1	0	p
Trial 5	nmur-1(ok1387)	11	7	0	P
Trial 5	nmur-1(ok1387)	11	1	1	m
Trial 5	nmur-1(ok1387)	11	51	1	a
Trial 6	wild type	2	3	1	do
Trial 6	wild type	2	7	1	m
Trial 6	wild type	2	1	1	bu
Trial 6	wild type	3	2	1	do
Trial 6	wild type	3	2	1	bu
Trial 6	wild type	5	4	1	do
Trial 6	wild type	5	7	1	b
Trial 6	wild type	5	2	0	P
Trial 6	wild type	6	4	1	b
Trial 6	wild type	6	1	1	do
Trial 6	wild type	6	1	1	e
Trial 6	wild type	6	1	1	m
Trial 6	wild type	6	25	0	P
Trial 6	wild type	6	1	0	p
Trial 6	wild type	7	19	0	P
Trial 6	wild type	7	2	1	do
Trial 6	wild type	7	2	1	m
Trial 6	wild type	8	14	0	P
Trial 6	wild type	8	1	0	p
Trial 6	wild type	8	1	1	do
Trial 6	wild type	9	11	0	P
Trial 6	wild type	9	1	1	do
Trial 6	wild type	10	6	0	P
Trial 6	wild type	10	1	0	p
Trial 6	wild type	10	1	1	e
Trial 6	wild type	11	4	0	P
Trial 6	wild type	12	2	0	P
Trial 6	wild type	12	3	0	p
Trial 6	wild type	13	1	0	P
Trial 6	wild type	13	3	0	p
Trial 6	wild type	14	4	0	p
Trial 6	wild type	15	3	0	p
Trial 6	wild type	16	5	0	p
Trial 6	wild type	17	6	0	p
Trial 6	wild type	19	9	0	p
Trial 6	wild type	21	10	0	p
Trial 6	wild type	23	6	0	p
Trial 6	nmur-1(ok1387)	2	3	1	m
Trial 6	nmur-1(ok1387)	2	1	1	b
Trial 6	nmur-1(ok1387)	3	2	1	m
Trial 6	nmur-1(ok1387)	3	3	1	bu
Trial 6	nmur-1(ok1387)	5	8	1	do
Trial 6	nmur-1(ok1387)	5	4	1	b
Trial 6	nmur-1(ok1387)	5	5	1	m
Trial 6	nmur-1(ok1387)	5	1	1	e
Trial 6	nmur-1(ok1387)	5	15	0	P
Trial 6	nmur-1(ok1387)	5	1	0	p
Trial 6	nmur-1(ok1387)	6	47	0	P
Trial 6	nmur-1(ok1387)	6	1	0	p
Trial 6	nmur-1(ok1387)	6	3	1	m
Trial 6	nmur-1(ok1387)	6	4	1	do
Trial 6	nmur-1(ok1387)	6	3	1	b
Trial 6	nmur-1(ok1387)	7	10	0	P
Trial 6	nmur-1(ok1387)	8	10	0	P
Trial 6	nmur-1(ok1387)	8	3	0	p
Trial 6	nmur-1(ok1387)	9	2	0	P
Trial 6	nmur-1(ok1387)	9	4	0	p
Trial 6	nmur-1(ok1387)	10	2	0	p
Trial 6	nmur-1(ok1387)	10	1	1	d
Trial 6	nmur-1(ok1387)	11	1	0	P
Trial 6	nmur-1(ok1387)	11	5	0	p
Trial 6	nmur-1(ok1387)	12	7	0	p
Trial 6	nmur-1(ok1387)	13	1	0	p
Trial 6	nmur-1(ok1387)	14	3	0	p
Trial 6	nmur-1(ok1387)	15	4	0	p
Trial 6	nmur-1(ok1387)	16	3	0	p
Trial 6	nmur-1(ok1387)	17	2	0	p
Trial 6	nmur-1(ok1387)	17	1	1	cont
Trial 6	nmur-1(ok1387)	19	7	0	p
Trial 6	nmur-1(ok1387)	21	5	0	p
Trial 6	nmur-1(ok1387)	23	4	0	p
Trial 7	wild type	2	7	1	do
Trial 7	wild type	2	1	1	m
Trial 7	wild type	3	1	1	b
Trial 7	wild type	3	6	1	do
Trial 7	wild type	3	1	1	m
Trial 7	wild type	4	1	1	b
Trial 7	wild type	4	3	1	do
Trial 7	wild type	5	12	1	b
Trial 7	wild type	5	2	1	do
Trial 7	wild type	5	1	1	e
Trial 7	wild type	5	4	0	P
Trial 7	wild type	6	3	1	b
Trial 7	wild type	6	1	1	do
Trial 7	wild type	6	1	1	do
Trial 7	wild type	6	26	0	P
Trial 7	wild type	7	1	1	e
Trial 7	wild type	7	18	0	P
Trial 7	wild type	8	12	0	P
Trial 7	wild type	8	1	1	do
Trial 7	wild type	9	1	1	e
Trial 7	wild type	9	3	0	p
Trial 7	wild type	9	5	0	P
Trial 7	wild type	10	3	0	P
Trial 7	wild type	11	1	1	do
Trial 7	wild type	11	1	1	e
Trial 7	wild type	11	2	0	P
Trial 7	wild type	11	1	0	p
Trial 7	wild type	12	2	0	P
Trial 7	wild type	12	1	0	p
Trial 7	wild type	13	2	0	P
Trial 7	wild type	13	2	0	p
Trial 7	wild type	14	1	0	p
Trial 7	wild type	15	2	0	p
Trial 7	wild type	17	8	0	p
Trial 7	wild type	19	11	0	p
Trial 7	wild type	21	1	0	P
Trial 7	wild type	21	6	0	p
Trial 7	wild type	23	2	0	p
Trial 7	wild type	25	3	0	p
Trial 7	nmur-1(ok1387)	2	5	1	do
Trial 7	nmur-1(ok1387)	2	1	1	e
Trial 7	nmur-1(ok1387)	3	4	1	do
Trial 7	nmur-1(ok1387)	4	1	1	b
Trial 7	nmur-1(ok1387)	5	1	1	do
Trial 7	nmur-1(ok1387)	4	5	1	b
Trial 7	nmur-1(ok1387)	4	1	1	m
Trial 7	nmur-1(ok1387)	5	1	0	p
Trial 7	nmur-1(ok1387)	5	23	0	P
Trial 7	nmur-1(ok1387)	6	1	1	b
Trial 7	nmur-1(ok1387)	6	3	0	p
Trial 7	nmur-1(ok1387)	6	40	0	P
Trial 7	nmur-1(ok1387)	7	11	0	P
Trial 7	nmur-1(ok1387)	8	5	0	P
Trial 7	nmur-1(ok1387)	9	2	0	p
Trial 7	nmur-1(ok1387)	9	4	0	P
Trial 7	nmur-1(ok1387)	10	1	0	p
Trial 7	nmur-1(ok1387)	10	2	0	P
Trial 7	nmur-1(ok1387)	11	2	0	p
Trial 7	nmur-1(ok1387)	11	1	0	P
Trial 7	nmur-1(ok1387)	12	1	0	P
Trial 7	nmur-1(ok1387)	12	1	0	p
Trial 7	nmur-1(ok1387)	13	1	0	P
Trial 7	nmur-1(ok1387)	13	3	0	p
Trial 7	nmur-1(ok1387)	14	3	0	p
Trial 7	nmur-1(ok1387)	15	5	0	p
Trial 7	nmur-1(ok1387)	17	1	1	cont
Trial 7	nmur-1(ok1387)	17	8	0	p
Trial 7	nmur-1(ok1387)	19	11	0	p
Trial 7	nmur-1(ok1387)	21	7	0	p
Trial 7	nmur-1(ok1387)	23	2	0	p
Trial 7	nmur-1(ok1387)	25	3	0	p

### Sheet: Figure S3D-F
daf-2(e1368) versus daf-2(e1368); nmur-1(ok1387) - OP50: all deaths vs P deaths and non-P deaths
Trial #	Strain	Age at Death, days	Frequency	Censor	Cause of Death	Comments
Trial 1	daf-2(e1368)	2	1	1	m			Censor:
Trial 1	daf-2(e1368)	4	5	1	do			1 = not included after time of annotation
Trial 1	daf-2(e1368)	4	1	1	m			0 = included; an observed death
Trial 1	daf-2(e1368)	4	2	1	b
Trial 1	daf-2(e1368)	5	1	1	m			Cause of Death Legends:
Trial 1	daf-2(e1368)	5	7	1	b
Trial 1	daf-2(e1368)	6	7	1	b			b = bagged
Trial 1	daf-2(e1368)	6	1	1	m			bu = burrowed
Trial 1	daf-2(e1368)	7	5	0	P			cont = contaminated
Trial 1	daf-2(e1368)	7	1	1	b			do = dried out
Trial 1	daf-2(e1368)	8	1	0	P			e = explosion from vulva
Trial 1	daf-2(e1368)	9	5	0	P			k = killed accidentally
Trial 1	daf-2(e1368)	9	1	0	p			m = missing from plates
Trial 1	daf-2(e1368)	10	4	0	P
Trial 1	daf-2(e1368)	10	1	0	p			P = deaths with swollen pharynges
Trial 1	daf-2(e1368)	11	1	0	P			p = deaths with unswollen pharynges
Trial 1	daf-2(e1368)	12	1	0	P
Trial 1	daf-2(e1368)	12	1	0	p			d = deaths where pharyngeal sizes were undetermined
Trial 1	daf-2(e1368)	13	1	0	P
Trial 1	daf-2(e1368)	13	1	0	p			Data were collected from the survival curves of daf-2(e1368) single mutants
Trial 1	daf-2(e1368)	14	1	0	P			and daf-2(e1368); nmur-1(ok1387) double mutants from main Figs 3 and 6
Trial 1	daf-2(e1368)	14	5	0	p			(cumulative of 6 independent trials)
Trial 1	daf-2(e1368)	15	2	0	p
Trial 1	daf-2(e1368)	16	1	0	P			To generate the all-death survival curves in Figure S3D, all types of deaths were counted. To generate the P-death survival curves in Figure S3E, only P-deaths were counted and all non-P deaths were censored. To generate the non-P-death survival curves in Figure S3F, only non-P-deaths were counted and all P deaths were censored.
Trial 1	daf-2(e1368)	16	1	0	p
Trial 1	daf-2(e1368)	17	2	0	p
Trial 1	daf-2(e1368)	18	2	0	p
Trial 1	daf-2(e1368)	19	1	0	p
Trial 1	daf-2(e1368)	20	1	0	p
Trial 1	daf-2(e1368)	21	3	0	p
Trial 1	daf-2(e1368)	22	2	0	p
Trial 1	daf-2(e1368)	24	1	0	p
Trial 1	daf-2(e1368)	25	3	0	p
Trial 1	daf-2(e1368)	26	4	0	p
Trial 1	daf-2(e1368)	28	1	0	p
Trial 1	daf-2(e1368)	30	1	0	p
Trial 1	daf-2(e1368)	35	1	0	p
Trial 1	daf-2(e1368); nmur-1(ok1387)	5	1	1	e
Trial 1	daf-2(e1368); nmur-1(ok1387)	5	5	1	b
Trial 1	daf-2(e1368); nmur-1(ok1387)	6	2	1	do
Trial 1	daf-2(e1368); nmur-1(ok1387)	6	2	1	b
Trial 1	daf-2(e1368); nmur-1(ok1387)	7	1	0	P
Trial 1	daf-2(e1368); nmur-1(ok1387)	7	2	1	b
Trial 1	daf-2(e1368); nmur-1(ok1387)	7	1	1	m
Trial 1	daf-2(e1368); nmur-1(ok1387)	8	3	1	b
Trial 1	daf-2(e1368); nmur-1(ok1387)	9	1	1	b
Trial 1	daf-2(e1368); nmur-1(ok1387)	9	2	0	P
Trial 1	daf-2(e1368); nmur-1(ok1387)	10	4	0	P
Trial 1	daf-2(e1368); nmur-1(ok1387)	10	2	0	p
Trial 1	daf-2(e1368); nmur-1(ok1387)	10	1	1	b
Trial 1	daf-2(e1368); nmur-1(ok1387)	11	2	0	P
Trial 1	daf-2(e1368); nmur-1(ok1387)	12	1	0	P
Trial 1	daf-2(e1368); nmur-1(ok1387)	12	2	0	p
Trial 1	daf-2(e1368); nmur-1(ok1387)	13	1	0	P
Trial 1	daf-2(e1368); nmur-1(ok1387)	14	3	0	p
Trial 1	daf-2(e1368); nmur-1(ok1387)	15	3	0	p
Trial 1	daf-2(e1368); nmur-1(ok1387)	16	1	0	P
Trial 1	daf-2(e1368); nmur-1(ok1387)	16	2	0	p
Trial 1	daf-2(e1368); nmur-1(ok1387)	17	2	0	p
Trial 1	daf-2(e1368); nmur-1(ok1387)	18	5	0	p
Trial 1	daf-2(e1368); nmur-1(ok1387)	19	1	0	p
Trial 1	daf-2(e1368); nmur-1(ok1387)	20	1	0	P
Trial 1	daf-2(e1368); nmur-1(ok1387)	20	1	0	p
Trial 1	daf-2(e1368); nmur-1(ok1387)	21	2	0	p
Trial 1	daf-2(e1368); nmur-1(ok1387)	22	10	0	p
Trial 1	daf-2(e1368); nmur-1(ok1387)	23	3	0	p
Trial 1	daf-2(e1368); nmur-1(ok1387)	24	4	0	p
Trial 1	daf-2(e1368); nmur-1(ok1387)	25	1	0	p
Trial 1	daf-2(e1368); nmur-1(ok1387)	26	1	0	p
Trial 1	daf-2(e1368); nmur-1(ok1387)	27	1	0	p
Trial 1	daf-2(e1368); nmur-1(ok1387)	28	1	0	p
Trial 1	daf-2(e1368); nmur-1(ok1387)	30	1	0	p
Trial 1	daf-2(e1368); nmur-1(ok1387)	33	1	0	p
Trial 1	daf-2(e1368); nmur-1(ok1387)	35	2	0	p
Trial 1	daf-2(e1368); nmur-1(ok1387)	37	1	0	p
Trial 2	daf-2(e1368)	1	2	1	do
Trial 2	daf-2(e1368)	2	2	1	b
Trial 2	daf-2(e1368)	2	3	1	do
Trial 2	daf-2(e1368)	2	1	1	m
Trial 2	daf-2(e1368)	3	2	1	b
Trial 2	daf-2(e1368)	4	12	1	b
Trial 2	daf-2(e1368)	4	1	1	do
Trial 2	daf-2(e1368)	4	2	1	m
Trial 2	daf-2(e1368)	5	3	1	do
Trial 2	daf-2(e1368)	5	1	0	P
Trial 2	daf-2(e1368)	5	1	1	b
Trial 2	daf-2(e1368)	6	4	1	b
Trial 2	daf-2(e1368)	6	1	1	do
Trial 2	daf-2(e1368)	7	3	1	do
Trial 2	daf-2(e1368)	7	2	0	p
Trial 2	daf-2(e1368)	8	2	1	b
Trial 2	daf-2(e1368)	8	1	0	P
Trial 2	daf-2(e1368)	9	1	0	P
Trial 2	daf-2(e1368)	9	1	0	p
Trial 2	daf-2(e1368)	10	1	0	P
Trial 2	daf-2(e1368)	10	1	0	p
Trial 2	daf-2(e1368)	10	1	1	do
Trial 2	daf-2(e1368)	11	2	0	P
Trial 2	daf-2(e1368)	11	3	0	p
Trial 2	daf-2(e1368)	12	3	0	p
Trial 2	daf-2(e1368)	13	1	0	p
Trial 2	daf-2(e1368)	14	2	0	p
Trial 2	daf-2(e1368)	15	2	0	p
Trial 2	daf-2(e1368)	16	1	0	p
Trial 2	daf-2(e1368)	17	1	0	P
Trial 2	daf-2(e1368)	17	3	0	p
Trial 2	daf-2(e1368)	18	1	0	P
Trial 2	daf-2(e1368)	18	2	0	p
Trial 2	daf-2(e1368)	19	1	0	p
Trial 2	daf-2(e1368)	21	2	0	p
Trial 2	daf-2(e1368)	22	1	0	p
Trial 2	daf-2(e1368)	24	1	0	p
Trial 2	daf-2(e1368)	25	1	0	p
Trial 2	daf-2(e1368)	27	1	0	p
Trial 2	daf-2(e1368)	33	1	0	p
Trial 2	daf-2(e1368)	34	1	0	p
Trial 2	daf-2(e1368)	36	2	0	p
Trial 2	daf-2(e1368); nmur-1(ok1387)	1	1	1	e
Trial 2	daf-2(e1368); nmur-1(ok1387)	2	1	1	do
Trial 2	daf-2(e1368); nmur-1(ok1387)	2	1	1	m
Trial 2	daf-2(e1368); nmur-1(ok1387)	3	2	1	b
Trial 2	daf-2(e1368); nmur-1(ok1387)	4	5	1	b
Trial 2	daf-2(e1368); nmur-1(ok1387)	4	2	1	do
Trial 2	daf-2(e1368); nmur-1(ok1387)	4	1	1	e
Trial 2	daf-2(e1368); nmur-1(ok1387)	5	2	1	b
Trial 2	daf-2(e1368); nmur-1(ok1387)	6	7	1	b
Trial 2	daf-2(e1368); nmur-1(ok1387)	6	1	1	do
Trial 2	daf-2(e1368); nmur-1(ok1387)	7	1	1	b
Trial 2	daf-2(e1368); nmur-1(ok1387)	8	2	1	do
Trial 2	daf-2(e1368); nmur-1(ok1387)	8	1	1	b
Trial 2	daf-2(e1368); nmur-1(ok1387)	9	3	0	P
Trial 2	daf-2(e1368); nmur-1(ok1387)	9	2	0	p
Trial 2	daf-2(e1368); nmur-1(ok1387)	10	1	0	p
Trial 2	daf-2(e1368); nmur-1(ok1387)	10	1	1	do
Trial 2	daf-2(e1368); nmur-1(ok1387)	11	1	0	P
Trial 2	daf-2(e1368); nmur-1(ok1387)	11	1	0	p
Trial 2	daf-2(e1368); nmur-1(ok1387)	12	1	0	P
Trial 2	daf-2(e1368); nmur-1(ok1387)	12	1	0	p
Trial 2	daf-2(e1368); nmur-1(ok1387)	12	1	1	do
Trial 2	daf-2(e1368); nmur-1(ok1387)	13	2	0	p
Trial 2	daf-2(e1368); nmur-1(ok1387)	14	2	0	p
Trial 2	daf-2(e1368); nmur-1(ok1387)	15	3	0	p
Trial 2	daf-2(e1368); nmur-1(ok1387)	16	2	0	p
Trial 2	daf-2(e1368); nmur-1(ok1387)	17	4	0	p
Trial 2	daf-2(e1368); nmur-1(ok1387)	18	1	0	p
Trial 2	daf-2(e1368); nmur-1(ok1387)	19	5	0	p
Trial 2	daf-2(e1368); nmur-1(ok1387)	20	4	0	p
Trial 2	daf-2(e1368); nmur-1(ok1387)	21	1	0	p
Trial 2	daf-2(e1368); nmur-1(ok1387)	22	1	0	p
Trial 2	daf-2(e1368); nmur-1(ok1387)	23	3	0	p
Trial 2	daf-2(e1368); nmur-1(ok1387)	24	5	0	p
Trial 2	daf-2(e1368); nmur-1(ok1387)	27	1	0	p
Trial 2	daf-2(e1368); nmur-1(ok1387)	29	2	0	p
Trial 2	daf-2(e1368); nmur-1(ok1387)	31	1	0	p
Trial 2	daf-2(e1368); nmur-1(ok1387)	32	1	0	p
Trial 2	daf-2(e1368); nmur-1(ok1387)	33	1	0	p
Trial 2	daf-2(e1368); nmur-1(ok1387)	36	2	0	p
Trial 3	daf-2(e1368)	1	4	1	bu
Trial 3	daf-2(e1368)	1	5	1	do
Trial 3	daf-2(e1368)	1	9	1	m
Trial 3	daf-2(e1368)	2	1	1	bu
Trial 3	daf-2(e1368)	2	2	1	b
Trial 3	daf-2(e1368)	2	15	1	do
Trial 3	daf-2(e1368)	2	2	1	m
Trial 3	daf-2(e1368)	3	16	1	do
Trial 3	daf-2(e1368)	3	3	1	m
Trial 3	daf-2(e1368)	3	5	1	b
Trial 3	daf-2(e1368)	4	20	1	do
Trial 3	daf-2(e1368)	4	10	1	m
Trial 3	daf-2(e1368)	4	40	1	b
Trial 3	daf-2(e1368)	4	2	1	e
Trial 3	daf-2(e1368)	4	1	1	bu
Trial 3	daf-2(e1368)	5	6	1	m
Trial 3	daf-2(e1368)	5	49	1	b
Trial 3	daf-2(e1368)	5	4	1	do
Trial 3	daf-2(e1368)	5	2	1	e
Trial 3	daf-2(e1368)	5	1	1	bu
Trial 3	daf-2(e1368)	5	1	0	p
Trial 3	daf-2(e1368)	6	2	0	P
Trial 3	daf-2(e1368)	6	1	0	p
Trial 3	daf-2(e1368)	6	13	1	b
Trial 3	daf-2(e1368)	6	5	1	m
Trial 3	daf-2(e1368)	6	1	1	e
Trial 3	daf-2(e1368)	6	9	1	do
Trial 3	daf-2(e1368)	6	2	1	cont
Trial 3	daf-2(e1368)	7	3	0	P
Trial 3	daf-2(e1368)	7	1	0	d
Trial 3	daf-2(e1368)	7	1	1	m
Trial 3	daf-2(e1368)	7	7	1	b
Trial 3	daf-2(e1368)	8	8	0	P
Trial 3	daf-2(e1368)	8	4	0	p
Trial 3	daf-2(e1368)	8	1	0	d
Trial 3	daf-2(e1368)	8	7	1	b
Trial 3	daf-2(e1368)	8	1	1	e
Trial 3	daf-2(e1368)	8	2	1	do
Trial 3	daf-2(e1368)	9	13	0	P
Trial 3	daf-2(e1368)	9	3	0	p
Trial 3	daf-2(e1368)	9	1	1	b
Trial 3	daf-2(e1368)	9	1	1	do
Trial 3	daf-2(e1368)	10	12	0	P
Trial 3	daf-2(e1368)	10	5	0	p
Trial 3	daf-2(e1368)	10	2	1	e
Trial 3	daf-2(e1368)	10	1	1	do
Trial 3	daf-2(e1368)	10	69	1	taken for imaging
Trial 3	daf-2(e1368)	11	1	0	P
Trial 3	daf-2(e1368)	11	1	0	p
Trial 3	daf-2(e1368)	11	1	1	b
Trial 3	daf-2(e1368)	12	4	0	P
Trial 3	daf-2(e1368)	12	5	0	p
Trial 3	daf-2(e1368)	13	1	0	P
Trial 3	daf-2(e1368)	13	1	0	p
Trial 3	daf-2(e1368)	14	1	0	P
Trial 3	daf-2(e1368)	14	3	0	p
Trial 3	daf-2(e1368)	15	4	0	P
Trial 3	daf-2(e1368)	15	45	1	a
Trial 3	daf-2(e1368); nmur-1(ok1387)	1	2	1	bu
Trial 3	daf-2(e1368); nmur-1(ok1387)	1	2	1	m
Trial 3	daf-2(e1368); nmur-1(ok1387)	1	1	1	do
Trial 3	daf-2(e1368); nmur-1(ok1387)	2	2	1	b
Trial 3	daf-2(e1368); nmur-1(ok1387)	2	2	1	do
Trial 3	daf-2(e1368); nmur-1(ok1387)	2	1	1	m
Trial 3	daf-2(e1368); nmur-1(ok1387)	3	3	1	m
Trial 3	daf-2(e1368); nmur-1(ok1387)	3	4	1	do
Trial 3	daf-2(e1368); nmur-1(ok1387)	3	1	1	b
Trial 3	daf-2(e1368); nmur-1(ok1387)	4	1	1	bu
Trial 3	daf-2(e1368); nmur-1(ok1387)	4	11	1	m
Trial 3	daf-2(e1368); nmur-1(ok1387)	4	4	1	do
Trial 3	daf-2(e1368); nmur-1(ok1387)	4	1	1	b
Trial 3	daf-2(e1368); nmur-1(ok1387)	5	21	1	b
Trial 3	daf-2(e1368); nmur-1(ok1387)	5	2	1	do
Trial 3	daf-2(e1368); nmur-1(ok1387)	5	3	1	m
Trial 3	daf-2(e1368); nmur-1(ok1387)	6	5	1	do
Trial 3	daf-2(e1368); nmur-1(ok1387)	6	1	1	m
Trial 3	daf-2(e1368); nmur-1(ok1387)	6	9	1	b
Trial 3	daf-2(e1368); nmur-1(ok1387)	7	1	0	P
Trial 3	daf-2(e1368); nmur-1(ok1387)	7	3	0	p
Trial 3	daf-2(e1368); nmur-1(ok1387)	7	3	1	b
Trial 3	daf-2(e1368); nmur-1(ok1387)	8	1	0	P
Trial 3	daf-2(e1368); nmur-1(ok1387)	8	1	0	p
Trial 3	daf-2(e1368); nmur-1(ok1387)	8	1	0	d
Trial 3	daf-2(e1368); nmur-1(ok1387)	9	3	0	P
Trial 3	daf-2(e1368); nmur-1(ok1387)	9	1	0	p
Trial 3	daf-2(e1368); nmur-1(ok1387)	9	4	1	do
Trial 3	daf-2(e1368); nmur-1(ok1387)	10	3	0	P
Trial 3	daf-2(e1368); nmur-1(ok1387)	10	2	0	p
Trial 3	daf-2(e1368); nmur-1(ok1387)	10	3	1	b
Trial 3	daf-2(e1368); nmur-1(ok1387)	10	2	1	do
Trial 3	daf-2(e1368); nmur-1(ok1387)	10	2	1	cont
Trial 3	daf-2(e1368); nmur-1(ok1387)	11	3	0	P
Trial 3	daf-2(e1368); nmur-1(ok1387)	11	4	0	p
Trial 3	daf-2(e1368); nmur-1(ok1387)	11	3	1	do
Trial 3	daf-2(e1368); nmur-1(ok1387)	11	1	1	b
Trial 3	daf-2(e1368); nmur-1(ok1387)	12	4	0	P
Trial 3	daf-2(e1368); nmur-1(ok1387)	12	4	0	p
Trial 3	daf-2(e1368); nmur-1(ok1387)	13	1	0	P
Trial 3	daf-2(e1368); nmur-1(ok1387)	13	2	0	p
Trial 3	daf-2(e1368); nmur-1(ok1387)	14	3	0	P
Trial 3	daf-2(e1368); nmur-1(ok1387)	14	1	0	p
Trial 3	daf-2(e1368); nmur-1(ok1387)	14	1	1	do
Trial 3	daf-2(e1368); nmur-1(ok1387)	15	2	0	P
Trial 3	daf-2(e1368); nmur-1(ok1387)	15	7	0	p
Trial 3	daf-2(e1368); nmur-1(ok1387)	15	1	0	d
Trial 3	daf-2(e1368); nmur-1(ok1387)	15	77	1	a
Trial 4	daf-2(e1368)	1	1	1	do
Trial 4	daf-2(e1368)	2	6	1	b
Trial 4	daf-2(e1368)	2	2	1	m
Trial 4	daf-2(e1368)	3	7	1	do
Trial 4	daf-2(e1368)	3	11	1	b
Trial 4	daf-2(e1368)	3	1	1	m
Trial 4	daf-2(e1368)	4	12	1	b
Trial 4	daf-2(e1368)	4	1	1	e
Trial 4	daf-2(e1368)	5	19	1	b
Trial 4	daf-2(e1368)	5	1	1	e
Trial 4	daf-2(e1368)	5	2	0	p
Trial 4	daf-2(e1368)	6	5	1	b
Trial 4	daf-2(e1368)	6	1	1	m
Trial 4	daf-2(e1368)	6	1	1	do
Trial 4	daf-2(e1368)	6	1	0	p
Trial 4	daf-2(e1368)	7	3	0	P
Trial 4	daf-2(e1368)	7	2	0	p
Trial 4	daf-2(e1368)	7	2	1	b
Trial 4	daf-2(e1368)	8	7	0	P
Trial 4	daf-2(e1368)	8	3	0	p
Trial 4	daf-2(e1368)	8	1	1	b
Trial 4	daf-2(e1368)	9	1	0	P
Trial 4	daf-2(e1368)	9	3	0	p
Trial 4	daf-2(e1368)	10	7	0	P
Trial 4	daf-2(e1368)	10	6	0	p
Trial 4	daf-2(e1368)	10	1	1	do
Trial 4	daf-2(e1368)	11	2	0	P
Trial 4	daf-2(e1368)	11	1	0	p
Trial 4	daf-2(e1368)	12	2	0	P
Trial 4	daf-2(e1368)	12	3	0	p
Trial 4	daf-2(e1368)	13	1	0	P
Trial 4	daf-2(e1368)	13	5	0	p
Trial 4	daf-2(e1368)	14	2	0	P
Trial 4	daf-2(e1368)	14	3	0	p
Trial 4	daf-2(e1368)	15	1	0	P
Trial 4	daf-2(e1368)	15	4	0	p
Trial 4	daf-2(e1368)	15	29	1	a
Trial 4	daf-2(e1368); nmur-1(ok1387)	1	3	1	do
Trial 4	daf-2(e1368); nmur-1(ok1387)	1	3	1	m
Trial 4	daf-2(e1368); nmur-1(ok1387)	1	1	1	e
Trial 4	daf-2(e1368); nmur-1(ok1387)	2	5	1	b
Trial 4	daf-2(e1368); nmur-1(ok1387)	2	2	1	do
Trial 4	daf-2(e1368); nmur-1(ok1387)	3	5	1	b
Trial 4	daf-2(e1368); nmur-1(ok1387)	4	1	1	b
Trial 4	daf-2(e1368); nmur-1(ok1387)	4	1	1	e
Trial 4	daf-2(e1368); nmur-1(ok1387)	5	16	1	b
Trial 4	daf-2(e1368); nmur-1(ok1387)	5	4	1	do
Trial 4	daf-2(e1368); nmur-1(ok1387)	5	2	1	m
Trial 4	daf-2(e1368); nmur-1(ok1387)	5	3	0	p
Trial 4	daf-2(e1368); nmur-1(ok1387)	6	2	1	m
Trial 4	daf-2(e1368); nmur-1(ok1387)	6	4	1	b
Trial 4	daf-2(e1368); nmur-1(ok1387)	6	2	1	e
Trial 4	daf-2(e1368); nmur-1(ok1387)	7	2	1	b
Trial 4	daf-2(e1368); nmur-1(ok1387)	7	9	1	cont
Trial 4	daf-2(e1368); nmur-1(ok1387)	7	2	0	P
Trial 4	daf-2(e1368); nmur-1(ok1387)	7	3	0	p
Trial 4	daf-2(e1368); nmur-1(ok1387)	8	2	0	P
Trial 4	daf-2(e1368); nmur-1(ok1387)	8	4	0	p
Trial 4	daf-2(e1368); nmur-1(ok1387)	8	1	1	b
Trial 4	daf-2(e1368); nmur-1(ok1387)	8	1	1	do
Trial 4	daf-2(e1368); nmur-1(ok1387)	9	3	0	P
Trial 4	daf-2(e1368); nmur-1(ok1387)	10	1	0	P
Trial 4	daf-2(e1368); nmur-1(ok1387)	10	3	0	p
Trial 4	daf-2(e1368); nmur-1(ok1387)	10	1	1	b
Trial 4	daf-2(e1368); nmur-1(ok1387)	10	1	1	e
Trial 4	daf-2(e1368); nmur-1(ok1387)	11	4	0	P
Trial 4	daf-2(e1368); nmur-1(ok1387)	11	4	0	p
Trial 4	daf-2(e1368); nmur-1(ok1387)	12	3	0	P
Trial 4	daf-2(e1368); nmur-1(ok1387)	12	2	0	p
Trial 4	daf-2(e1368); nmur-1(ok1387)	13	1	0	P
Trial 4	daf-2(e1368); nmur-1(ok1387)	13	1	0	p
Trial 4	daf-2(e1368); nmur-1(ok1387)	13	1	1	do
Trial 4	daf-2(e1368); nmur-1(ok1387)	14	2	0	P
Trial 4	daf-2(e1368); nmur-1(ok1387)	14	3	0	p
Trial 4	daf-2(e1368); nmur-1(ok1387)	15	1	0	P
Trial 4	daf-2(e1368); nmur-1(ok1387)	15	5	0	p
Trial 4	daf-2(e1368); nmur-1(ok1387)	15	46	1	a
Trial 5	daf-2(e1368)	1	5	1	m
Trial 5	daf-2(e1368)	1	1	1	e
Trial 5	daf-2(e1368)	2	8	1	do
Trial 5	daf-2(e1368)	2	9	1	m
Trial 5	daf-2(e1368)	3	2	1	m
Trial 5	daf-2(e1368)	3	3	1	b
Trial 5	daf-2(e1368)	3	9	1	do
Trial 5	daf-2(e1368)	4	4	1	do
Trial 5	daf-2(e1368)	4	3	1	b
Trial 5	daf-2(e1368)	4	3	1	m
Trial 5	daf-2(e1368)	5	2	1	b
Trial 5	daf-2(e1368)	5	1	1	m
Trial 5	daf-2(e1368)	6	3	1	b
Trial 5	daf-2(e1368)	6	3	0	P
Trial 5	daf-2(e1368)	6	1	0	p
Trial 5	daf-2(e1368)	7	1	1	b
Trial 5	daf-2(e1368)	7	7	0	P
Trial 5	daf-2(e1368)	7	2	0	p
Trial 5	daf-2(e1368)	8	1	1	m
Trial 5	daf-2(e1368)	8	16	0	P
Trial 5	daf-2(e1368)	9	3	0	P
Trial 5	daf-2(e1368)	10	2	0	P
Trial 5	daf-2(e1368)	10	1	0	p
Trial 5	daf-2(e1368)	11	2	0	P
Trial 5	daf-2(e1368)	11	1	0	p
Trial 5	daf-2(e1368)	11	1	1	m
Trial 5	daf-2(e1368)	11	82	1	a
Trial 5	daf-2(e1368); nmur-1(ok1387)	1	15	1	m
Trial 5	daf-2(e1368); nmur-1(ok1387)	1	1	1	b
Trial 5	daf-2(e1368); nmur-1(ok1387)	2	3	1	do
Trial 5	daf-2(e1368); nmur-1(ok1387)	2	2	1	b
Trial 5	daf-2(e1368); nmur-1(ok1387)	2	1	1	m
Trial 5	daf-2(e1368); nmur-1(ok1387)	3	6	1	b
Trial 5	daf-2(e1368); nmur-1(ok1387)	3	1	1	do
Trial 5	daf-2(e1368); nmur-1(ok1387)	4	10	1	b
Trial 5	daf-2(e1368); nmur-1(ok1387)	4	1	1	m
Trial 5	daf-2(e1368); nmur-1(ok1387)	4	2	1	do
Trial 5	daf-2(e1368); nmur-1(ok1387)	5	5	1	b
Trial 5	daf-2(e1368); nmur-1(ok1387)	6	3	1	b
Trial 5	daf-2(e1368); nmur-1(ok1387)	7	2	0	P
Trial 5	daf-2(e1368); nmur-1(ok1387)	7	2	1	b
Trial 5	daf-2(e1368); nmur-1(ok1387)	8	1	1	b
Trial 5	daf-2(e1368); nmur-1(ok1387)	8	1	1	do
Trial 5	daf-2(e1368); nmur-1(ok1387)	8	9	0	P
Trial 5	daf-2(e1368); nmur-1(ok1387)	8	4	0	p
Trial 5	daf-2(e1368); nmur-1(ok1387)	9	1	0	P
Trial 5	daf-2(e1368); nmur-1(ok1387)	10	8	0	P
Trial 5	daf-2(e1368); nmur-1(ok1387)	10	1	0	p
Trial 5	daf-2(e1368); nmur-1(ok1387)	11	1	0	p
Trial 5	daf-2(e1368); nmur-1(ok1387)	11	96	1	a
Trial 6	daf-2(e1368)	2	2	1	do
Trial 6	daf-2(e1368)	2	5	1	m
Trial 6	daf-2(e1368)	3	1	1	do
Trial 6	daf-2(e1368)	3	3	1	m
Trial 6	daf-2(e1368)	3	1	1	b
Trial 6	daf-2(e1368)	5	9	1	m
Trial 6	daf-2(e1368)	5	5	1	b
Trial 6	daf-2(e1368)	5	5	1	do
Trial 6	daf-2(e1368)	6	8	1	do
Trial 6	daf-2(e1368)	6	1	1	m
Trial 6	daf-2(e1368)	6	2	0	P
Trial 6	daf-2(e1368)	7	2	1	do
Trial 6	daf-2(e1368)	7	1	1	m
Trial 6	daf-2(e1368)	7	4	0	P
Trial 6	daf-2(e1368)	7	1	0	p
Trial 6	daf-2(e1368)	8	3	0	P
Trial 6	daf-2(e1368)	8	1	0	p
Trial 6	daf-2(e1368)	8	2	0	d
Trial 6	daf-2(e1368)	9	6	1	cont
Trial 6	daf-2(e1368)	9	1	1	do
Trial 6	daf-2(e1368)	9	6	0	P
Trial 6	daf-2(e1368)	9	2	0	p
Trial 6	daf-2(e1368)	10	4	1	do
Trial 6	daf-2(e1368)	10	1	1	m
Trial 6	daf-2(e1368)	10	3	0	P
Trial 6	daf-2(e1368)	10	4	0	p
Trial 6	daf-2(e1368)	11	4	1	do
Trial 6	daf-2(e1368)	11	5	0	P
Trial 6	daf-2(e1368)	11	2	0	p
Trial 6	daf-2(e1368)	12	3	1	cont
Trial 6	daf-2(e1368)	12	2	0	P
Trial 6	daf-2(e1368)	12	3	0	p
Trial 6	daf-2(e1368)	13	3	0	p
Trial 6	daf-2(e1368)	14	1	1	cont
Trial 6	daf-2(e1368)	14	1	1	do
Trial 6	daf-2(e1368)	14	4	0	p
Trial 6	daf-2(e1368)	14	1	0	d
Trial 6	daf-2(e1368)	15	4	0	p
Trial 6	daf-2(e1368)	16	1	1	m
Trial 6	daf-2(e1368)	16	1	0	P
Trial 6	daf-2(e1368)	16	4	0	p
Trial 6	daf-2(e1368)	17	1	0	P
Trial 6	daf-2(e1368)	17	3	0	p
Trial 6	daf-2(e1368)	19	4	0	p
Trial 6	daf-2(e1368)	21	10	0	p
Trial 6	daf-2(e1368)	23	1	0	P
Trial 6	daf-2(e1368)	23	7	0	p
Trial 6	daf-2(e1368)	25	1	1	cont
Trial 6	daf-2(e1368)	25	8	0	p
Trial 6	daf-2(e1368)	27	3	0	p
Trial 6	daf-2(e1368)	29	1	1	cont
Trial 6	daf-2(e1368)	29	8	0	p
Trial 6	daf-2(e1368)	31	2	0	p
Trial 6	daf-2(e1368)	33	2	0	p
Trial 6	daf-2(e1368)	35	3	0	p
Trial 6	daf-2(e1368); nmur-1(ok1387)	2	5	1	m
Trial 6	daf-2(e1368); nmur-1(ok1387)	2	2	1	do
Trial 6	daf-2(e1368); nmur-1(ok1387)	3	4	1	m
Trial 6	daf-2(e1368); nmur-1(ok1387)	5	1	1	m
Trial 6	daf-2(e1368); nmur-1(ok1387)	5	3	1	b
Trial 6	daf-2(e1368); nmur-1(ok1387)	5	2	1	do
Trial 6	daf-2(e1368); nmur-1(ok1387)	6	4	1	m
Trial 6	daf-2(e1368); nmur-1(ok1387)	6	2	1	do
Trial 6	daf-2(e1368); nmur-1(ok1387)	6	4	1	do
Trial 6	daf-2(e1368); nmur-1(ok1387)	7	1	1	do
Trial 6	daf-2(e1368); nmur-1(ok1387)	7	1	1	m
Trial 6	daf-2(e1368); nmur-1(ok1387)	7	2	1	b
Trial 6	daf-2(e1368); nmur-1(ok1387)	8	2	0	P
Trial 6	daf-2(e1368); nmur-1(ok1387)	9	2	1	do
Trial 6	daf-2(e1368); nmur-1(ok1387)	9	1	1	b
Trial 6	daf-2(e1368); nmur-1(ok1387)	9	4	0	P
Trial 6	daf-2(e1368); nmur-1(ok1387)	9	2	0	p
Trial 6	daf-2(e1368); nmur-1(ok1387)	10	2	1	do
Trial 6	daf-2(e1368); nmur-1(ok1387)	10	1	1	m
Trial 6	daf-2(e1368); nmur-1(ok1387)	10	5	0	P
Trial 6	daf-2(e1368); nmur-1(ok1387)	10	2	0	p
Trial 6	daf-2(e1368); nmur-1(ok1387)	11	4	0	P
Trial 6	daf-2(e1368); nmur-1(ok1387)	11	1	0	p
Trial 6	daf-2(e1368); nmur-1(ok1387)	12	5	1	do
Trial 6	daf-2(e1368); nmur-1(ok1387)	12	1	1	e
Trial 6	daf-2(e1368); nmur-1(ok1387)	12	4	0	P
Trial 6	daf-2(e1368); nmur-1(ok1387)	12	4	0	p
Trial 6	daf-2(e1368); nmur-1(ok1387)	13	1	0	P
Trial 6	daf-2(e1368); nmur-1(ok1387)	14	1	1	do
Trial 6	daf-2(e1368); nmur-1(ok1387)	14	3	0	P
Trial 6	daf-2(e1368); nmur-1(ok1387)	14	3	0	p
Trial 6	daf-2(e1368); nmur-1(ok1387)	15	1	1	m
Trial 6	daf-2(e1368); nmur-1(ok1387)	15	2	0	p
Trial 6	daf-2(e1368); nmur-1(ok1387)	16	2	0	p
Trial 6	daf-2(e1368); nmur-1(ok1387)	17	2	0	p
Trial 6	daf-2(e1368); nmur-1(ok1387)	19	11	1	cont
Trial 6	daf-2(e1368); nmur-1(ok1387)	19	5	0	p
Trial 6	daf-2(e1368); nmur-1(ok1387)	21	1	0	P
Trial 6	daf-2(e1368); nmur-1(ok1387)	21	11	0	p
Trial 6	daf-2(e1368); nmur-1(ok1387)	23	1	0	P
Trial 6	daf-2(e1368); nmur-1(ok1387)	23	10	0	p
Trial 6	daf-2(e1368); nmur-1(ok1387)	25	2	1	m
Trial 6	daf-2(e1368); nmur-1(ok1387)	25	1	0	P
Trial 6	daf-2(e1368); nmur-1(ok1387)	25	14	0	p
Trial 6	daf-2(e1368); nmur-1(ok1387)	27	2	1	cont
Trial 6	daf-2(e1368); nmur-1(ok1387)	27	15	0	p
Trial 6	daf-2(e1368); nmur-1(ok1387)	29	8	0	p
Trial 6	daf-2(e1368); nmur-1(ok1387)	31	3	0	p
Trial 6	daf-2(e1368); nmur-1(ok1387)	33	2	0	p
Trial 6	daf-2(e1368); nmur-1(ok1387)	35	4	0	p
