## Supplementary material for "THE NEUROPEPTIDE NEUROMEDIN U RECEPTOR NMUR-1 BUFFERS INSULIN RECEPTOR SIGNALING IN BACTERIA-DEPENDENT *C. ELEGANS* SURVIVAL": Table S8

### Sheet: Fig S4A-B, full rescue
full rescue: wild type versus mutants in daf-2(e1368) background - OP50_non-P deaths
Trial #	Strain	Age at Death, days	Frequency	Censor	Cause of Death	Comments
Trial 1	wild type	2	1	1	do			Censor:
Trial 1	wild type	2	3	1	m			1 = not included after time of annotation
Trial 1	wild type	4	5	1	b			0 = included; an observed death
Trial 1	wild type	4	2	1	do
Trial 1	wild type	4	1	1	e			Cause of Death Legends:
Trial 1	wild type	4	2	1	m
Trial 1	wild type	5	2	1	do			b = bagged
Trial 1	wild type	5	24	1	b			bu = burrowed
Trial 1	wild type	6	5	1	P			cont = contaminated
Trial 1	wild type	6	1	0	p			do = dried out
Trial 1	wild type	6	28	1	b			e = explosion from vulva
Trial 1	wild type	6	1	1	do			k = killed accidentally
Trial 1	wild type	6	2	1	m			m = missing from plates
Trial 1	wild type	7	9	1	P
Trial 1	wild type	7	1	0	p			P = deaths with swollen pharynges
Trial 1	wild type	7	10	1	b			p = deaths with unswollen pharynges
Trial 1	wild type	7	1	1	m
Trial 1	wild type	8	19	1	P			d = deaths where pharyngeal sizes were undetermined
Trial 1	wild type	8	1	0	p			a = alive
Trial 1	wild type	8	1	1	e
Trial 1	wild type	8	1	1	b
Trial 1	wild type	9	8	1	P
Trial 1	wild type	9	1	0	p
Trial 1	wild type	10	8	1	P
Trial 1	wild type	11	2	1	P
Trial 1	wild type	11	3	0	p
Trial 1	wild type	12	1	1	P
Trial 1	wild type	12	3	0	p
Trial 1	wild type	12	1	1	m
Trial 1	wild type	13	1	1	P
Trial 1	wild type	13	4	0	p
Trial 1	wild type	14	8	0	p
Trial 1	wild type	15	4	0	p
Trial 1	wild type	16	5	0	p
Trial 1	wild type	18	4	0	p
Trial 1	wild type	20	3	0	p
Trial 1	daf-2(e1368)	2	1	1	do
Trial 1	daf-2(e1368)	2	4	1	m
Trial 1	daf-2(e1368)	4	6	1	do
Trial 1	daf-2(e1368)	4	1	1	b
Trial 1	daf-2(e1368)	5	6	1	do
Trial 1	daf-2(e1368)	5	6	1	b
Trial 1	daf-2(e1368)	5	2	1	m
Trial 1	daf-2(e1368)	5	1	1	k
Trial 1	daf-2(e1368)	6	3	1	m
Trial 1	daf-2(e1368)	6	30	1	b
Trial 1	daf-2(e1368)	6	6	1	do
Trial 1	daf-2(e1368)	7	3	1	b
Trial 1	daf-2(e1368)	7	1	1	do
Trial 1	daf-2(e1368)	7	1	1	P
Trial 1	daf-2(e1368)	7	1	0	p
Trial 1	daf-2(e1368)	8	4	1	b
Trial 1	daf-2(e1368)	8	1	1	do
Trial 1	daf-2(e1368)	8	1	1	P
Trial 1	daf-2(e1368)	8	2	0	p
Trial 1	daf-2(e1368)	9	3	1	b
Trial 1	daf-2(e1368)	9	1	1	e
Trial 1	daf-2(e1368)	9	1	1	do
Trial 1	daf-2(e1368)	9	5	1	P
Trial 1	daf-2(e1368)	10	8	1	cont
Trial 1	daf-2(e1368)	10	1	1	do
Trial 1	daf-2(e1368)	10	1	1	b
Trial 1	daf-2(e1368)	10	7	1	P
Trial 1	daf-2(e1368)	10	5	0	p
Trial 1	daf-2(e1368)	11	3	1	P
Trial 1	daf-2(e1368)	12	6	1	P
Trial 1	daf-2(e1368)	12	2	0	p
Trial 1	daf-2(e1368)	13	3	0	p
Trial 1	daf-2(e1368)	13	1	1	do
Trial 1	daf-2(e1368)	14	1	1	m
Trial 1	daf-2(e1368)	14	1	1	P
Trial 1	daf-2(e1368)	14	2	0	p
Trial 1	daf-2(e1368)	15	1	1	P
Trial 1	daf-2(e1368)	15	3	0	p
Trial 1	daf-2(e1368)	16	3	1	m
Trial 1	daf-2(e1368)	16	7	0	p
Trial 1	daf-2(e1368)	18	1	1	do
Trial 1	daf-2(e1368)	18	4	0	p
Trial 1	daf-2(e1368)	20	10	0	p
Trial 1	daf-2(e1368)	22	7	0	p
Trial 1	daf-2(e1368)	24	1	1	cont
Trial 1	daf-2(e1368)	24	3	0	p
Trial 1	daf-2(e1368)	26	2	0	p
Trial 1	daf-2(e1368)	28	3	0	p
Trial 1	daf-2(e1368); nmur-1(ok1387)	2	4	1	m
Trial 1	daf-2(e1368); nmur-1(ok1387)	2	2	1	b
Trial 1	daf-2(e1368); nmur-1(ok1387)	4	1	1	b
Trial 1	daf-2(e1368); nmur-1(ok1387)	6	4	1	m
Trial 1	daf-2(e1368); nmur-1(ok1387)	6	10	1	do
Trial 1	daf-2(e1368); nmur-1(ok1387)	6	11	1	b
Trial 1	daf-2(e1368); nmur-1(ok1387)	7	1	1	m
Trial 1	daf-2(e1368); nmur-1(ok1387)	7	11	1	b
Trial 1	daf-2(e1368); nmur-1(ok1387)	8	3	1	b
Trial 1	daf-2(e1368); nmur-1(ok1387)	8	1	1	do
Trial 1	daf-2(e1368); nmur-1(ok1387)	8	1	0	p
Trial 1	daf-2(e1368); nmur-1(ok1387)	9	2	1	do
Trial 1	daf-2(e1368); nmur-1(ok1387)	9	1	1	b
Trial 1	daf-2(e1368); nmur-1(ok1387)	9	1	1	k
Trial 1	daf-2(e1368); nmur-1(ok1387)	9	3	1	P
Trial 1	daf-2(e1368); nmur-1(ok1387)	10	2	1	do
Trial 1	daf-2(e1368); nmur-1(ok1387)	10	1	1	b
Trial 1	daf-2(e1368); nmur-1(ok1387)	10	2	1	P
Trial 1	daf-2(e1368); nmur-1(ok1387)	10	3	0	p
Trial 1	daf-2(e1368); nmur-1(ok1387)	11	1	1	do
Trial 1	daf-2(e1368); nmur-1(ok1387)	11	7	1	P
Trial 1	daf-2(e1368); nmur-1(ok1387)	11	2	0	p
Trial 1	daf-2(e1368); nmur-1(ok1387)	12	2	1	do
Trial 1	daf-2(e1368); nmur-1(ok1387)	12	2	1	P
Trial 1	daf-2(e1368); nmur-1(ok1387)	12	3	0	p
Trial 1	daf-2(e1368); nmur-1(ok1387)	13	2	1	do
Trial 1	daf-2(e1368); nmur-1(ok1387)	13	2	1	P
Trial 1	daf-2(e1368); nmur-1(ok1387)	13	2	0	p
Trial 1	daf-2(e1368); nmur-1(ok1387)	14	3	1	do
Trial 1	daf-2(e1368); nmur-1(ok1387)	14	2	1	P
Trial 1	daf-2(e1368); nmur-1(ok1387)	14	4	0	p
Trial 1	daf-2(e1368); nmur-1(ok1387)	15	3	1	do
Trial 1	daf-2(e1368); nmur-1(ok1387)	15	2	1	P
Trial 1	daf-2(e1368); nmur-1(ok1387)	15	1	0	p
Trial 1	daf-2(e1368); nmur-1(ok1387)	16	3	1	m
Trial 1	daf-2(e1368); nmur-1(ok1387)	16	2	1	do
Trial 1	daf-2(e1368); nmur-1(ok1387)	16	2	1	P
Trial 1	daf-2(e1368); nmur-1(ok1387)	16	2	0	p
Trial 1	daf-2(e1368); nmur-1(ok1387)	18	1	1	m
Trial 1	daf-2(e1368); nmur-1(ok1387)	18	8	0	p
Trial 1	daf-2(e1368); nmur-1(ok1387)	18	56	1	a
Trial 1	daf-2(e1368); nmur-1(ok1387); nmur-1p::nmur-1	2	4	1	m
Trial 1	daf-2(e1368); nmur-1(ok1387); nmur-1p::nmur-1	2	1	1	e
Trial 1	daf-2(e1368); nmur-1(ok1387); nmur-1p::nmur-1	2	4	1	do
Trial 1	daf-2(e1368); nmur-1(ok1387); nmur-1p::nmur-1	4	2	1	b
Trial 1	daf-2(e1368); nmur-1(ok1387); nmur-1p::nmur-1	4	2	1	do
Trial 1	daf-2(e1368); nmur-1(ok1387); nmur-1p::nmur-1	4	1	1	m
Trial 1	daf-2(e1368); nmur-1(ok1387); nmur-1p::nmur-1	6	11	1	b
Trial 1	daf-2(e1368); nmur-1(ok1387); nmur-1p::nmur-1	6	2	1	m
Trial 1	daf-2(e1368); nmur-1(ok1387); nmur-1p::nmur-1	6	7	1	do
Trial 1	daf-2(e1368); nmur-1(ok1387); nmur-1p::nmur-1	7	1	1	e
Trial 1	daf-2(e1368); nmur-1(ok1387); nmur-1p::nmur-1	7	25	1	b
Trial 1	daf-2(e1368); nmur-1(ok1387); nmur-1p::nmur-1	7	2	1	do
Trial 1	daf-2(e1368); nmur-1(ok1387); nmur-1p::nmur-1	7	2	1	m
Trial 1	daf-2(e1368); nmur-1(ok1387); nmur-1p::nmur-1	7	4	1	P
Trial 1	daf-2(e1368); nmur-1(ok1387); nmur-1p::nmur-1	7	1	0	p
Trial 1	daf-2(e1368); nmur-1(ok1387); nmur-1p::nmur-1	8	1	1	b
Trial 1	daf-2(e1368); nmur-1(ok1387); nmur-1p::nmur-1	8	3	1	m
Trial 1	daf-2(e1368); nmur-1(ok1387); nmur-1p::nmur-1	8	1	0	p
Trial 1	daf-2(e1368); nmur-1(ok1387); nmur-1p::nmur-1	9	1	1	do
Trial 1	daf-2(e1368); nmur-1(ok1387); nmur-1p::nmur-1	9	2	1	m
Trial 1	daf-2(e1368); nmur-1(ok1387); nmur-1p::nmur-1	9	1	1	b
Trial 1	daf-2(e1368); nmur-1(ok1387); nmur-1p::nmur-1	9	4	1	P
Trial 1	daf-2(e1368); nmur-1(ok1387); nmur-1p::nmur-1	9	2	0	p
Trial 1	daf-2(e1368); nmur-1(ok1387); nmur-1p::nmur-1	10	1	1	do
Trial 1	daf-2(e1368); nmur-1(ok1387); nmur-1p::nmur-1	10	2	1	b
Trial 1	daf-2(e1368); nmur-1(ok1387); nmur-1p::nmur-1	10	2	1	P
Trial 1	daf-2(e1368); nmur-1(ok1387); nmur-1p::nmur-1	10	2	0	p
Trial 1	daf-2(e1368); nmur-1(ok1387); nmur-1p::nmur-1	11	5	1	P
Trial 1	daf-2(e1368); nmur-1(ok1387); nmur-1p::nmur-1	11	5	0	p
Trial 1	daf-2(e1368); nmur-1(ok1387); nmur-1p::nmur-1	11	2	1	b
Trial 1	daf-2(e1368); nmur-1(ok1387); nmur-1p::nmur-1	12	9	1	do
Trial 1	daf-2(e1368); nmur-1(ok1387); nmur-1p::nmur-1	12	2	1	P
Trial 1	daf-2(e1368); nmur-1(ok1387); nmur-1p::nmur-1	12	2	0	p
Trial 1	daf-2(e1368); nmur-1(ok1387); nmur-1p::nmur-1	13	1	1	b
Trial 1	daf-2(e1368); nmur-1(ok1387); nmur-1p::nmur-1	13	3	0	p
Trial 1	daf-2(e1368); nmur-1(ok1387); nmur-1p::nmur-1	14	1	1	P
Trial 1	daf-2(e1368); nmur-1(ok1387); nmur-1p::nmur-1	14	4	0	p
Trial 1	daf-2(e1368); nmur-1(ok1387); nmur-1p::nmur-1	15	1	1	do
Trial 1	daf-2(e1368); nmur-1(ok1387); nmur-1p::nmur-1	15	1	1	P
Trial 1	daf-2(e1368); nmur-1(ok1387); nmur-1p::nmur-1	15	6	0	p
Trial 1	daf-2(e1368); nmur-1(ok1387); nmur-1p::nmur-1	16	2	1	m
Trial 1	daf-2(e1368); nmur-1(ok1387); nmur-1p::nmur-1	16	1	0	p
Trial 1	daf-2(e1368); nmur-1(ok1387); nmur-1p::nmur-1	18	10	0	p
Trial 1	daf-2(e1368); nmur-1(ok1387); nmur-1p::nmur-1	18	30	1	a
Trial 2	wild type	2	8	1	do
Trial 2	wild type	4	16	1	do
Trial 2	wild type	4	3	1	m
Trial 2	wild type	4	1	1	b
Trial 2	wild type	5	18	1	do
Trial 2	wild type	5	5	1	b
Trial 2	wild type	6	10	1	do
Trial 2	wild type	6	1	1	e
Trial 2	wild type	6	1	1	b
Trial 2	wild type	6	14	1	P
Trial 2	wild type	6	3	0	p
Trial 2	wild type	7	5	1	do
Trial 2	wild type	7	13	1	P
Trial 2	wild type	7	1	0	p
Trial 2	wild type	8	6	1	P
Trial 2	wild type	8	2	0	p
Trial 2	wild type	9	6	1	P
Trial 2	wild type	9	4	0	p
Trial 2	wild type	10	2	1	P
Trial 2	wild type	10	1	0	p
Trial 2	wild type	12	5	0	p
Trial 2	wild type	14	3	1	P
Trial 2	wild type	14	5	0	p
Trial 2	wild type	15	1	1	P
Trial 2	wild type	15	7	0	p
Trial 2	wild type	17	10	0	p
Trial 2	wild type	19	7	0	p
Trial 2	wild type	21	2	0	p
Trial 2	daf-2(e1368)	2	5	1	m
Trial 2	daf-2(e1368)	2	7	1	do
Trial 2	daf-2(e1368)	2	7	1	k
Trial 2	daf-2(e1368)	2	1	1	b
Trial 2	daf-2(e1368)	4	30	1	do
Trial 2	daf-2(e1368)	4	5	1	b
Trial 2	daf-2(e1368)	4	1	1	m
Trial 2	daf-2(e1368)	5	18	1	do
Trial 2	daf-2(e1368)	5	2	1	b
Trial 2	daf-2(e1368)	5	1	1	m
Trial 2	daf-2(e1368)	6	2	1	do
Trial 2	daf-2(e1368)	6	1	1	m
Trial 2	daf-2(e1368)	6	5	1	P
Trial 2	daf-2(e1368)	6	1	0	p
Trial 2	daf-2(e1368)	7	1	1	b
Trial 2	daf-2(e1368)	7	1	1	m
Trial 2	daf-2(e1368)	7	3	1	P
Trial 2	daf-2(e1368)	7	4	0	p
Trial 2	daf-2(e1368)	8	3	1	do
Trial 2	daf-2(e1368)	8	1	1	P
Trial 2	daf-2(e1368)	8	5	0	p
Trial 2	daf-2(e1368)	9	2	1	P
Trial 2	daf-2(e1368)	10	1	1	m
Trial 2	daf-2(e1368)	10	3	1	P
Trial 2	daf-2(e1368)	10	1	0	p
Trial 2	daf-2(e1368)	12	1	1	m
Trial 2	daf-2(e1368)	12	3	0	p
Trial 2	daf-2(e1368)	14	1	1	P
Trial 2	daf-2(e1368)	14	2	0	p
Trial 2	daf-2(e1368)	14	1	0	p
Trial 2	daf-2(e1368)	15	1	1	P
Trial 2	daf-2(e1368)	15	1	0	p
Trial 2	daf-2(e1368)	17	8	0	p
Trial 2	daf-2(e1368)	19	5	0	p
Trial 2	daf-2(e1368)	21	2	1	cont
Trial 2	daf-2(e1368)	21	2	0	p
Trial 2	daf-2(e1368)	23	6	0	p
Trial 2	daf-2(e1368)	25	5	0	p
Trial 2	daf-2(e1368)	27	5	0	p
Trial 2	daf-2(e1368)	31	2	0	p
Trial 2	daf-2(e1368)	32	2	0	p
Trial 2	daf-2(e1368)	34	2	0	p
Trial 2	daf-2(e1368); nmur-1(ok1387)	2	10	1	do
Trial 2	daf-2(e1368); nmur-1(ok1387)	2	4	1	m
Trial 2	daf-2(e1368); nmur-1(ok1387)	4	19	1	do
Trial 2	daf-2(e1368); nmur-1(ok1387)	4	4	1	b
Trial 2	daf-2(e1368); nmur-1(ok1387)	4	2	1	m
Trial 2	daf-2(e1368); nmur-1(ok1387)	5	1	1	b
Trial 2	daf-2(e1368); nmur-1(ok1387)	5	11	1	do
Trial 2	daf-2(e1368); nmur-1(ok1387)	5	1	1	bu
Trial 2	daf-2(e1368); nmur-1(ok1387)	6	6	1	do
Trial 2	daf-2(e1368); nmur-1(ok1387)	6	2	1	b
Trial 2	daf-2(e1368); nmur-1(ok1387)	6	2	1	m
Trial 2	daf-2(e1368); nmur-1(ok1387)	7	6	1	do
Trial 2	daf-2(e1368); nmur-1(ok1387)	7	3	1	b
Trial 2	daf-2(e1368); nmur-1(ok1387)	7	1	1	e
Trial 2	daf-2(e1368); nmur-1(ok1387)	7	1	1	P
Trial 2	daf-2(e1368); nmur-1(ok1387)	8	1	0	p
Trial 2	daf-2(e1368); nmur-1(ok1387)	9	2	1	e
Trial 2	daf-2(e1368); nmur-1(ok1387)	9	3	1	do
Trial 2	daf-2(e1368); nmur-1(ok1387)	9	2	1	P
Trial 2	daf-2(e1368); nmur-1(ok1387)	10	4	1	P
Trial 2	daf-2(e1368); nmur-1(ok1387)	10	3	0	p
Trial 2	daf-2(e1368); nmur-1(ok1387)	12	1	1	do
Trial 2	daf-2(e1368); nmur-1(ok1387)	12	4	1	P
Trial 2	daf-2(e1368); nmur-1(ok1387)	12	3	0	p
Trial 2	daf-2(e1368); nmur-1(ok1387)	14	3	1	P
Trial 2	daf-2(e1368); nmur-1(ok1387)	14	1	0	p
Trial 2	daf-2(e1368); nmur-1(ok1387)	15	2	1	do
Trial 2	daf-2(e1368); nmur-1(ok1387)	15	1	1	P
Trial 2	daf-2(e1368); nmur-1(ok1387)	15	2	0	p
Trial 2	daf-2(e1368); nmur-1(ok1387)	17	2	1	cont
Trial 2	daf-2(e1368); nmur-1(ok1387)	17	8	0	p
Trial 2	daf-2(e1368); nmur-1(ok1387)	19	1	1	do
Trial 2	daf-2(e1368); nmur-1(ok1387)	19	1	1	cont
Trial 2	daf-2(e1368); nmur-1(ok1387)	19	5	0	p
Trial 2	daf-2(e1368); nmur-1(ok1387)	21	1	1	cont
Trial 2	daf-2(e1368); nmur-1(ok1387)	21	12	0	p
Trial 2	daf-2(e1368); nmur-1(ok1387)	23	7	0	p
Trial 2	daf-2(e1368); nmur-1(ok1387)	25	6	0	p
Trial 2	daf-2(e1368); nmur-1(ok1387)	27	4	0	p
Trial 2	daf-2(e1368); nmur-1(ok1387)	29	1	0	p
Trial 2	daf-2(e1368); nmur-1(ok1387)	31	3	0	p
Trial 2	daf-2(e1368); nmur-1(ok1387)	32	2	0	p
Trial 2	daf-2(e1368); nmur-1(ok1387)	34	2	0	p
Trial 2	daf-2(e1368); nmur-1(ok1387); nmur-1p::nmur-1	2	4	1	m
Trial 2	daf-2(e1368); nmur-1(ok1387); nmur-1p::nmur-1	2	4	1	b
Trial 2	daf-2(e1368); nmur-1(ok1387); nmur-1p::nmur-1	2	8	1	k
Trial 2	daf-2(e1368); nmur-1(ok1387); nmur-1p::nmur-1	4	8	1	m
Trial 2	daf-2(e1368); nmur-1(ok1387); nmur-1p::nmur-1	4	20	1	do
Trial 2	daf-2(e1368); nmur-1(ok1387); nmur-1p::nmur-1	4	6	1	b
Trial 2	daf-2(e1368); nmur-1(ok1387); nmur-1p::nmur-1	5	10	1	do
Trial 2	daf-2(e1368); nmur-1(ok1387); nmur-1p::nmur-1	5	5	1	m
Trial 2	daf-2(e1368); nmur-1(ok1387); nmur-1p::nmur-1	5	1	1	b
Trial 2	daf-2(e1368); nmur-1(ok1387); nmur-1p::nmur-1	6	3	1	do
Trial 2	daf-2(e1368); nmur-1(ok1387); nmur-1p::nmur-1	6	2	1	b
Trial 2	daf-2(e1368); nmur-1(ok1387); nmur-1p::nmur-1	6	4	1	P
Trial 2	daf-2(e1368); nmur-1(ok1387); nmur-1p::nmur-1	6	1	0	p
Trial 2	daf-2(e1368); nmur-1(ok1387); nmur-1p::nmur-1	7	3	1	m
Trial 2	daf-2(e1368); nmur-1(ok1387); nmur-1p::nmur-1	7	3	1	do
Trial 2	daf-2(e1368); nmur-1(ok1387); nmur-1p::nmur-1	7	6	1	P
Trial 2	daf-2(e1368); nmur-1(ok1387); nmur-1p::nmur-1	7	3	0	p
Trial 2	daf-2(e1368); nmur-1(ok1387); nmur-1p::nmur-1	8	2	1	do
Trial 2	daf-2(e1368); nmur-1(ok1387); nmur-1p::nmur-1	8	2	1	m
Trial 2	daf-2(e1368); nmur-1(ok1387); nmur-1p::nmur-1	8	1	1	P
Trial 2	daf-2(e1368); nmur-1(ok1387); nmur-1p::nmur-1	8	2	0	p
Trial 2	daf-2(e1368); nmur-1(ok1387); nmur-1p::nmur-1	9	2	0	p
Trial 2	daf-2(e1368); nmur-1(ok1387); nmur-1p::nmur-1	10	1	1	do
Trial 2	daf-2(e1368); nmur-1(ok1387); nmur-1p::nmur-1	10	3	0	p
Trial 2	daf-2(e1368); nmur-1(ok1387); nmur-1p::nmur-1	12	2	0	p
Trial 2	daf-2(e1368); nmur-1(ok1387); nmur-1p::nmur-1	14	2	1	P
Trial 2	daf-2(e1368); nmur-1(ok1387); nmur-1p::nmur-1	14	1	0	p
Trial 2	daf-2(e1368); nmur-1(ok1387); nmur-1p::nmur-1	14	1	1	do
Trial 2	daf-2(e1368); nmur-1(ok1387); nmur-1p::nmur-1	15	6	0	p
Trial 2	daf-2(e1368); nmur-1(ok1387); nmur-1p::nmur-1	17	8	0	p
Trial 2	daf-2(e1368); nmur-1(ok1387); nmur-1p::nmur-1	19	13	0	p
Trial 2	daf-2(e1368); nmur-1(ok1387); nmur-1p::nmur-1	21	2	1	cont
Trial 2	daf-2(e1368); nmur-1(ok1387); nmur-1p::nmur-1	21	8	0	p
Trial 2	daf-2(e1368); nmur-1(ok1387); nmur-1p::nmur-1	23	1	1	cont
Trial 2	daf-2(e1368); nmur-1(ok1387); nmur-1p::nmur-1	23	4	0	p
Trial 2	daf-2(e1368); nmur-1(ok1387); nmur-1p::nmur-1	25	2	0	p
Trial 2	daf-2(e1368); nmur-1(ok1387); nmur-1p::nmur-1	27	2	0	p
Trial 2	daf-2(e1368); nmur-1(ok1387); nmur-1p::nmur-1	31	2	0	p
Trial 2	daf-2(e1368); nmur-1(ok1387); nmur-1p::nmur-1	32	2	0	p
Trial 3	wild type	2	2	1	m
Trial 3	wild type	2	1	1	e
Trial 3	wild type	2	1	1	do
Trial 3	wild type	4	4	1	cont
Trial 3	wild type	4	8	1	do
Trial 3	wild type	4	2	1	m
Trial 3	wild type	4	2	1	b
Trial 3	wild type	5	1	1	b
Trial 3	wild type	6	2	1	cont
Trial 3	wild type	6	6	1	do
Trial 3	wild type	6	2	1	b
Trial 3	wild type	6	6	1	P
Trial 3	wild type	8	1	1	do
Trial 3	wild type	8	1	1	m
Trial 3	wild type	8	8	1	P
Trial 3	wild type	8	1	0	p
Trial 3	wild type	10	4	1	P
Trial 3	wild type	10	1	0	p
Trial 3	wild type	12	2	1	P
Trial 3	wild type	13	2	1	P
Trial 3	wild type	13	1	0	p
Trial 3	wild type	15	1	1	m
Trial 3	wild type	15	2	0	p
Trial 3	wild type	15	19	1	a
Trial 3	daf-2(e1368)	2	3	1	m
Trial 3	daf-2(e1368)	2	1	1	do
Trial 3	daf-2(e1368)	4	8	1	do
Trial 3	daf-2(e1368)	4	4	1	b
Trial 3	daf-2(e1368)	4	1	1	m
Trial 3	daf-2(e1368)	5	10	1	do
Trial 3	daf-2(e1368)	5	10	1	b
Trial 3	daf-2(e1368)	6	1	1	b
Trial 3	daf-2(e1368)	6	2	1	do
Trial 3	daf-2(e1368)	6	3	0	p
Trial 3	daf-2(e1368)	6	7	1	P
Trial 3	daf-2(e1368)	8	4	1	P
Trial 3	daf-2(e1368)	8	3	0	p
Trial 3	daf-2(e1368)	8	2	1	do
Trial 3	daf-2(e1368)	10	1	1	P
Trial 3	daf-2(e1368)	10	1	0	p
Trial 3	daf-2(e1368)	10	2	1	do
Trial 3	daf-2(e1368)	10	1	1	m
Trial 3	daf-2(e1368)	12	1	1	P
Trial 3	daf-2(e1368)	13	1	1	P
Trial 3	daf-2(e1368)	13	1	1	do
Trial 3	daf-2(e1368)	15	2	0	p
Trial 3	daf-2(e1368)	15	11	1	a
Trial 3	daf-2(e1368); nmur-1(ok1387)	2	1	1	do
Trial 3	daf-2(e1368); nmur-1(ok1387)	2	3	1	m
Trial 3	daf-2(e1368); nmur-1(ok1387)	2	2	1	b
Trial 3	daf-2(e1368); nmur-1(ok1387)	4	22	1	do
Trial 3	daf-2(e1368); nmur-1(ok1387)	4	4	1	m
Trial 3	daf-2(e1368); nmur-1(ok1387)	4	3	1	b
Trial 3	daf-2(e1368); nmur-1(ok1387)	5	2	1	cont
Trial 3	daf-2(e1368); nmur-1(ok1387)	5	7	1	do
Trial 3	daf-2(e1368); nmur-1(ok1387)	5	11	1	b
Trial 3	daf-2(e1368); nmur-1(ok1387)	6	12	1	do
Trial 3	daf-2(e1368); nmur-1(ok1387)	6	9	1	b
Trial 3	daf-2(e1368); nmur-1(ok1387)	6	4	1	cont
Trial 3	daf-2(e1368); nmur-1(ok1387)	8	7	1	P
Trial 3	daf-2(e1368); nmur-1(ok1387)	8	1	0	p
Trial 3	daf-2(e1368); nmur-1(ok1387)	8	7	1	do
Trial 3	daf-2(e1368); nmur-1(ok1387)	10	3	1	P
Trial 3	daf-2(e1368); nmur-1(ok1387)	10	1	1	cont
Trial 3	daf-2(e1368); nmur-1(ok1387)	10	2	1	m
Trial 3	daf-2(e1368); nmur-1(ok1387)	12	2	1	P
Trial 3	daf-2(e1368); nmur-1(ok1387)	12	2	1	do
Trial 3	daf-2(e1368); nmur-1(ok1387)	12	1	1	e
Trial 3	daf-2(e1368); nmur-1(ok1387)	12	2	1	cont
Trial 3	daf-2(e1368); nmur-1(ok1387)	13	2	1	P
Trial 3	daf-2(e1368); nmur-1(ok1387)	13	15	1	cont
Trial 3	daf-2(e1368); nmur-1(ok1387)	13	4	1	do
Trial 3	daf-2(e1368); nmur-1(ok1387)	15	6	1	P
Trial 3	daf-2(e1368); nmur-1(ok1387)	15	5	0	p
Trial 3	daf-2(e1368); nmur-1(ok1387)	15	1	1	do
Trial 3	daf-2(e1368); nmur-1(ok1387)	15	19	1	a
Trial 3	daf-2(e1368); nmur-1(ok1387); nmur-1p::nmur-1	2	5	1	do
Trial 3	daf-2(e1368); nmur-1(ok1387); nmur-1p::nmur-1	2	1	1	m
Trial 3	daf-2(e1368); nmur-1(ok1387); nmur-1p::nmur-1	2	1	1	b
Trial 3	daf-2(e1368); nmur-1(ok1387); nmur-1p::nmur-1	4	25	1	cont
Trial 3	daf-2(e1368); nmur-1(ok1387); nmur-1p::nmur-1	4	5	1	b
Trial 3	daf-2(e1368); nmur-1(ok1387); nmur-1p::nmur-1	4	13	1	do
Trial 3	daf-2(e1368); nmur-1(ok1387); nmur-1p::nmur-1	4	7	1	m
Trial 3	daf-2(e1368); nmur-1(ok1387); nmur-1p::nmur-1	5	6	1	cont
Trial 3	daf-2(e1368); nmur-1(ok1387); nmur-1p::nmur-1	5	7	1	b
Trial 3	daf-2(e1368); nmur-1(ok1387); nmur-1p::nmur-1	5	2	1	m
Trial 3	daf-2(e1368); nmur-1(ok1387); nmur-1p::nmur-1	6	4	1	do
Trial 3	daf-2(e1368); nmur-1(ok1387); nmur-1p::nmur-1	6	1	1	b
Trial 3	daf-2(e1368); nmur-1(ok1387); nmur-1p::nmur-1	6	13	1	P
Trial 3	daf-2(e1368); nmur-1(ok1387); nmur-1p::nmur-1	6	4	0	p
Trial 3	daf-2(e1368); nmur-1(ok1387); nmur-1p::nmur-1	8	3	1	P
Trial 3	daf-2(e1368); nmur-1(ok1387); nmur-1p::nmur-1	8	2	0	p
Trial 3	daf-2(e1368); nmur-1(ok1387); nmur-1p::nmur-1	8	6	1	cont
Trial 3	daf-2(e1368); nmur-1(ok1387); nmur-1p::nmur-1	8	2	1	do
Trial 3	daf-2(e1368); nmur-1(ok1387); nmur-1p::nmur-1	10	1	1	P
Trial 3	daf-2(e1368); nmur-1(ok1387); nmur-1p::nmur-1	10	2	0	p
Trial 3	daf-2(e1368); nmur-1(ok1387); nmur-1p::nmur-1	10	3	1	do
Trial 3	daf-2(e1368); nmur-1(ok1387); nmur-1p::nmur-1	10	1	1	m
Trial 3	daf-2(e1368); nmur-1(ok1387); nmur-1p::nmur-1	12	1	1	P
Trial 3	daf-2(e1368); nmur-1(ok1387); nmur-1p::nmur-1	12	1	0	p
Trial 3	daf-2(e1368); nmur-1(ok1387); nmur-1p::nmur-1	12	1	1	do
Trial 3	daf-2(e1368); nmur-1(ok1387); nmur-1p::nmur-1	13	1	1	do
Trial 3	daf-2(e1368); nmur-1(ok1387); nmur-1p::nmur-1	15	5	0	p
Trial 3	daf-2(e1368); nmur-1(ok1387); nmur-1p::nmur-1	15	37	1	a

### Sheet: Fig S4C-D_osm-6p_rescue
osm-6p rescue: wild type versus mutants in daf-2(e1368) background - OP50_non-P deaths
Trial #	Strain	Age at Death, days	Frequency	Censor	Cause of Death	Comments
Trial 1	wild type	2	1	1	do			Censor:
Trial 1	wild type	2	3	1	m			1 = not included after time of annotation
Trial 1	wild type	4	5	1	b			0 = included; an observed death
Trial 1	wild type	4	2	1	do
Trial 1	wild type	4	1	1	e			Cause of Death Legends:
Trial 1	wild type	4	2	1	m
Trial 1	wild type	5	2	1	do			b = bagged
Trial 1	wild type	5	24	1	b			bu = burrowed
Trial 1	wild type	6	5	1	P			cont = contaminated
Trial 1	wild type	6	1	0	p			do = dried out
Trial 1	wild type	6	28	1	b			e = explosion from vulva
Trial 1	wild type	6	1	1	do			k = killed accidentally
Trial 1	wild type	6	2	1	m			m = missing from plates
Trial 1	wild type	7	9	1	P
Trial 1	wild type	7	1	0	p			P = deaths with swollen pharynges
Trial 1	wild type	7	10	1	b			p = deaths with unswollen pharynges
Trial 1	wild type	7	1	1	m
Trial 1	wild type	8	19	1	P			d = deaths where pharyngeal sizes were undetermined
Trial 1	wild type	8	1	0	p			a = alive
Trial 1	wild type	8	1	1	e
Trial 1	wild type	8	1	1	b
Trial 1	wild type	9	8	1	P
Trial 1	wild type	9	1	0	p
Trial 1	wild type	10	8	1	P
Trial 1	wild type	11	2	1	P
Trial 1	wild type	11	3	0	p
Trial 1	wild type	12	1	1	P
Trial 1	wild type	12	3	0	p
Trial 1	wild type	12	1	1	m
Trial 1	wild type	13	1	1	P
Trial 1	wild type	13	4	0	p
Trial 1	wild type	14	8	0	p
Trial 1	wild type	15	4	0	p
Trial 1	wild type	16	5	0	p
Trial 1	wild type	18	4	0	p
Trial 1	wild type	20	3	0	p
Trial 1	daf-2(e1368)	2	1	1	do
Trial 1	daf-2(e1368)	2	4	1	m
Trial 1	daf-2(e1368)	4	6	1	do
Trial 1	daf-2(e1368)	4	1	1	b
Trial 1	daf-2(e1368)	5	6	1	do
Trial 1	daf-2(e1368)	5	6	1	b
Trial 1	daf-2(e1368)	5	2	1	m
Trial 1	daf-2(e1368)	5	1	1	k
Trial 1	daf-2(e1368)	6	3	1	m
Trial 1	daf-2(e1368)	6	30	1	b
Trial 1	daf-2(e1368)	6	6	1	do
Trial 1	daf-2(e1368)	7	3	1	b
Trial 1	daf-2(e1368)	7	1	1	do
Trial 1	daf-2(e1368)	7	1	1	P
Trial 1	daf-2(e1368)	7	1	0	p
Trial 1	daf-2(e1368)	8	4	1	b
Trial 1	daf-2(e1368)	8	1	1	do
Trial 1	daf-2(e1368)	8	1	1	P
Trial 1	daf-2(e1368)	8	2	0	p
Trial 1	daf-2(e1368)	9	3	1	b
Trial 1	daf-2(e1368)	9	1	1	e
Trial 1	daf-2(e1368)	9	1	1	do
Trial 1	daf-2(e1368)	9	5	1	P
Trial 1	daf-2(e1368)	10	8	1	cont
Trial 1	daf-2(e1368)	10	1	1	do
Trial 1	daf-2(e1368)	10	1	1	b
Trial 1	daf-2(e1368)	10	7	1	P
Trial 1	daf-2(e1368)	10	5	0	p
Trial 1	daf-2(e1368)	11	3	1	P
Trial 1	daf-2(e1368)	12	6	1	P
Trial 1	daf-2(e1368)	12	2	0	p
Trial 1	daf-2(e1368)	13	3	0	p
Trial 1	daf-2(e1368)	13	1	1	do
Trial 1	daf-2(e1368)	14	1	1	m
Trial 1	daf-2(e1368)	14	1	1	P
Trial 1	daf-2(e1368)	14	2	0	p
Trial 1	daf-2(e1368)	15	1	1	P
Trial 1	daf-2(e1368)	15	3	0	p
Trial 1	daf-2(e1368)	16	3	1	m
Trial 1	daf-2(e1368)	16	7	0	p
Trial 1	daf-2(e1368)	18	1	1	do
Trial 1	daf-2(e1368)	18	4	0	p
Trial 1	daf-2(e1368)	20	10	0	p
Trial 1	daf-2(e1368)	22	7	0	p
Trial 1	daf-2(e1368)	24	1	1	cont
Trial 1	daf-2(e1368)	24	3	0	p
Trial 1	daf-2(e1368)	26	2	0	p
Trial 1	daf-2(e1368)	28	3	0	p
Trial 1	daf-2(e1368); nmur-1(ok1387)	2	8	1	do
Trial 1	daf-2(e1368); nmur-1(ok1387)	2	1	1	m
Trial 1	daf-2(e1368); nmur-1(ok1387)	4	8	1	do
Trial 1	daf-2(e1368); nmur-1(ok1387)	4	1	1	b
Trial 1	daf-2(e1368); nmur-1(ok1387)	5	8	1	do
Trial 1	daf-2(e1368); nmur-1(ok1387)	5	8	1	b
Trial 1	daf-2(e1368); nmur-1(ok1387)	6	13	1	b
Trial 1	daf-2(e1368); nmur-1(ok1387)	6	3	1	do
Trial 1	daf-2(e1368); nmur-1(ok1387)	6	1	1	m
Trial 1	daf-2(e1368); nmur-1(ok1387)	7	10	1	b
Trial 1	daf-2(e1368); nmur-1(ok1387)	7	2	1	m
Trial 1	daf-2(e1368); nmur-1(ok1387)	7	1	1	do
Trial 1	daf-2(e1368); nmur-1(ok1387)	8	8	1	b
Trial 1	daf-2(e1368); nmur-1(ok1387)	8	1	1	e
Trial 1	daf-2(e1368); nmur-1(ok1387)	8	1	1	m
Trial 1	daf-2(e1368); nmur-1(ok1387)	9	5	1	b
Trial 1	daf-2(e1368); nmur-1(ok1387)	9	3	1	P
Trial 1	daf-2(e1368); nmur-1(ok1387)	9	1	0	p
Trial 1	daf-2(e1368); nmur-1(ok1387)	10	4	1	P
Trial 1	daf-2(e1368); nmur-1(ok1387)	10	1	1	b
Trial 1	daf-2(e1368); nmur-1(ok1387)	11	3	1	P
Trial 1	daf-2(e1368); nmur-1(ok1387)	11	1	1	do
Trial 1	daf-2(e1368); nmur-1(ok1387)	12	1	1	e
Trial 1	daf-2(e1368); nmur-1(ok1387)	12	1	1	do
Trial 1	daf-2(e1368); nmur-1(ok1387)	12	8	1	P
Trial 1	daf-2(e1368); nmur-1(ok1387)	12	1	0	p
Trial 1	daf-2(e1368); nmur-1(ok1387)	13	8	1	P
Trial 1	daf-2(e1368); nmur-1(ok1387)	13	5	0	p
Trial 1	daf-2(e1368); nmur-1(ok1387)	14	1	1	m
Trial 1	daf-2(e1368); nmur-1(ok1387)	14	1	1	P
Trial 1	daf-2(e1368); nmur-1(ok1387)	14	5	0	p
Trial 1	daf-2(e1368); nmur-1(ok1387)	15	3	0	p
Trial 1	daf-2(e1368); nmur-1(ok1387)	16	2	1	P
Trial 1	daf-2(e1368); nmur-1(ok1387)	16	3	0	p
Trial 1	daf-2(e1368); nmur-1(ok1387)	18	1	1	P
Trial 1	daf-2(e1368); nmur-1(ok1387)	18	4	0	p
Trial 1	daf-2(e1368); nmur-1(ok1387)	20	1	1	m
Trial 1	daf-2(e1368); nmur-1(ok1387)	20	1	1	do
Trial 1	daf-2(e1368); nmur-1(ok1387)	20	1	1	cont
Trial 1	daf-2(e1368); nmur-1(ok1387)	20	8	0	p
Trial 1	daf-2(e1368); nmur-1(ok1387)	22	7	0	p
Trial 1	daf-2(e1368); nmur-1(ok1387)	24	3	1	cont
Trial 1	daf-2(e1368); nmur-1(ok1387)	24	9	0	p
Trial 1	daf-2(e1368); nmur-1(ok1387)	26	9	0	p
Trial 1	daf-2(e1368); nmur-1(ok1387)	28	1	0	p
Trial 1	daf-2(e1368); nmur-1(ok1387); osm-6p::nmur-1	2	1	1	e
Trial 1	daf-2(e1368); nmur-1(ok1387); osm-6p::nmur-1	2	1	1	b
Trial 1	daf-2(e1368); nmur-1(ok1387); osm-6p::nmur-1	2	1	1	m
Trial 1	daf-2(e1368); nmur-1(ok1387); osm-6p::nmur-1	2	2	1	do
Trial 1	daf-2(e1368); nmur-1(ok1387); osm-6p::nmur-1	4	7	1	do
Trial 1	daf-2(e1368); nmur-1(ok1387); osm-6p::nmur-1	4	2	1	m
Trial 1	daf-2(e1368); nmur-1(ok1387); osm-6p::nmur-1	4	5	1	b
Trial 1	daf-2(e1368); nmur-1(ok1387); osm-6p::nmur-1	5	10	1	b
Trial 1	daf-2(e1368); nmur-1(ok1387); osm-6p::nmur-1	5	7	1	do
Trial 1	daf-2(e1368); nmur-1(ok1387); osm-6p::nmur-1	5	4	1	m
Trial 1	daf-2(e1368); nmur-1(ok1387); osm-6p::nmur-1	5	3	1	k
Trial 1	daf-2(e1368); nmur-1(ok1387); osm-6p::nmur-1	6	30	1	b
Trial 1	daf-2(e1368); nmur-1(ok1387); osm-6p::nmur-1	6	4	1	do
Trial 1	daf-2(e1368); nmur-1(ok1387); osm-6p::nmur-1	6	3	1	m
Trial 1	daf-2(e1368); nmur-1(ok1387); osm-6p::nmur-1	6	1	1	e
Trial 1	daf-2(e1368); nmur-1(ok1387); osm-6p::nmur-1	6	2	0	p
Trial 1	daf-2(e1368); nmur-1(ok1387); osm-6p::nmur-1	7	1	1	P
Trial 1	daf-2(e1368); nmur-1(ok1387); osm-6p::nmur-1	7	1	0	p
Trial 1	daf-2(e1368); nmur-1(ok1387); osm-6p::nmur-1	7	3	1	b
Trial 1	daf-2(e1368); nmur-1(ok1387); osm-6p::nmur-1	8	2	1	P
Trial 1	daf-2(e1368); nmur-1(ok1387); osm-6p::nmur-1	8	1	0	p
Trial 1	daf-2(e1368); nmur-1(ok1387); osm-6p::nmur-1	8	6	1	b
Trial 1	daf-2(e1368); nmur-1(ok1387); osm-6p::nmur-1	8	1	1	do
Trial 1	daf-2(e1368); nmur-1(ok1387); osm-6p::nmur-1	9	5	1	P
Trial 1	daf-2(e1368); nmur-1(ok1387); osm-6p::nmur-1	9	5	0	p
Trial 1	daf-2(e1368); nmur-1(ok1387); osm-6p::nmur-1	9	2	1	b
Trial 1	daf-2(e1368); nmur-1(ok1387); osm-6p::nmur-1	10	1	1	P
Trial 1	daf-2(e1368); nmur-1(ok1387); osm-6p::nmur-1	10	5	0	p
Trial 1	daf-2(e1368); nmur-1(ok1387); osm-6p::nmur-1	11	6	1	P
Trial 1	daf-2(e1368); nmur-1(ok1387); osm-6p::nmur-1	11	5	0	p
Trial 1	daf-2(e1368); nmur-1(ok1387); osm-6p::nmur-1	12	6	0	p
Trial 1	daf-2(e1368); nmur-1(ok1387); osm-6p::nmur-1	12	1	1	m
Trial 1	daf-2(e1368); nmur-1(ok1387); osm-6p::nmur-1	13	1	1	do
Trial 1	daf-2(e1368); nmur-1(ok1387); osm-6p::nmur-1	13	1	1	P
Trial 1	daf-2(e1368); nmur-1(ok1387); osm-6p::nmur-1	13	2	0	p
Trial 1	daf-2(e1368); nmur-1(ok1387); osm-6p::nmur-1	14	1	1	m
Trial 1	daf-2(e1368); nmur-1(ok1387); osm-6p::nmur-1	14	1	1	P
Trial 1	daf-2(e1368); nmur-1(ok1387); osm-6p::nmur-1	14	2	0	p
Trial 1	daf-2(e1368); nmur-1(ok1387); osm-6p::nmur-1	15	3	0	p
Trial 1	daf-2(e1368); nmur-1(ok1387); osm-6p::nmur-1	16	2	0	p
Trial 1	daf-2(e1368); nmur-1(ok1387); osm-6p::nmur-1	18	1	1	b
Trial 1	daf-2(e1368); nmur-1(ok1387); osm-6p::nmur-1	18	1	1	m
Trial 1	daf-2(e1368); nmur-1(ok1387); osm-6p::nmur-1	18	4	0	p
Trial 1	daf-2(e1368); nmur-1(ok1387); osm-6p::nmur-1	20	4	0	p
Trial 1	daf-2(e1368); nmur-1(ok1387); osm-6p::nmur-1	22	7	0	p
Trial 1	daf-2(e1368); nmur-1(ok1387); osm-6p::nmur-1	24	1	1	m
Trial 1	daf-2(e1368); nmur-1(ok1387); osm-6p::nmur-1	24	3	0	p
Trial 1	daf-2(e1368); nmur-1(ok1387); osm-6p::nmur-1	26	1	1	cont
Trial 1	daf-2(e1368); nmur-1(ok1387); osm-6p::nmur-1	26	4	0	p
Trial 1	daf-2(e1368); nmur-1(ok1387); osm-6p::nmur-1	28	3	0	p
Trial 2	wild type	2	8	1	do
Trial 2	wild type	4	16	1	do
Trial 2	wild type	4	3	1	m
Trial 2	wild type	4	1	1	b
Trial 2	wild type	5	18	1	do
Trial 2	wild type	5	5	1	b
Trial 2	wild type	6	10	1	do
Trial 2	wild type	6	1	1	e
Trial 2	wild type	6	1	1	b
Trial 2	wild type	6	14	1	P
Trial 2	wild type	6	3	0	p
Trial 2	wild type	7	5	1	do
Trial 2	wild type	7	13	1	P
Trial 2	wild type	7	1	0	p
Trial 2	wild type	8	6	1	P
Trial 2	wild type	8	2	0	p
Trial 2	wild type	9	6	1	P
Trial 2	wild type	9	4	0	p
Trial 2	wild type	10	2	1	P
Trial 2	wild type	10	1	0	p
Trial 2	wild type	12	5	0	p
Trial 2	wild type	14	3	1	P
Trial 2	wild type	14	5	0	p
Trial 2	wild type	15	1	1	P
Trial 2	wild type	15	7	0	p
Trial 2	wild type	17	10	1	d
Trial 2	wild type	19	7	1	d
Trial 2	wild type	21	2	1	d
Trial 2	daf-2(e1368)	2	5	1	m
Trial 2	daf-2(e1368)	2	7	1	do
Trial 2	daf-2(e1368)	2	7	1	k
Trial 2	daf-2(e1368)	2	1	1	b
Trial 2	daf-2(e1368)	4	30	1	do
Trial 2	daf-2(e1368)	4	5	1	b
Trial 2	daf-2(e1368)	4	1	1	m
Trial 2	daf-2(e1368)	5	18	1	do
Trial 2	daf-2(e1368)	5	2	1	b
Trial 2	daf-2(e1368)	5	1	1	m
Trial 2	daf-2(e1368)	6	2	1	do
Trial 2	daf-2(e1368)	6	1	1	m
Trial 2	daf-2(e1368)	6	5	1	P
Trial 2	daf-2(e1368)	6	1	0	p
Trial 2	daf-2(e1368)	7	1	1	b
Trial 2	daf-2(e1368)	7	1	1	m
Trial 2	daf-2(e1368)	7	3	1	P
Trial 2	daf-2(e1368)	7	4	0	p
Trial 2	daf-2(e1368)	8	3	1	do
Trial 2	daf-2(e1368)	8	1	1	P
Trial 2	daf-2(e1368)	8	5	0	p
Trial 2	daf-2(e1368)	9	2	1	P
Trial 2	daf-2(e1368)	10	1	1	m
Trial 2	daf-2(e1368)	10	3	1	P
Trial 2	daf-2(e1368)	10	1	0	p
Trial 2	daf-2(e1368)	12	1	1	m
Trial 2	daf-2(e1368)	12	3	0	p
Trial 2	daf-2(e1368)	14	1	1	P
Trial 2	daf-2(e1368)	14	2	0	p
Trial 2	daf-2(e1368)	14	1	1	d
Trial 2	daf-2(e1368)	15	1	1	P
Trial 2	daf-2(e1368)	15	1	0	p
Trial 2	daf-2(e1368)	17	8	1	d
Trial 2	daf-2(e1368)	19	5	1	d
Trial 2	daf-2(e1368)	21	2	1	cont
Trial 2	daf-2(e1368)	21	2	1	d
Trial 2	daf-2(e1368)	23	6	1	d
Trial 2	daf-2(e1368)	25	5	1	d
Trial 2	daf-2(e1368)	27	5	1	d
Trial 2	daf-2(e1368)	31	2	1	d
Trial 2	daf-2(e1368)	32	2	1	d
Trial 2	daf-2(e1368)	34	2	1	d
Trial 2	daf-2(e1368); nmur-1(ok1387)	2	1	1	b
Trial 2	daf-2(e1368); nmur-1(ok1387)	2	13	1	do
Trial 2	daf-2(e1368); nmur-1(ok1387)	2	4	1	m
Trial 2	daf-2(e1368); nmur-1(ok1387)	4	13	1	do
Trial 2	daf-2(e1368); nmur-1(ok1387)	4	6	1	m
Trial 2	daf-2(e1368); nmur-1(ok1387)	4	1	1	b
Trial 2	daf-2(e1368); nmur-1(ok1387)	5	4	1	do
Trial 2	daf-2(e1368); nmur-1(ok1387)	5	1	1	b
Trial 2	daf-2(e1368); nmur-1(ok1387)	6	6	1	do
Trial 2	daf-2(e1368); nmur-1(ok1387)	6	3	1	m
Trial 2	daf-2(e1368); nmur-1(ok1387)	7	2	1	b
Trial 2	daf-2(e1368); nmur-1(ok1387)	7	15	1	do
Trial 2	daf-2(e1368); nmur-1(ok1387)	7	1	1	m
Trial 2	daf-2(e1368); nmur-1(ok1387)	7	1	1	P
Trial 2	daf-2(e1368); nmur-1(ok1387)	8	1	1	e
Trial 2	daf-2(e1368); nmur-1(ok1387)	8	1	1	b
Trial 2	daf-2(e1368); nmur-1(ok1387)	8	1	1	do
Trial 2	daf-2(e1368); nmur-1(ok1387)	8	1	1	P
Trial 2	daf-2(e1368); nmur-1(ok1387)	8	3	0	p
Trial 2	daf-2(e1368); nmur-1(ok1387)	9	4	1	do
Trial 2	daf-2(e1368); nmur-1(ok1387)	9	1	1	e
Trial 2	daf-2(e1368); nmur-1(ok1387)	9	2	1	m
Trial 2	daf-2(e1368); nmur-1(ok1387)	9	3	0	p
Trial 2	daf-2(e1368); nmur-1(ok1387)	9	2	1	P
Trial 2	daf-2(e1368); nmur-1(ok1387)	10	1	1	P
Trial 2	daf-2(e1368); nmur-1(ok1387)	12	1	1	e
Trial 2	daf-2(e1368); nmur-1(ok1387)	12	1	1	do
Trial 2	daf-2(e1368); nmur-1(ok1387)	12	2	0	p
Trial 2	daf-2(e1368); nmur-1(ok1387)	12	1	1	P
Trial 2	daf-2(e1368); nmur-1(ok1387)	14	6	0	p
Trial 2	daf-2(e1368); nmur-1(ok1387)	15	3	0	p
Trial 2	daf-2(e1368); nmur-1(ok1387)	17	10	1	d
Trial 2	daf-2(e1368); nmur-1(ok1387)	19	5	1	d
Trial 2	daf-2(e1368); nmur-1(ok1387)	21	8	1	d
Trial 2	daf-2(e1368); nmur-1(ok1387)	23	9	1	d
Trial 2	daf-2(e1368); nmur-1(ok1387)	25	9	1	d
Trial 2	daf-2(e1368); nmur-1(ok1387)	27	5	1	d
Trial 2	daf-2(e1368); nmur-1(ok1387)	29	4	1	d
Trial 2	daf-2(e1368); nmur-1(ok1387)	31	2	1	d
Trial 2	daf-2(e1368); nmur-1(ok1387)	32	2	1	d
Trial 2	daf-2(e1368); nmur-1(ok1387)	34	1	1	d
Trial 2	daf-2(e1368); nmur-1(ok1387); osm-6p::nmur-1	2	22	1	do
Trial 2	daf-2(e1368); nmur-1(ok1387); osm-6p::nmur-1	2	3	1	b
Trial 2	daf-2(e1368); nmur-1(ok1387); osm-6p::nmur-1	2	5	1	m
Trial 2	daf-2(e1368); nmur-1(ok1387); osm-6p::nmur-1	4	27	1	do
Trial 2	daf-2(e1368); nmur-1(ok1387); osm-6p::nmur-1	4	5	1	m
Trial 2	daf-2(e1368); nmur-1(ok1387); osm-6p::nmur-1	4	32	1	b
Trial 2	daf-2(e1368); nmur-1(ok1387); osm-6p::nmur-1	5	7	1	b
Trial 2	daf-2(e1368); nmur-1(ok1387); osm-6p::nmur-1	2	2	1	m
Trial 2	daf-2(e1368); nmur-1(ok1387); osm-6p::nmur-1	2	1	1	do
Trial 2	daf-2(e1368); nmur-1(ok1387); osm-6p::nmur-1	5	3	0	p
Trial 2	daf-2(e1368); nmur-1(ok1387); osm-6p::nmur-1	6	5	0	p
Trial 2	daf-2(e1368); nmur-1(ok1387); osm-6p::nmur-1	7	7	0	p
Trial 2	daf-2(e1368); nmur-1(ok1387); osm-6p::nmur-1	8	3	0	p
Trial 2	daf-2(e1368); nmur-1(ok1387); osm-6p::nmur-1	8	1	1	P
Trial 2	daf-2(e1368); nmur-1(ok1387); osm-6p::nmur-1	9	1	0	p
Trial 2	daf-2(e1368); nmur-1(ok1387); osm-6p::nmur-1	10	1	1	bu
Trial 2	daf-2(e1368); nmur-1(ok1387); osm-6p::nmur-1	10	1	1	do
Trial 2	daf-2(e1368); nmur-1(ok1387); osm-6p::nmur-1	10	5	0	p
Trial 2	daf-2(e1368); nmur-1(ok1387); osm-6p::nmur-1	10	1	1	P
Trial 2	daf-2(e1368); nmur-1(ok1387); osm-6p::nmur-1	12	1	0	p
Trial 2	daf-2(e1368); nmur-1(ok1387); osm-6p::nmur-1	12	1	1	P
Trial 2	daf-2(e1368); nmur-1(ok1387); osm-6p::nmur-1	14	2	0	p
Trial 2	daf-2(e1368); nmur-1(ok1387); osm-6p::nmur-1	14	1	1	P
Trial 2	daf-2(e1368); nmur-1(ok1387); osm-6p::nmur-1	15	2	0	p
Trial 2	daf-2(e1368); nmur-1(ok1387); osm-6p::nmur-1	17	2	1	d
Trial 2	daf-2(e1368); nmur-1(ok1387); osm-6p::nmur-1	19	2	1	d
Trial 2	daf-2(e1368); nmur-1(ok1387); osm-6p::nmur-1	21	3	1	d
Trial 2	daf-2(e1368); nmur-1(ok1387); osm-6p::nmur-1	23	3	1	d
Trial 2	daf-2(e1368); nmur-1(ok1387); osm-6p::nmur-1	25	2	1	d
Trial 2	daf-2(e1368); nmur-1(ok1387); osm-6p::nmur-1	27	2	1	d
Trial 2	daf-2(e1368); nmur-1(ok1387); osm-6p::nmur-1	29	1	1	d
Trial 2	daf-2(e1368); nmur-1(ok1387); osm-6p::nmur-1	31	2	1	d
Trial 2	daf-2(e1368); nmur-1(ok1387); osm-6p::nmur-1	32	3	1	d
Trial 2	daf-2(e1368); nmur-1(ok1387); osm-6p::nmur-1	34	1	1	d
