## Supplementary material for "THE NEUROPEPTIDE NEUROMEDIN U RECEPTOR NMUR-1 BUFFERS INSULIN RECEPTOR SIGNALING IN BACTERIA-DEPENDENT *C. ELEGANS* SURVIVAL": Table S11

### Sheet: Fig 6A_ins-6p_mCherry
Normalized fluorescence intensities against control
ins-6p::mCherry control		ins-6p::mCherry; nmur-1(ok1387)
set 1	0.972859		0.92031
mean = 1032	0.989845		1.01592
	1.01007		0.920397
	0.965649		1.3341
	1.06287
set 2	0.763618		1.03627
mean = 879	1.10316		0.89248
	1.33032		1.13945
	1.11645		1.037
	0.932196		0.882753
	0.991138
	1.02606
	0.769317
	0.967452
set 3	0.986837		0.673025
mean = 1015	1.00913		0.911419
	1.34762		0.977103
	1.00816		0.943882
	1.02623		0.88936
	1.04597		0.95402
	0.895695		0.763281
	0.794768		0.952847
	0.888463		0.827685
			0.822404
			0.846828
			0.69665
			0.880187
			0.765478
set 4	1.02853		0.969494
mean = 811	1.09861		1.05187
	1.0852		1.03009
	0.919223		0.874365
	1.11636		0.754908
	0.761147		0.79926
	0.942626		1.13261
	0.865129		0.895795
	1.36313		0.960814
	1.21748		1.07477
	0.798286		1.00018
	0.935734		0.799236
	0.674871		1.11276
	0.969815		1.11271
	0.833527		0.9509
	1.04665		1.16427
	0.823748		1.33921
	1.07059		1.18783
	0.956363
	0.980875
	1.35637
	1.15028

### Sheet: Fig 6B_daf-28p_mCherry
Normalized fluorescence intensities against control
daf-28p::mCherry control		daf-28p::mCherry; nmur-1(ok1387)
set 1	1.0263		1.04999
mean = 1071	1.18635		1.04544
	0.966162		0.917526
	1.32633		1.01202
	1.05151		1.15293
	0.933035		1.14313
	1.35567		1.27311
	0.621167		1.27712
	0.768842		1.22315
	1.14869		0.758824
	0.698805		0.833501
	0.971783		0.94381
	0.841186		0.816732
	0.903697		0.991951
	0.815023		1.14276
	1.1184		0.976928
	0.834566		1.01435
	1.43279		1.34889
set 2	1.25737		1.23796
mean = 909	1.01084		0.882486
	0.991639		1.07649
	0.898306		0.959989
	1.05297		1.10025
	0.887382		1.0212
	0.770396		1.11633
	0.849307		1.02426
	1.04539		1.36163
	0.997998
	0.934367
	1.22047
	1.08586
set 3	0.981449		0.991991
mean = 849	1.05572		1.36237
	0.865925		1.28061
	0.805442		1.26799
	1.0886		1.41662
	1.24817		1.22611
	0.950872		1.4022
			1.28337
			1.24442
			1.45047
			2.32595
set 4	0.657702		1.05693
mean = 1240	1.07611		1.20723
	0.98896		1.08144
	0.882726		1.20025
	1.16247		1.10932
	1.33115		0.936815
	0.986685
	0.915855

### Sheet: Fig 6C_daf-28p_mCherry
Normalized fluorescence intensities against control
daf-28p::mCherry control		daf-28p::mCherry; nmur-1(ok1387)		daf-28p::mCherry; daf-2(e1368)		daf-28p::mCherry; daf-2(e1368); nmur-1(ok1387)
set 1	1.06685		1.00653		0.817866		0.757314
mean = 730	0.913054		0.957109		0.838921		1.03966
	1.02011		1.02307		0.784722		1.33922
			0.941844		0.721418		1.22271
			1.23657		0.770429		0.813567
			1.25643		0.965501		1.15536
							0.981724
							0.879718
set 2	0.991035		1.20863		1.14402		0.956048
mean = 815	0.882062		0.961677		1.02789		1.06029
	1.08992		1.17907		0.911384		0.847492
	1.06119		1.18892		0.879168		0.814957
	0.918117		0.867775		0.913604		0.973364
	1.07443		0.980084		0.945415		0.925659
	1.05883		1.12002		0.99637		1.0393
	0.909778		0.972039		0.853611		0.971365
	1.01462				0.854151		0.768233
set 3	0.936052		0.900526		1.00851		1.06532
mean = 825	1.00118		1.05024		0.994025		0.966486
	0.989031		1.08749		0.948754		0.898466
	1.07374		1.05487		0.946778		1.03086
			1.16782		0.920186		0.979007
			1.08841		0.97005		0.91964
					0.97668		0.898962
set 4	0.898374		1.06326		0.930561		0.768755
mean = 737	0.947178		1.11113		1.12213		1.06727
	0.612392		1.05127		1.15769		0.968708
	1.26889		1.1859		1.18809		0.899256
	0.718878		0.979487		0.777253		1.12381
	1.33465		1.13679		1.01634		0.932055
	1.10936		1.21266		1.11587		1.01518
	1.03177		0.947313		0.963007		1.04644
	1.07848		1.11784		0.952581		1.16015
			0.949838				1.0497
			1.078				0.888803
							1.1685
							1.2424
set 5	0.983168		1.17292		0.864505		1.41923
mean = 345	0.760936		1.02546		0.830349		1.06782
	1.37786		1.2428		1.13825		1.02778
	0.960455		1.23452		1.17681		1.21954
	0.939742		1.06936		1.10696		1.04537
	0.965757		1.04432		1.15459		1.0573
	0.867924		1.1102		1.04166		1.25054
	1.33435		1.20427		1.30008
	0.809925				1.23617
set 6	0.953973		0.994032		0.997725		1.0805
mean = 339	0.898493		1.24854		1.05592		1.23932
	1.22334		1.03808		1.05666		0.816396
	0.863427		1.03994		1.2047		1.25861
	0.821004		1.25468		0.847829		1.03016
	1.1488		1.17191		1.13563		0.977696
	1.24712		1.16996		1.20331		1.24419
	0.989542		0.993383		1.16697		1.03061
	1.08942		1.21734		1.14095		0.833471
	0.831256		1.16473				1.06331
	1.08812		1.17173
	0.770251		1.17445
	1.13693		1.02922
	0.875303
	1.06281

### Sheet: Fig 6D_daf-28_all and P deaths
wild type versus daf-28 mutant lifespan phenotypes on OP50 - all deaths**
Trial #	Strain	Age at Death, days	Frequency	Censor	Cause of Death	Comments
Trial 1	wild type	1.03958	2	1	m			Censor:
Trial 1	wild type	2.02083	1	1	do			1 = not included after time of annotation
Trial 1	wild type	3.04583	1	0	p			0 = included; an observed death
Trial 1	wild type	4.41597	4	1	do
Trial 1	wild type	4.41597	4	1	b			Cause of Death Legends:
Trial 1	wild type	5.66389	4	0	P
Trial 1	wild type	5.66389	1	0	p			b = bagged
Trial 1	wild type	5.66389	2	1	b			bu = bu
Trial 1	wild type	5.66389	1	1	do			cont = contaminated
Trial 1	wild type	5.66389	1	1	m			do = dried out
Trial 1	wild type	6.43333	7	0	P			e = explosion from vulva
Trial 1	wild type	6.43333	1	1	do			k = killed accidentally
Trial 1	wild type	6.43333	1	1	e			m = missing from plates
Trial 1	wild type	7.80764	6	0	P
Trial 1	wild type	7.80764	1	1	m			P = deaths with swollen pharynges
Trial 1	wild type	8.86181	15	0	P			p = deaths with unswollen pharynges
Trial 1	wild type	8.86181	2	0	p
Trial 1	wild type	9.98056	10	0	P			d = deaths where pharyngeal sizes were undetermined
Trial 1	wild type	9.98056	1	0	p			a = alive
Trial 1	wild type	10.8722	3	0	P
Trial 1	wild type	10.8722	1	0	p			**animals carry an extrachromosomal array of ofm-1p::GFP (25 ng/ul)
Trial 1	wild type	11.8736	1	0	P
Trial 1	wild type	13.0167	4	0	P
Trial 1	wild type	13.0167	1	0	p
Trial 1	wild type	13.916	3	0	P
Trial 1	wild type	13.916	2	0	p
Trial 1	wild type	14.9854	1	0	P
Trial 1	wild type	16.0458	1	0	P
Trial 1	wild type	16.0458	1	0	p
Trial 1	wild type	17	2	0	p
Trial 1	wild type	18.0486	7	0	p
Trial 1	wild type	20.0965	4	0	p
Trial 1	wild type	21.0451	3	0	p
Trial 1	wild type	26.1313	1	0	p
Trial 1	daf-28(tm2308)V	1.05764	1	1	m
Trial 1	daf-28(tm2308)V	2.07222	2	1	b
Trial 1	daf-28(tm2308)V	2.07222	2	1	bu
Trial 1	daf-28(tm2308)V	3.08194	1	0	p
Trial 1	daf-28(tm2308)V	3.08194	1	1	m
Trial 1	daf-28(tm2308)V	3.08194	2	1	b
Trial 1	daf-28(tm2308)V	4.43819	1	1	do
Trial 1	daf-28(tm2308)V	4.43819	1	0	p
Trial 1	daf-28(tm2308)V	4.43819	3	1	m
Trial 1	daf-28(tm2308)V	4.43819	5	1	b
Trial 1	daf-28(tm2308)V	5.69306	3	0	P
Trial 1	daf-28(tm2308)V	5.69306	2	0	p
Trial 1	daf-28(tm2308)V	5.69306	1	1	do
Trial 1	daf-28(tm2308)V	6.44306	6	0	P
Trial 1	daf-28(tm2308)V	6.44306	2	0	p
Trial 1	daf-28(tm2308)V	6.44306	1	1	do
Trial 1	daf-28(tm2308)V	7.83472	7	0	P
Trial 1	daf-28(tm2308)V	7.83472	2	0	p
Trial 1	daf-28(tm2308)V	7.83472	1	1	e
Trial 1	daf-28(tm2308)V	7.83472	1	1	b
Trial 1	daf-28(tm2308)V	7.83472	15	1	cont
Trial 1	daf-28(tm2308)V	8.87222	4	0	P
Trial 1	daf-28(tm2308)V	8.87222	1	0	d
Trial 1	daf-28(tm2308)V	9.98333	1	0	P
Trial 1	daf-28(tm2308)V	9.98333	1	0	p
Trial 1	daf-28(tm2308)V	9.98333	1	1	bu
Trial 1	daf-28(tm2308)V	10.8792	3	0	P
Trial 1	daf-28(tm2308)V	10.8792	2	0	p
Trial 1	daf-28(tm2308)V	10.8792	1	1	b
Trial 1	daf-28(tm2308)V	11.8847	3	0	P
Trial 1	daf-28(tm2308)V	11.8847	1	0	p
Trial 1	daf-28(tm2308)V	13.0153	4	0	P
Trial 1	daf-28(tm2308)V	13.0153	2	0	p
Trial 1	daf-28(tm2308)V	16.0417	2	0	P
Trial 1	daf-28(tm2308)V	16.0417	1	0	p
Trial 1	daf-28(tm2308)V	18.0479	2	0	P
Trial 1	daf-28(tm2308)V	19.0021	2	0	p
Trial 1	daf-28(tm2308)V	20.0924	3	0	p
Trial 1	daf-28(tm2308)V	21.0389	4	0	p
Trial 1	daf-28(tm2308)V	22.0576	1	0	P
Trial 1	daf-28(tm2308)V	22.0576	1	0	p
Trial 1	daf-28(tm2308)V	24.1007	1	0	P
Trial 2	wild type	2.18194	2	1	b
Trial 2	wild type	2.18194	2	1	m
Trial 2	wild type	3.49444	1	1	do
Trial 2	wild type	3.49444	1	1	m
Trial 2	wild type	4.42153	3	1	b
Trial 2	wild type	4.42153	3	0	p
Trial 2	wild type	5.4	4	1	b
Trial 2	wild type	5.4	3	0	p
Trial 2	wild type	6.39097	3	0	P
Trial 2	wild type	6.39097	4	0	p
Trial 2	wild type	6.39097	1	1	m
Trial 2	wild type	6.39097	1	1	do
Trial 2	wild type	7.48819	3	0	p
Trial 2	wild type	7.48819	13	0	P
Trial 2	wild type	7.48819	1	1	m
Trial 2	wild type	7.48819	1	1	b
Trial 2	wild type	8.47153	3	0	p
Trial 2	wild type	8.47153	7	0	P
Trial 2	wild type	9.56389	11	0	P
Trial 2	wild type	9.56389	2	0	p
Trial 2	wild type	10.5583	6	0	P
Trial 2	wild type	10.5583	2	0	p
Trial 2	wild type	11.5694	2	0	P
Trial 2	wild type	11.5694	1	0	p
Trial 2	wild type	12.6882	3	0	p
Trial 2	wild type	13.3646	3	0	p
Trial 2	wild type	13.3646	1	0	P
Trial 2	wild type	13.3646	1	1	m
Trial 2	wild type	14.6167	2	0	P
Trial 2	wild type	14.6167	2	0	p
Trial 2	wild type	15.7868	4	0	p
Trial 2	wild type	15.7868	3	0	P
Trial 2	wild type	16.7972	1	0	p
Trial 2	wild type	17.3889	5	0	p
Trial 2	wild type	17.3889	1	0	P
Trial 2	wild type	18.8792	1	1	b
Trial 2	wild type	20.9708	1	0	P
Trial 2	wild type	20.9708	1	0	p
Trial 2	wild type	21.584	1	0	p
Trial 2	wild type	24.7681	1	0	p
Trial 2	daf-28(tm2308)V	1.21528	3	1	m
Trial 2	daf-28(tm2308)V	1.21528	1	1	b
Trial 2	daf-28(tm2308)V	1.73125	2	1	m
Trial 2	daf-28(tm2308)V	1.73125	4	1	b
Trial 2	daf-28(tm2308)V	3.44375	1	1	m
Trial 2	daf-28(tm2308)V	3.44375	3	1	b
Trial 2	daf-28(tm2308)V	3.44375	1	1	do
Trial 2	daf-28(tm2308)V	4.46389	3	0	p
Trial 2	daf-28(tm2308)V	4.46389	1	1	m
Trial 2	daf-28(tm2308)V	4.46389	1	1	do
Trial 2	daf-28(tm2308)V	5.41944	2	0	P
Trial 2	daf-28(tm2308)V	5.41944	4	0	p
Trial 2	daf-28(tm2308)V	5.41944	3	1	b
Trial 2	daf-28(tm2308)V	5.41944	2	1	do
Trial 2	daf-28(tm2308)V	6.42639	1	0	P
Trial 2	daf-28(tm2308)V	6.42639	5	0	p
Trial 2	daf-28(tm2308)V	7.50903	8	0	P
Trial 2	daf-28(tm2308)V	7.50903	6	0	p
Trial 2	daf-28(tm2308)V	8.49236	5	0	p
Trial 2	daf-28(tm2308)V	8.49236	9	0	P
Trial 2	daf-28(tm2308)V	8.49236	1	1	m
Trial 2	daf-28(tm2308)V	9.57222	7	0	P
Trial 2	daf-28(tm2308)V	9.57222	1	0	p
Trial 2	daf-28(tm2308)V	9.57222	1	0	d
Trial 2	daf-28(tm2308)V	9.57222	1	1	e
Trial 2	daf-28(tm2308)V	10.5653	1	1	m
Trial 2	daf-28(tm2308)V	10.5653	6	0	P
Trial 2	daf-28(tm2308)V	10.5653	1	0	p
Trial 2	daf-28(tm2308)V	11.5771	4	0	P
Trial 2	daf-28(tm2308)V	11.5771	2	0	p
Trial 2	daf-28(tm2308)V	12.6736	2	1	m
Trial 2	daf-28(tm2308)V	12.6736	2	0	P
Trial 2	daf-28(tm2308)V	13.3708	6	0	p
Trial 2	daf-28(tm2308)V	13.3708	2	0	P
Trial 2	daf-28(tm2308)V	14.6181	3	0	p
Trial 2	daf-28(tm2308)V	15.8049	4	0	p
Trial 2	daf-28(tm2308)V	16.7757	1	0	P
Trial 2	daf-28(tm2308)V	17.3903	5	0	p
Trial 2	daf-28(tm2308)V	17.3903	1	0	P
Trial 2	daf-28(tm2308)V	20.9688	2	0	p
Trial 2	daf-28(tm2308)V	21.5833	3	0	p
Trial 2	daf-28(tm2308)V	23.7465	1	0	p
wild type versus daf-28 mutant lifespan phenotypes on OP50 - P deaths**
Trial #	Strain	Age at Death, days	Frequency	Censor	Cause of Death	Comments
Trial 1	wild type	1.03958	2	1	m
Trial 1	wild type	2.02083	1	1	do
Trial 1	wild type	3.04583	1	1	p
Trial 1	wild type	4.41597	4	1	do
Trial 1	wild type	4.41597	4	1	b
Trial 1	wild type	5.66389	4	0	P
Trial 1	wild type	5.66389	1	1	p
Trial 1	wild type	5.66389	2	1	b
Trial 1	wild type	5.66389	1	1	do
Trial 1	wild type	5.66389	1	1	m
Trial 1	wild type	6.43333	7	0	P
Trial 1	wild type	6.43333	1	1	do
Trial 1	wild type	6.43333	1	1	e
Trial 1	wild type	7.80764	6	0	P
Trial 1	wild type	7.80764	1	1	m
Trial 1	wild type	8.86181	15	0	P
Trial 1	wild type	8.86181	2	1	p
Trial 1	wild type	9.98056	10	0	P
Trial 1	wild type	9.98056	1	1	p
Trial 1	wild type	10.8722	3	0	P
Trial 1	wild type	10.8722	1	1	p
Trial 1	wild type	11.8736	1	0	P
Trial 1	wild type	13.0167	4	0	P
Trial 1	wild type	13.0167	1	1	p
Trial 1	wild type	13.916	3	0	P
Trial 1	wild type	13.916	2	1	p
Trial 1	wild type	14.9854	1	0	P
Trial 1	wild type	16.0458	1	1	P	censored because after day 15
Trial 1	wild type	16.0458	1	1	p
Trial 1	wild type	17	2	1	p
Trial 1	wild type	18.0486	7	1	p
Trial 1	wild type	20.0965	4	1	p
Trial 1	wild type	21.0451	3	1	p
Trial 1	wild type	26.1313	1	1	p
Trial 1	daf-28(tm2308)V	1.05764	1	1	m
Trial 1	daf-28(tm2308)V	2.07222	2	1	b
Trial 1	daf-28(tm2308)V	2.07222	2	1	bu
Trial 1	daf-28(tm2308)V	3.08194	1	1	p
Trial 1	daf-28(tm2308)V	3.08194	1	1	m
Trial 1	daf-28(tm2308)V	3.08194	2	1	b
Trial 1	daf-28(tm2308)V	4.43819	1	1	do
Trial 1	daf-28(tm2308)V	4.43819	1	1	p
Trial 1	daf-28(tm2308)V	4.43819	3	1	m
Trial 1	daf-28(tm2308)V	4.43819	5	1	b
Trial 1	daf-28(tm2308)V	5.69306	3	0	P
Trial 1	daf-28(tm2308)V	5.69306	2	1	p
Trial 1	daf-28(tm2308)V	5.69306	1	1	do
Trial 1	daf-28(tm2308)V	6.44306	6	0	P
Trial 1	daf-28(tm2308)V	6.44306	2	1	p
Trial 1	daf-28(tm2308)V	6.44306	1	1	do
Trial 1	daf-28(tm2308)V	7.83472	7	0	P
Trial 1	daf-28(tm2308)V	7.83472	2	1	p
Trial 1	daf-28(tm2308)V	7.83472	1	1	e
Trial 1	daf-28(tm2308)V	7.83472	1	1	b
Trial 1	daf-28(tm2308)V	7.83472	15	1	cont
Trial 1	daf-28(tm2308)V	8.87222	4	0	P
Trial 1	daf-28(tm2308)V	8.87222	1	1	d
Trial 1	daf-28(tm2308)V	9.98333	1	0	P
Trial 1	daf-28(tm2308)V	9.98333	1	1	p
Trial 1	daf-28(tm2308)V	9.98333	1	1	bu
Trial 1	daf-28(tm2308)V	10.8792	3	0	P
Trial 1	daf-28(tm2308)V	10.8792	2	1	p
Trial 1	daf-28(tm2308)V	10.8792	1	1	b
Trial 1	daf-28(tm2308)V	11.8847	3	0	P
Trial 1	daf-28(tm2308)V	11.8847	1	1	p
Trial 1	daf-28(tm2308)V	13.0153	4	0	P
Trial 1	daf-28(tm2308)V	13.0153	2	1	p
Trial 1	daf-28(tm2308)V	16.0417	2	1	P	censored because after day 15
Trial 1	daf-28(tm2308)V	16.0417	1	1	p
Trial 1	daf-28(tm2308)V	18.0479	2	1	P	censored because after day 15
Trial 1	daf-28(tm2308)V	19.0021	2	1	p
Trial 1	daf-28(tm2308)V	20.0924	3	1	p
Trial 1	daf-28(tm2308)V	21.0389	4	1	p
Trial 1	daf-28(tm2308)V	22.0576	1	1	P	censored because after day 15
Trial 1	daf-28(tm2308)V	22.0576	1	1	p
Trial 1	daf-28(tm2308)V	24.1007	1	1	P	censored because after day 15
Trial 2	wild type	2.18194	2	1	b
Trial 2	wild type	2.18194	2	1	m
Trial 2	wild type	3.49444	1	1	do
Trial 2	wild type	3.49444	1	1	m
Trial 2	wild type	4.42153	3	1	b
Trial 2	wild type	4.42153	3	1	p
Trial 2	wild type	5.4	4	1	b
Trial 2	wild type	5.4	3	1	p
Trial 2	wild type	6.39097	3	0	P
Trial 2	wild type	6.39097	4	1	p
Trial 2	wild type	6.39097	1	1	m
Trial 2	wild type	6.39097	1	1	do
Trial 2	wild type	7.48819	3	1	p
Trial 2	wild type	7.48819	13	0	P
Trial 2	wild type	7.48819	1	1	m
Trial 2	wild type	7.48819	1	1	b
Trial 2	wild type	8.47153	3	1	p
Trial 2	wild type	8.47153	7	0	P
Trial 2	wild type	9.56389	11	0	P
Trial 2	wild type	9.56389	2	1	p
Trial 2	wild type	10.5583	6	0	P
Trial 2	wild type	10.5583	2	1	p
Trial 2	wild type	11.5694	2	0	P
Trial 2	wild type	11.5694	1	1	p
Trial 2	wild type	12.6882	3	1	p
Trial 2	wild type	13.3646	3	1	p
Trial 2	wild type	13.3646	1	0	P
Trial 2	wild type	13.3646	1	1	m
Trial 2	wild type	14.6167	2	0	P
Trial 2	wild type	14.6167	2	1	p
Trial 2	wild type	15.7868	4	1	p
Trial 2	wild type	15.7868	3	1	P	censored because after day 15
Trial 2	wild type	16.7972	1	1	p
Trial 2	wild type	17.3889	5	1	p
Trial 2	wild type	17.3889	1	1	P	censored because after day 15
Trial 2	wild type	18.8792	1	1	b
Trial 2	wild type	20.9708	1	1	P	censored because after day 15
Trial 2	wild type	20.9708	1	1	p
Trial 2	wild type	21.584	1	1	p
Trial 2	wild type	24.7681	1	1	p
Trial 2	daf-28(tm2308)V	1.21528	3	1	m
Trial 2	daf-28(tm2308)V	1.21528	1	1	b
Trial 2	daf-28(tm2308)V	1.73125	2	1	m
Trial 2	daf-28(tm2308)V	1.73125	4	1	b
Trial 2	daf-28(tm2308)V	3.44375	1	1	m
Trial 2	daf-28(tm2308)V	3.44375	3	1	b
Trial 2	daf-28(tm2308)V	3.44375	1	1	do
Trial 2	daf-28(tm2308)V	4.46389	3	1	p
Trial 2	daf-28(tm2308)V	4.46389	1	1	m
Trial 2	daf-28(tm2308)V	4.46389	1	1	do
Trial 2	daf-28(tm2308)V	5.41944	2	0	P
Trial 2	daf-28(tm2308)V	5.41944	4	1	p
Trial 2	daf-28(tm2308)V	5.41944	3	1	b
Trial 2	daf-28(tm2308)V	5.41944	2	1	do
Trial 2	daf-28(tm2308)V	6.42639	1	0	P
Trial 2	daf-28(tm2308)V	6.42639	5	1	p
Trial 2	daf-28(tm2308)V	7.50903	8	0	P
Trial 2	daf-28(tm2308)V	7.50903	6	1	p
Trial 2	daf-28(tm2308)V	8.49236	5	1	p
Trial 2	daf-28(tm2308)V	8.49236	9	0	P
Trial 2	daf-28(tm2308)V	8.49236	1	1	m
Trial 2	daf-28(tm2308)V	9.57222	7	0	P
Trial 2	daf-28(tm2308)V	9.57222	1	1	p
Trial 2	daf-28(tm2308)V	9.57222	1	1	d
Trial 2	daf-28(tm2308)V	9.57222	1	1	e
Trial 2	daf-28(tm2308)V	10.5653	1	1	m
Trial 2	daf-28(tm2308)V	10.5653	6	0	P
Trial 2	daf-28(tm2308)V	10.5653	1	1	p
Trial 2	daf-28(tm2308)V	11.5771	4	0	P
Trial 2	daf-28(tm2308)V	11.5771	2	1	p
Trial 2	daf-28(tm2308)V	12.6736	2	1	m
Trial 2	daf-28(tm2308)V	12.6736	2	0	P
Trial 2	daf-28(tm2308)V	13.3708	6	1	p
Trial 2	daf-28(tm2308)V	13.3708	2	0	P
Trial 2	daf-28(tm2308)V	14.6181	3	1	p
Trial 2	daf-28(tm2308)V	15.8049	4	1	p
Trial 2	daf-28(tm2308)V	16.7757	1	1	P	censored because after day 15
Trial 2	daf-28(tm2308)V	17.3903	5	1	p
Trial 2	daf-28(tm2308)V	17.3903	1	1	P	censored because after day 15
Trial 2	daf-28(tm2308)V	20.9688	2	1	p
Trial 2	daf-28(tm2308)V	21.5833	3	1	p
Trial 2	daf-28(tm2308)V	23.7465	1	1	p
