## Supplementary material for "THE NEUROPEPTIDE NEUROMEDIN U RECEPTOR NMUR-1 BUFFERS INSULIN RECEPTOR SIGNALING IN BACTERIA-DEPENDENT *C. ELEGANS* SURVIVAL": Table S12

### Sheet: Fig 7AB_all deaths
daf-16 dependence on OP50 - all deaths
Trial #	Strain	Age at Death, days	Frequency	Censor	Cause of Death	Comments
Trial 1	wild type	2	7	1	m			Censor:
Trial 1	wild type	2	1	1	bu			1 = not included after time of annotation
Trial 1	wild type	3	2	1	do			0 = included; an observed death
Trial 1	wild type	3	2	1	bu
Trial 1	wild type	5	4	1	do			Cause of Death Legends:
Trial 1	wild type	5	7	1	b
Trial 1	wild type	5	2	0	P			b = bagged
Trial 1	wild type	6	4	1	b			bu = burrowed
Trial 1	wild type	6	1	1	do			cont = contaminated
Trial 1	wild type	6	1	1	e			do = dried out
Trial 1	wild type	6	1	1	m			e = explosion from vulva
Trial 1	wild type	6	25	0	P			k = killed accidentally
Trial 1	wild type	6	1	0	p			m = missing from plates
Trial 1	wild type	7	19	0	P
Trial 1	wild type	7	2	1	do			P = deaths with swollen pharynges
Trial 1	wild type	7	2	1	m			p = deaths with unswollen pharynges
Trial 1	wild type	8	14	0	P
Trial 1	wild type	8	1	0	p			d = deaths where pharyngeal sizes were undetermined
Trial 1	wild type	8	1	1	do			a = alive
Trial 1	wild type	9	11	0	P
Trial 1	wild type	9	1	1	do
Trial 1	wild type	10	6	0	P
Trial 1	wild type	10	1	0	p
Trial 1	wild type	10	1	1	e
Trial 1	wild type	11	4	0	P
Trial 1	wild type	12	2	0	P
Trial 1	wild type	12	3	0	p
Trial 1	wild type	13	1	0	P
Trial 1	wild type	13	3	0	p
Trial 1	wild type	14	4	0	p
Trial 1	wild type	15	3	0	p
Trial 1	wild type	16	5	0	p
Trial 1	wild type	17	6	0	p
Trial 1	wild type	19	9	0	p
Trial 1	wild type	21	10	0	p
Trial 1	wild type	23	6	0	p
Trial 1	nmur-1(ok1387)	2	3	1	m
Trial 1	nmur-1(ok1387)	2	1	1	b
Trial 1	nmur-1(ok1387)	3	2	1	m
Trial 1	nmur-1(ok1387)	3	3	1	bu
Trial 1	nmur-1(ok1387)	5	8	1	do
Trial 1	nmur-1(ok1387)	5	4	1	b
Trial 1	nmur-1(ok1387)	5	5	1	m
Trial 1	nmur-1(ok1387)	5	1	1	e
Trial 1	nmur-1(ok1387)	5	15	0	P
Trial 1	nmur-1(ok1387)	5	1	0	p
Trial 1	nmur-1(ok1387)	6	47	0	P
Trial 1	nmur-1(ok1387)	6	1	0	p
Trial 1	nmur-1(ok1387)	6	3	1	m
Trial 1	nmur-1(ok1387)	6	4	1	do
Trial 1	nmur-1(ok1387)	6	3	1	b
Trial 1	nmur-1(ok1387)	7	10	0	P
Trial 1	nmur-1(ok1387)	8	10	0	P
Trial 1	nmur-1(ok1387)	8	3	0	p
Trial 1	nmur-1(ok1387)	9	2	0	P
Trial 1	nmur-1(ok1387)	9	4	0	p
Trial 1	nmur-1(ok1387)	10	2	0	p
Trial 1	nmur-1(ok1387)	10	1	0	d
Trial 1	nmur-1(ok1387)	11	1	0	P
Trial 1	nmur-1(ok1387)	11	5	0	p
Trial 1	nmur-1(ok1387)	12	7	0	p
Trial 1	nmur-1(ok1387)	13	1	0	p
Trial 1	nmur-1(ok1387)	14	3	0	p
Trial 1	nmur-1(ok1387)	15	4	0	p
Trial 1	nmur-1(ok1387)	16	3	0	p
Trial 1	nmur-1(ok1387)	17	2	0	p
Trial 1	nmur-1(ok1387)	17	1	1	cont
Trial 1	nmur-1(ok1387)	19	7	0	p
Trial 1	nmur-1(ok1387)	21	5	0	p
Trial 1	nmur-1(ok1387)	23	4	0	p
Trial 1	daf-16(mu86)	2	1	1	do
Trial 1	daf-16(mu86)	2	2	1	m
Trial 1	daf-16(mu86)	2	1	1	e
Trial 1	daf-16(mu86)	3	1	1	m
Trial 1	daf-16(mu86)	3	5	1	do
Trial 1	daf-16(mu86)	3	1	1	b
Trial 1	daf-16(mu86)	5	8	1	do
Trial 1	daf-16(mu86)	5	7	1	b
Trial 1	daf-16(mu86)	5	5	1	m
Trial 1	daf-16(mu86)	5	16	0	P
Trial 1	daf-16(mu86)	6	33	0	P
Trial 1	daf-16(mu86)	6	4	0	p
Trial 1	daf-16(mu86)	6	1	1	e
Trial 1	daf-16(mu86)	7	10	0	P
Trial 1	daf-16(mu86)	7	2	0	p
Trial 1	daf-16(mu86)	8	5	0	P
Trial 1	daf-16(mu86)	8	1	0	p
Trial 1	daf-16(mu86)	8	1	1	b
Trial 1	daf-16(mu86)	9	4	0	P
Trial 1	daf-16(mu86)	9	3	0	p
Trial 1	daf-16(mu86)	10	1	0	P
Trial 1	daf-16(mu86)	10	10	0	p
Trial 1	daf-16(mu86)	11	3	0	P
Trial 1	daf-16(mu86)	11	12	0	p
Trial 1	daf-16(mu86)	12	15	0	p
Trial 1	daf-16(mu86)	13	10	0	p
Trial 1	daf-16(mu86)	14	7	0	p
Trial 1	daf-16(mu86)	15	6	0	p
Trial 1	daf-16(mu86)	17	1	0	p
Trial 1	daf-16(mu86); nmur-1(ok1387)	2	1	1	do
Trial 1	daf-16(mu86); nmur-1(ok1387)	2	3	1	m
Trial 1	daf-16(mu86); nmur-1(ok1387)	3	2	1	e
Trial 1	daf-16(mu86); nmur-1(ok1387)	3	3	1	b
Trial 1	daf-16(mu86); nmur-1(ok1387)	3	1	1	bu
Trial 1	daf-16(mu86); nmur-1(ok1387)	3	2	1	m
Trial 1	daf-16(mu86); nmur-1(ok1387)	3	2	1	do
Trial 1	daf-16(mu86); nmur-1(ok1387)	5	3	1	m
Trial 1	daf-16(mu86); nmur-1(ok1387)	5	6	1	b
Trial 1	daf-16(mu86); nmur-1(ok1387)	5	2	1	do
Trial 1	daf-16(mu86); nmur-1(ok1387)	5	15	0	P
Trial 1	daf-16(mu86); nmur-1(ok1387)	5	3	0	p
Trial 1	daf-16(mu86); nmur-1(ok1387)	6	2	1	m
Trial 1	daf-16(mu86); nmur-1(ok1387)	6	1	1	b
Trial 1	daf-16(mu86); nmur-1(ok1387)	6	30	0	P
Trial 1	daf-16(mu86); nmur-1(ok1387)	6	2	0	p
Trial 1	daf-16(mu86); nmur-1(ok1387)	7	12	0	P
Trial 1	daf-16(mu86); nmur-1(ok1387)	7	2	0	p
Trial 1	daf-16(mu86); nmur-1(ok1387)	8	2	1	e
Trial 1	daf-16(mu86); nmur-1(ok1387)	8	8	0	P
Trial 1	daf-16(mu86); nmur-1(ok1387)	8	2	0	p
Trial 1	daf-16(mu86); nmur-1(ok1387)	9	7	0	P
Trial 1	daf-16(mu86); nmur-1(ok1387)	9	4	0	p
Trial 1	daf-16(mu86); nmur-1(ok1387)	10	1	1	cont
Trial 1	daf-16(mu86); nmur-1(ok1387)	10	2	0	P
Trial 1	daf-16(mu86); nmur-1(ok1387)	10	7	0	p
Trial 1	daf-16(mu86); nmur-1(ok1387)	11	1	0	P
Trial 1	daf-16(mu86); nmur-1(ok1387)	11	8	0	p
Trial 1	daf-16(mu86); nmur-1(ok1387)	11	1	1	cont
Trial 1	daf-16(mu86); nmur-1(ok1387)	12	1	1	cont
Trial 1	daf-16(mu86); nmur-1(ok1387)	12	12	0	p
Trial 1	daf-16(mu86); nmur-1(ok1387)	13	1	0	P
Trial 1	daf-16(mu86); nmur-1(ok1387)	13	1	1	cont
Trial 1	daf-16(mu86); nmur-1(ok1387)	13	9	0	p
Trial 1	daf-16(mu86); nmur-1(ok1387)	14	8	0	p
Trial 1	daf-16(mu86); nmur-1(ok1387)	15	4	0	p
Trial 1	daf-16(mu86); nmur-1(ok1387)	16	3	0	p
Trial 1	daf-16(mu86); nmur-1(ok1387)	17	2	0	p
Trial 1	daf-2(e1368)	2	2	1	do
Trial 1	daf-2(e1368)	2	5	1	m
Trial 1	daf-2(e1368)	3	1	1	do
Trial 1	daf-2(e1368)	3	3	1	m
Trial 1	daf-2(e1368)	3	1	1	b
Trial 1	daf-2(e1368)	5	9	1	m
Trial 1	daf-2(e1368)	5	5	1	b
Trial 1	daf-2(e1368)	5	5	1	do
Trial 1	daf-2(e1368)	6	8	1	do
Trial 1	daf-2(e1368)	6	1	1	m
Trial 1	daf-2(e1368)	6	2	0	P
Trial 1	daf-2(e1368)	7	2	1	do
Trial 1	daf-2(e1368)	7	1	1	m
Trial 1	daf-2(e1368)	7	4	0	P
Trial 1	daf-2(e1368)	7	1	0	p
Trial 1	daf-2(e1368)	8	3	0	P
Trial 1	daf-2(e1368)	8	1	0	p
Trial 1	daf-2(e1368)	8	2	0	d
Trial 1	daf-2(e1368)	9	6	1	cont
Trial 1	daf-2(e1368)	9	1	1	do
Trial 1	daf-2(e1368)	9	6	0	P
Trial 1	daf-2(e1368)	9	2	0	p
Trial 1	daf-2(e1368)	10	4	1	do
Trial 1	daf-2(e1368)	10	1	1	m
Trial 1	daf-2(e1368)	10	3	0	P
Trial 1	daf-2(e1368)	10	4	0	p
Trial 1	daf-2(e1368)	11	4	1	do
Trial 1	daf-2(e1368)	11	5	0	P
Trial 1	daf-2(e1368)	11	2	0	p
Trial 1	daf-2(e1368)	12	3	1	cont
Trial 1	daf-2(e1368)	12	2	0	P
Trial 1	daf-2(e1368)	12	3	0	p
Trial 1	daf-2(e1368)	13	3	0	p
Trial 1	daf-2(e1368)	14	1	1	cont
Trial 1	daf-2(e1368)	14	1	1	do
Trial 1	daf-2(e1368)	14	4	0	p
Trial 1	daf-2(e1368)	14	1	0	d
Trial 1	daf-2(e1368)	15	4	0	p
Trial 1	daf-2(e1368)	16	1	1	m
Trial 1	daf-2(e1368)	16	1	0	P
Trial 1	daf-2(e1368)	16	4	0	p
Trial 1	daf-2(e1368)	17	1	0	P
Trial 1	daf-2(e1368)	17	3	0	p
Trial 1	daf-2(e1368)	19	4	0	p
Trial 1	daf-2(e1368)	21	10	0	p
Trial 1	daf-2(e1368)	23	1	0	P
Trial 1	daf-2(e1368)	23	7	0	p
Trial 1	daf-2(e1368)	25	1	1	cont
Trial 1	daf-2(e1368)	25	8	0	p
Trial 1	daf-2(e1368)	27	3	0	p
Trial 1	daf-2(e1368)	29	1	1	cont
Trial 1	daf-2(e1368)	29	8	0	p
Trial 1	daf-2(e1368)	31	2	0	p
Trial 1	daf-2(e1368)	33	2	0	p
Trial 1	daf-2(e1368)	35	3	0	p
Trial 1	daf-2(e1368); nmur-1(ok1387)	2	5	1	m
Trial 1	daf-2(e1368); nmur-1(ok1387)	2	2	1	do
Trial 1	daf-2(e1368); nmur-1(ok1387)	3	4	1	m
Trial 1	daf-2(e1368); nmur-1(ok1387)	5	1	1	m
Trial 1	daf-2(e1368); nmur-1(ok1387)	5	3	1	b
Trial 1	daf-2(e1368); nmur-1(ok1387)	5	2	1	do
Trial 1	daf-2(e1368); nmur-1(ok1387)	6	4	1	m
Trial 1	daf-2(e1368); nmur-1(ok1387)	6	2	1	do
Trial 1	daf-2(e1368); nmur-1(ok1387)	6	4	1	do
Trial 1	daf-2(e1368); nmur-1(ok1387)	7	1	1	do
Trial 1	daf-2(e1368); nmur-1(ok1387)	7	1	1	m
Trial 1	daf-2(e1368); nmur-1(ok1387)	7	2	1	b
Trial 1	daf-2(e1368); nmur-1(ok1387)	8	2	0	P
Trial 1	daf-2(e1368); nmur-1(ok1387)	9	2	1	do
Trial 1	daf-2(e1368); nmur-1(ok1387)	9	1	1	b
Trial 1	daf-2(e1368); nmur-1(ok1387)	9	4	0	P
Trial 1	daf-2(e1368); nmur-1(ok1387)	9	2	0	p
Trial 1	daf-2(e1368); nmur-1(ok1387)	10	2	1	do
Trial 1	daf-2(e1368); nmur-1(ok1387)	10	1	1	m
Trial 1	daf-2(e1368); nmur-1(ok1387)	10	5	0	P
Trial 1	daf-2(e1368); nmur-1(ok1387)	10	2	0	p
Trial 1	daf-2(e1368); nmur-1(ok1387)	11	4	0	P
Trial 1	daf-2(e1368); nmur-1(ok1387)	11	1	0	p
Trial 1	daf-2(e1368); nmur-1(ok1387)	12	5	1	do
Trial 1	daf-2(e1368); nmur-1(ok1387)	12	1	1	e
Trial 1	daf-2(e1368); nmur-1(ok1387)	12	4	0	P
Trial 1	daf-2(e1368); nmur-1(ok1387)	12	4	0	p
Trial 1	daf-2(e1368); nmur-1(ok1387)	13	1	0	P
Trial 1	daf-2(e1368); nmur-1(ok1387)	14	1	1	do
Trial 1	daf-2(e1368); nmur-1(ok1387)	14	3	0	P
Trial 1	daf-2(e1368); nmur-1(ok1387)	14	3	0	p
Trial 1	daf-2(e1368); nmur-1(ok1387)	15	1	1	m
Trial 1	daf-2(e1368); nmur-1(ok1387)	15	2	0	p
Trial 1	daf-2(e1368); nmur-1(ok1387)	16	2	0	p
Trial 1	daf-2(e1368); nmur-1(ok1387)	17	2	0	p
Trial 1	daf-2(e1368); nmur-1(ok1387)	19	11	1	cont
Trial 1	daf-2(e1368); nmur-1(ok1387)	19	5	0	p
Trial 1	daf-2(e1368); nmur-1(ok1387)	21	1	0	P
Trial 1	daf-2(e1368); nmur-1(ok1387)	21	11	0	p
Trial 1	daf-2(e1368); nmur-1(ok1387)	23	1	0	P
Trial 1	daf-2(e1368); nmur-1(ok1387)	23	10	0	p
Trial 1	daf-2(e1368); nmur-1(ok1387)	25	2	1	m
Trial 1	daf-2(e1368); nmur-1(ok1387)	25	1	0	P
Trial 1	daf-2(e1368); nmur-1(ok1387)	25	14	0	p
Trial 1	daf-2(e1368); nmur-1(ok1387)	27	2	1	cont
Trial 1	daf-2(e1368); nmur-1(ok1387)	27	15	0	p
Trial 1	daf-2(e1368); nmur-1(ok1387)	29	8	0	p
Trial 1	daf-2(e1368); nmur-1(ok1387)	31	3	0	p
Trial 1	daf-2(e1368); nmur-1(ok1387)	33	2	0	p
Trial 1	daf-2(e1368); nmur-1(ok1387)	35	4	0	p
Trial 1	daf-16(mu86); daf-2(e1368)	2	1	1	do
Trial 1	daf-16(mu86); daf-2(e1368)	2	6	1	m
Trial 1	daf-16(mu86); daf-2(e1368)	3	10	1	do
Trial 1	daf-16(mu86); daf-2(e1368)	3	3	1	m
Trial 1	daf-16(mu86); daf-2(e1368)	5	14	1	do
Trial 1	daf-16(mu86); daf-2(e1368)	5	4	1	b
Trial 1	daf-16(mu86); daf-2(e1368)	5	9	1	m
Trial 1	daf-16(mu86); daf-2(e1368)	5	1	1	e
Trial 1	daf-16(mu86); daf-2(e1368)	5	21	0	P
Trial 1	daf-16(mu86); daf-2(e1368)	5	1	0	p
Trial 1	daf-16(mu86); daf-2(e1368)	6	4	1	m
Trial 1	daf-16(mu86); daf-2(e1368)	6	1	1	do
Trial 1	daf-16(mu86); daf-2(e1368)	6	2	1	b
Trial 1	daf-16(mu86); daf-2(e1368)	6	24	0	P
Trial 1	daf-16(mu86); daf-2(e1368)	6	2	0	p
Trial 1	daf-16(mu86); daf-2(e1368)	7	10	0	P
Trial 1	daf-16(mu86); daf-2(e1368)	7	1	0	p
Trial 1	daf-16(mu86); daf-2(e1368)	8	1	1	b
Trial 1	daf-16(mu86); daf-2(e1368)	8	5	0	P
Trial 1	daf-16(mu86); daf-2(e1368)	8	3	0	p
Trial 1	daf-16(mu86); daf-2(e1368)	9	4	0	P
Trial 1	daf-16(mu86); daf-2(e1368)	9	5	0	p
Trial 1	daf-16(mu86); daf-2(e1368)	10	7	0	p
Trial 1	daf-16(mu86); daf-2(e1368)	11	10	0	p
Trial 1	daf-16(mu86); daf-2(e1368)	12	8	0	p
Trial 1	daf-16(mu86); daf-2(e1368)	13	1	0	P
Trial 1	daf-16(mu86); daf-2(e1368)	13	7	0	p
Trial 1	daf-16(mu86); daf-2(e1368)	14	3	0	p
Trial 1	daf-16(mu86); daf-2(e1368)	15	6	0	p
Trial 1	daf-16(mu86); daf-2(e1368)	16	1	0	p
Trial 1	daf-16(mu86); daf-2(e1368)	17	1	0	p
Trial 1	daf-16(mu86); daf-2(e1368); nmur-1(ok1387)	2	2	1	e
Trial 1	daf-16(mu86); daf-2(e1368); nmur-1(ok1387)	2	1	1	do
Trial 1	daf-16(mu86); daf-2(e1368); nmur-1(ok1387)	2	7	1	m
Trial 1	daf-16(mu86); daf-2(e1368); nmur-1(ok1387)	3	3	1	b
Trial 1	daf-16(mu86); daf-2(e1368); nmur-1(ok1387)	3	2	1	m
Trial 1	daf-16(mu86); daf-2(e1368); nmur-1(ok1387)	5	10	1	do
Trial 1	daf-16(mu86); daf-2(e1368); nmur-1(ok1387)	5	3	1	b
Trial 1	daf-16(mu86); daf-2(e1368); nmur-1(ok1387)	5	6	1	m
Trial 1	daf-16(mu86); daf-2(e1368); nmur-1(ok1387)	5	15	0	P
Trial 1	daf-16(mu86); daf-2(e1368); nmur-1(ok1387)	5	1	0	p
Trial 1	daf-16(mu86); daf-2(e1368); nmur-1(ok1387)	6	1	1	m
Trial 1	daf-16(mu86); daf-2(e1368); nmur-1(ok1387)	6	32	0	P
Trial 1	daf-16(mu86); daf-2(e1368); nmur-1(ok1387)	6	4	0	p
Trial 1	daf-16(mu86); daf-2(e1368); nmur-1(ok1387)	7	12	0	P
Trial 1	daf-16(mu86); daf-2(e1368); nmur-1(ok1387)	7	1	0	p
Trial 1	daf-16(mu86); daf-2(e1368); nmur-1(ok1387)	7	1	1	e
Trial 1	daf-16(mu86); daf-2(e1368); nmur-1(ok1387)	8	11	0	P
Trial 1	daf-16(mu86); daf-2(e1368); nmur-1(ok1387)	8	2	0	p
Trial 1	daf-16(mu86); daf-2(e1368); nmur-1(ok1387)	9	7	0	P
Trial 1	daf-16(mu86); daf-2(e1368); nmur-1(ok1387)	9	3	0	p
Trial 1	daf-16(mu86); daf-2(e1368); nmur-1(ok1387)	10	3	0	p
Trial 1	daf-16(mu86); daf-2(e1368); nmur-1(ok1387)	11	10	0	p
Trial 1	daf-16(mu86); daf-2(e1368); nmur-1(ok1387)	12	1	0	P
Trial 1	daf-16(mu86); daf-2(e1368); nmur-1(ok1387)	12	10	0	p
Trial 1	daf-16(mu86); daf-2(e1368); nmur-1(ok1387)	13	9	0	p
Trial 1	daf-16(mu86); daf-2(e1368); nmur-1(ok1387)	14	9	0	p
Trial 1	daf-16(mu86); daf-2(e1368); nmur-1(ok1387)	15	7	0	p
Trial 1	daf-16(mu86); daf-2(e1368); nmur-1(ok1387)	16	1	0	p
Trial 1	daf-16(mu86); daf-2(e1368); nmur-1(ok1387)	16	1	0	d
Trial 1	daf-16(mu86); daf-2(e1368); nmur-1(ok1387)	17	1	0	p

### Sheet: Fig 7AB_P deaths
daf-16 dependence on OP50 - P deaths
Trial #	Strain	Age at Death, days	Frequency	Censor	Cause of Death	Comments
Trial 1	wild type	1	1	1	e			Censor:
Trial 1	wild type	1	3	1	m			1 = not included after time of annotation
Trial 1	wild type	2	2	1	do			0 = included; an observed death
Trial 1	wild type	2	2	1	m
Trial 1	wild type	2	1	1	bu			Cause of Death Legends:
Trial 1	wild type	3	5	1	b
Trial 1	wild type	3	2	1	do			b = bagged
Trial 1	wild type	3	2	1	m			bu = burrowed
Trial 1	wild type	4	1	1	e			cont = contaminated
Trial 1	wild type	4	11	1	b			do = dried out
Trial 1	wild type	4	1	1	m			e = explosion from vulva
Trial 1	wild type	5	13	1	b			k = killed accidentally
Trial 1	wild type	5	1	0	P			m = missing from plates
Trial 1	wild type	6	6	1	b
Trial 1	wild type	6	1	1	m			P = deaths with swollen pharynges
Trial 1	wild type	6	9	0	P			p = deaths with unswollen pharynges
Trial 1	wild type	6	4	1	p
Trial 1	wild type	7	3	0	P			d = deaths where pharyngeal sizes were undetermined
Trial 1	wild type	7	1	1	p			a = alive
Trial 1	wild type	8	19	0	P
Trial 1	wild type	8	2	1	p
Trial 1	wild type	9	1	1	do
Trial 1	wild type	9	10	0	P
Trial 1	wild type	10	5	0	P
Trial 1	wild type	11	7	0	P
Trial 1	wild type	11	63	1	a
Trial 1	nmur-1(ok1387)	1	12	1	m
Trial 1	nmur-1(ok1387)	1	2	1	e
Trial 1	nmur-1(ok1387)	2	3	1	m
Trial 1	nmur-1(ok1387)	2	1	1	do
Trial 1	nmur-1(ok1387)	3	4	1	do
Trial 1	nmur-1(ok1387)	3	4	1	b
Trial 1	nmur-1(ok1387)	4	3	1	m
Trial 1	nmur-1(ok1387)	4	12	1	b
Trial 1	nmur-1(ok1387)	4	1	1	do
Trial 1	nmur-1(ok1387)	4	1	1	p
Trial 1	nmur-1(ok1387)	5	6	1	b
Trial 1	nmur-1(ok1387)	5	2	0	P
Trial 1	nmur-1(ok1387)	5	1	1	p
Trial 1	nmur-1(ok1387)	6	2	1	p
Trial 1	nmur-1(ok1387)	6	21	0	P
Trial 1	nmur-1(ok1387)	6	3	1	b
Trial 1	nmur-1(ok1387)	7	2	1	p
Trial 1	nmur-1(ok1387)	7	9	0	P
Trial 1	nmur-1(ok1387)	8	14	0	P
Trial 1	nmur-1(ok1387)	8	1	1	p
Trial 1	nmur-1(ok1387)	9	7	0	P
Trial 1	nmur-1(ok1387)	9	1	1	p
Trial 1	nmur-1(ok1387)	10	4	0	P
Trial 1	nmur-1(ok1387)	10	1	1	p
Trial 1	nmur-1(ok1387)	11	7	0	P
Trial 1	nmur-1(ok1387)	11	1	1	m
Trial 1	nmur-1(ok1387)	11	51	1	a
Trial 1	daf-16(mu86)	1	4	1	m
Trial 1	daf-16(mu86)	1	2	1	e
Trial 1	daf-16(mu86)	1	1	1	do
Trial 1	daf-16(mu86)	2	3	1	b
Trial 1	daf-16(mu86)	2	1	1	m
Trial 1	daf-16(mu86)	3	3	1	b
Trial 1	daf-16(mu86)	4	21	1	b
Trial 1	daf-16(mu86)	4	1	1	bu
Trial 1	daf-16(mu86)	4	1	1	do
Trial 1	daf-16(mu86)	5	10	1	b
Trial 1	daf-16(mu86)	5	4	0	P
Trial 1	daf-16(mu86)	5	2	1	p
Trial 1	daf-16(mu86)	6	2	1	b
Trial 1	daf-16(mu86)	6	1	1	m
Trial 1	daf-16(mu86)	6	31	0	P
Trial 1	daf-16(mu86)	6	6	1	p
Trial 1	daf-16(mu86)	7	14	0	P
Trial 1	daf-16(mu86)	7	1	1	p
Trial 1	daf-16(mu86)	8	10	0	P
Trial 1	daf-16(mu86)	8	1	1	p
Trial 1	daf-16(mu86)	9	4	0	P
Trial 1	daf-16(mu86)	9	1	1	p
Trial 1	daf-16(mu86)	10	2	0	P
Trial 1	daf-16(mu86)	10	3	1	p
Trial 1	daf-16(mu86)	11	3	0	P
Trial 1	daf-16(mu86)	11	3	1	p
Trial 1	daf-16(mu86)	11	41	1	a
Trial 1	daf-16(mu86); nmur-1(ok1387)	1	4	1	m
Trial 1	daf-16(mu86); nmur-1(ok1387)	2	6	1	b
Trial 1	daf-16(mu86); nmur-1(ok1387)	2	2	1	e
Trial 1	daf-16(mu86); nmur-1(ok1387)	3	1	1	do
Trial 1	daf-16(mu86); nmur-1(ok1387)	3	1	1	e
Trial 1	daf-16(mu86); nmur-1(ok1387)	3	3	1	b
Trial 1	daf-16(mu86); nmur-1(ok1387)	4	1	1	do
Trial 1	daf-16(mu86); nmur-1(ok1387)	4	1	1	m
Trial 1	daf-16(mu86); nmur-1(ok1387)	4	6	1	b
Trial 1	daf-16(mu86); nmur-1(ok1387)	4	1	1	p
Trial 1	daf-16(mu86); nmur-1(ok1387)	5	6	1	b
Trial 1	daf-16(mu86); nmur-1(ok1387)	5	3	0	P
Trial 1	daf-16(mu86); nmur-1(ok1387)	5	1	1	p
Trial 1	daf-16(mu86); nmur-1(ok1387)	6	5	1	b
Trial 1	daf-16(mu86); nmur-1(ok1387)	6	34	0	P
Trial 1	daf-16(mu86); nmur-1(ok1387)	6	5	1	p
Trial 1	daf-16(mu86); nmur-1(ok1387)	7	17	0	P
Trial 1	daf-16(mu86); nmur-1(ok1387)	7	2	1	p
Trial 1	daf-16(mu86); nmur-1(ok1387)	8	13	0	P
Trial 1	daf-16(mu86); nmur-1(ok1387)	9	4	0	P
Trial 1	daf-16(mu86); nmur-1(ok1387)	10	1	0	P
Trial 1	daf-16(mu86); nmur-1(ok1387)	11	1	0	P
Trial 1	daf-16(mu86); nmur-1(ok1387)	11	3	1	p
Trial 1	daf-16(mu86); nmur-1(ok1387)	11	1	1	d
Trial 1	daf-16(mu86); nmur-1(ok1387)	11	54	1	a
Trial 1	daf-2(e1368)	1	5	1	m
Trial 1	daf-2(e1368)	1	1	1	e
Trial 1	daf-2(e1368)	2	8	1	do
Trial 1	daf-2(e1368)	2	9	1	m
Trial 1	daf-2(e1368)	3	2	1	m
Trial 1	daf-2(e1368)	3	3	1	b
Trial 1	daf-2(e1368)	3	9	1	do
Trial 1	daf-2(e1368)	4	4	1	do
Trial 1	daf-2(e1368)	4	3	1	b
Trial 1	daf-2(e1368)	4	3	1	m
Trial 1	daf-2(e1368)	5	2	1	b
Trial 1	daf-2(e1368)	5	1	1	m
Trial 1	daf-2(e1368)	6	3	1	b
Trial 1	daf-2(e1368)	6	3	0	P
Trial 1	daf-2(e1368)	6	1	1	p
Trial 1	daf-2(e1368)	7	1	1	b
Trial 1	daf-2(e1368)	7	7	0	P
Trial 1	daf-2(e1368)	7	2	1	p
Trial 1	daf-2(e1368)	8	1	1	m
Trial 1	daf-2(e1368)	8	16	0	P
Trial 1	daf-2(e1368)	9	3	0	P
Trial 1	daf-2(e1368)	10	2	0	P
Trial 1	daf-2(e1368)	10	1	1	p
Trial 1	daf-2(e1368)	11	2	0	P
Trial 1	daf-2(e1368)	11	1	1	p
Trial 1	daf-2(e1368)	11	1	1	m
Trial 1	daf-2(e1368)	11	82	1	a
Trial 1	daf-2(e1368); nmur-1(ok1387)	1	15	1	m
Trial 1	daf-2(e1368); nmur-1(ok1387)	1	1	1	b
Trial 1	daf-2(e1368); nmur-1(ok1387)	2	3	1	do
Trial 1	daf-2(e1368); nmur-1(ok1387)	2	2	1	b
Trial 1	daf-2(e1368); nmur-1(ok1387)	2	1	1	m
Trial 1	daf-2(e1368); nmur-1(ok1387)	3	6	1	b
Trial 1	daf-2(e1368); nmur-1(ok1387)	3	1	1	do
Trial 1	daf-2(e1368); nmur-1(ok1387)	4	10	1	b
Trial 1	daf-2(e1368); nmur-1(ok1387)	4	1	1	m
Trial 1	daf-2(e1368); nmur-1(ok1387)	4	2	1	do
Trial 1	daf-2(e1368); nmur-1(ok1387)	5	5	1	b
Trial 1	daf-2(e1368); nmur-1(ok1387)	6	3	1	b
Trial 1	daf-2(e1368); nmur-1(ok1387)	7	2	0	P
Trial 1	daf-2(e1368); nmur-1(ok1387)	7	2	1	b
Trial 1	daf-2(e1368); nmur-1(ok1387)	8	1	1	b
Trial 1	daf-2(e1368); nmur-1(ok1387)	8	1	1	do
Trial 1	daf-2(e1368); nmur-1(ok1387)	8	9	0	P
Trial 1	daf-2(e1368); nmur-1(ok1387)	8	4	1	p
Trial 1	daf-2(e1368); nmur-1(ok1387)	9	1	0	P
Trial 1	daf-2(e1368); nmur-1(ok1387)	10	8	0	P
Trial 1	daf-2(e1368); nmur-1(ok1387)	10	1	1	p
Trial 1	daf-2(e1368); nmur-1(ok1387)	11	1	1	p
Trial 1	daf-2(e1368); nmur-1(ok1387)	11	96	1	a
Trial 1	daf-16(mu86); daf-2(e1368)	1	4	1	do
Trial 1	daf-16(mu86); daf-2(e1368)	1	1	1	b
Trial 1	daf-16(mu86); daf-2(e1368)	2	4	1	b
Trial 1	daf-16(mu86); daf-2(e1368)	2	3	1	do
Trial 1	daf-16(mu86); daf-2(e1368)	2	1	1	e
Trial 1	daf-16(mu86); daf-2(e1368)	3	1	1	do
Trial 1	daf-16(mu86); daf-2(e1368)	3	2	1	m
Trial 1	daf-16(mu86); daf-2(e1368)	3	2	1	b
Trial 1	daf-16(mu86); daf-2(e1368)	4	14	1	b
Trial 1	daf-16(mu86); daf-2(e1368)	4	1	1	do
Trial 1	daf-16(mu86); daf-2(e1368)	4	1	1	p
Trial 1	daf-16(mu86); daf-2(e1368)	5	7	1	b
Trial 1	daf-16(mu86); daf-2(e1368)	5	1	1	m
Trial 1	daf-16(mu86); daf-2(e1368)	5	6	0	P
Trial 1	daf-16(mu86); daf-2(e1368)	5	1	1	p
Trial 1	daf-16(mu86); daf-2(e1368)	6	2	1	b
Trial 1	daf-16(mu86); daf-2(e1368)	6	1	1	e
Trial 1	daf-16(mu86); daf-2(e1368)	6	35	0	P
Trial 1	daf-16(mu86); daf-2(e1368)	6	4	1	p
Trial 1	daf-16(mu86); daf-2(e1368)	7	14	0	P
Trial 1	daf-16(mu86); daf-2(e1368)	8	2	1	b
Trial 1	daf-16(mu86); daf-2(e1368)	8	13	0	P
Trial 1	daf-16(mu86); daf-2(e1368)	8	3	1	p
Trial 1	daf-16(mu86); daf-2(e1368)	9	5	0	P
Trial 1	daf-16(mu86); daf-2(e1368)	10	5	0	P
Trial 1	daf-16(mu86); daf-2(e1368)	11	3	0	P
Trial 1	daf-16(mu86); daf-2(e1368)	11	1	1	p
Trial 1	daf-16(mu86); daf-2(e1368)	11	1	1	k
Trial 1	daf-16(mu86); daf-2(e1368)	11	38	1	a
Trial 1	daf-16(mu86); daf-2(e1368); nmur-1(ok1387)	1	6	1	do
Trial 1	daf-16(mu86); daf-2(e1368); nmur-1(ok1387)	3	1	1	m
Trial 1	daf-16(mu86); daf-2(e1368); nmur-1(ok1387)	3	6	1	b
Trial 1	daf-16(mu86); daf-2(e1368); nmur-1(ok1387)	3	2	1	e
Trial 1	daf-16(mu86); daf-2(e1368); nmur-1(ok1387)	4	9	1	b
Trial 1	daf-16(mu86); daf-2(e1368); nmur-1(ok1387)	4	3	1	do
Trial 1	daf-16(mu86); daf-2(e1368); nmur-1(ok1387)	4	2	1	p
Trial 1	daf-16(mu86); daf-2(e1368); nmur-1(ok1387)	5	6	1	b
Trial 1	daf-16(mu86); daf-2(e1368); nmur-1(ok1387)	5	5	0	P
Trial 1	daf-16(mu86); daf-2(e1368); nmur-1(ok1387)	5	2	1	p
Trial 1	daf-16(mu86); daf-2(e1368); nmur-1(ok1387)	6	3	1	b
Trial 1	daf-16(mu86); daf-2(e1368); nmur-1(ok1387)	6	37	0	P
Trial 1	daf-16(mu86); daf-2(e1368); nmur-1(ok1387)	6	5	1	p
Trial 1	daf-16(mu86); daf-2(e1368); nmur-1(ok1387)	7	15	0	P
Trial 1	daf-16(mu86); daf-2(e1368); nmur-1(ok1387)	7	3	1	p
Trial 1	daf-16(mu86); daf-2(e1368); nmur-1(ok1387)	7	1	1	m
Trial 1	daf-16(mu86); daf-2(e1368); nmur-1(ok1387)	8	17	0	P
Trial 1	daf-16(mu86); daf-2(e1368); nmur-1(ok1387)	8	2	1	p
Trial 1	daf-16(mu86); daf-2(e1368); nmur-1(ok1387)	9	4	0	P
Trial 1	daf-16(mu86); daf-2(e1368); nmur-1(ok1387)	10	3	0	P
Trial 1	daf-16(mu86); daf-2(e1368); nmur-1(ok1387)	10	1	1	p
Trial 1	daf-16(mu86); daf-2(e1368); nmur-1(ok1387)	11	2	0	P
Trial 1	daf-16(mu86); daf-2(e1368); nmur-1(ok1387)	11	1	1	p
Trial 1	daf-16(mu86); daf-2(e1368); nmur-1(ok1387)	11	40	1	a
Trial 2	wild type	2	3	1	do
Trial 2	wild type	2	7	1	m
Trial 2	wild type	2	1	1	bu
Trial 2	wild type	3	2	1	do
Trial 2	wild type	3	2	1	bu
Trial 2	wild type	5	4	1	do
Trial 2	wild type	5	7	1	b
Trial 2	wild type	5	2	0	P
Trial 2	wild type	6	4	1	b
Trial 2	wild type	6	1	1	do
Trial 2	wild type	6	1	1	e
Trial 2	wild type	6	1	1	m
Trial 2	wild type	6	25	0	P
Trial 2	wild type	6	1	1	p
Trial 2	wild type	7	19	0	P
Trial 2	wild type	7	2	1	do
Trial 2	wild type	7	2	1	m
Trial 2	wild type	8	14	0	P
Trial 2	wild type	8	1	1	p
Trial 2	wild type	8	1	1	do
Trial 2	wild type	9	11	0	P
Trial 2	wild type	9	1	1	do
Trial 2	wild type	10	6	0	P
Trial 2	wild type	10	1	1	p
Trial 2	wild type	10	1	1	e
Trial 2	wild type	11	4	0	P
Trial 2	wild type	12	2	0	P
Trial 2	wild type	12	3	1	p
Trial 2	wild type	13	1	0	P
Trial 2	wild type	13	3	1	p
Trial 2	wild type	14	4	1	p
Trial 2	wild type	15	3	1	p
Trial 2	wild type	16	5	1	p
Trial 2	wild type	17	6	1	p
Trial 2	wild type	19	9	1	p
Trial 2	wild type	21	10	1	p
Trial 2	wild type	23	6	1	p
Trial 2	nmur-1(ok1387)	2	3	1	m
Trial 2	nmur-1(ok1387)	2	1	1	b
Trial 2	nmur-1(ok1387)	3	2	1	m
Trial 2	nmur-1(ok1387)	3	3	1	bu
Trial 2	nmur-1(ok1387)	5	8	1	do
Trial 2	nmur-1(ok1387)	5	4	1	b
Trial 2	nmur-1(ok1387)	5	5	1	m
Trial 2	nmur-1(ok1387)	5	1	1	e
Trial 2	nmur-1(ok1387)	5	15	0	P
Trial 2	nmur-1(ok1387)	5	1	1	p
Trial 2	nmur-1(ok1387)	6	47	0	P
Trial 2	nmur-1(ok1387)	6	1	1	p
Trial 2	nmur-1(ok1387)	6	3	1	m
Trial 2	nmur-1(ok1387)	6	4	1	do
Trial 2	nmur-1(ok1387)	6	3	1	b
Trial 2	nmur-1(ok1387)	7	10	0	P
Trial 2	nmur-1(ok1387)	8	10	0	P
Trial 2	nmur-1(ok1387)	8	3	1	p
Trial 2	nmur-1(ok1387)	9	2	0	P
Trial 2	nmur-1(ok1387)	9	4	1	p
Trial 2	nmur-1(ok1387)	10	2	1	p
Trial 2	nmur-1(ok1387)	10	1	1	d
Trial 2	nmur-1(ok1387)	11	1	0	P
Trial 2	nmur-1(ok1387)	11	5	1	p
Trial 2	nmur-1(ok1387)	12	7	1	p
Trial 2	nmur-1(ok1387)	13	1	1	p
Trial 2	nmur-1(ok1387)	14	3	1	p
Trial 2	nmur-1(ok1387)	15	4	1	p
Trial 2	nmur-1(ok1387)	16	3	1	p
Trial 2	nmur-1(ok1387)	17	2	1	p
Trial 2	nmur-1(ok1387)	17	1	1	cont
Trial 2	nmur-1(ok1387)	19	7	1	p
Trial 2	nmur-1(ok1387)	21	5	1	p
Trial 2	nmur-1(ok1387)	23	4	1	p
Trial 2	daf-16(mu86)	2	1	1	do
Trial 2	daf-16(mu86)	2	2	1	m
Trial 2	daf-16(mu86)	2	1	1	e
Trial 2	daf-16(mu86)	3	1	1	m
Trial 2	daf-16(mu86)	3	5	1	do
Trial 2	daf-16(mu86)	3	1	1	b
Trial 2	daf-16(mu86)	5	8	1	do
Trial 2	daf-16(mu86)	5	7	1	b
Trial 2	daf-16(mu86)	5	5	1	m
Trial 2	daf-16(mu86)	5	16	0	P
Trial 2	daf-16(mu86)	6	33	0	P
Trial 2	daf-16(mu86)	6	4	1	p
Trial 2	daf-16(mu86)	6	1	1	e
Trial 2	daf-16(mu86)	7	10	0	P
Trial 2	daf-16(mu86)	7	2	1	p
Trial 2	daf-16(mu86)	8	5	0	P
Trial 2	daf-16(mu86)	8	1	1	p
Trial 2	daf-16(mu86)	8	1	1	b
Trial 2	daf-16(mu86)	9	4	0	P
Trial 2	daf-16(mu86)	9	3	1	p
Trial 2	daf-16(mu86)	10	1	0	P
Trial 2	daf-16(mu86)	10	10	1	p
Trial 2	daf-16(mu86)	11	3	0	P
Trial 2	daf-16(mu86)	11	12	1	p
Trial 2	daf-16(mu86)	12	15	1	p
Trial 2	daf-16(mu86)	13	10	1	p
Trial 2	daf-16(mu86)	14	7	1	p
Trial 2	daf-16(mu86)	15	6	1	p
Trial 2	daf-16(mu86)	17	1	1	p
Trial 2	daf-16(mu86); nmur-1(ok1387)	2	1	1	do
Trial 2	daf-16(mu86); nmur-1(ok1387)	2	3	1	m
Trial 2	daf-16(mu86); nmur-1(ok1387)	3	2	1	e
Trial 2	daf-16(mu86); nmur-1(ok1387)	3	3	1	b
Trial 2	daf-16(mu86); nmur-1(ok1387)	3	1	1	bu
Trial 2	daf-16(mu86); nmur-1(ok1387)	3	2	1	m
Trial 2	daf-16(mu86); nmur-1(ok1387)	3	2	1	do
Trial 2	daf-16(mu86); nmur-1(ok1387)	5	3	1	m
Trial 2	daf-16(mu86); nmur-1(ok1387)	5	6	1	b
Trial 2	daf-16(mu86); nmur-1(ok1387)	5	2	1	do
Trial 2	daf-16(mu86); nmur-1(ok1387)	5	15	0	P
Trial 2	daf-16(mu86); nmur-1(ok1387)	5	3	1	p
Trial 2	daf-16(mu86); nmur-1(ok1387)	6	2	1	m
Trial 2	daf-16(mu86); nmur-1(ok1387)	6	1	1	b
Trial 2	daf-16(mu86); nmur-1(ok1387)	6	30	0	P
Trial 2	daf-16(mu86); nmur-1(ok1387)	6	2	1	p
Trial 2	daf-16(mu86); nmur-1(ok1387)	7	12	0	P
Trial 2	daf-16(mu86); nmur-1(ok1387)	7	2	1	p
Trial 2	daf-16(mu86); nmur-1(ok1387)	8	2	1	e
Trial 2	daf-16(mu86); nmur-1(ok1387)	8	8	0	P
Trial 2	daf-16(mu86); nmur-1(ok1387)	8	2	1	p
Trial 2	daf-16(mu86); nmur-1(ok1387)	9	7	0	P
Trial 2	daf-16(mu86); nmur-1(ok1387)	9	4	1	p
Trial 2	daf-16(mu86); nmur-1(ok1387)	10	1	1	cont
Trial 2	daf-16(mu86); nmur-1(ok1387)	10	2	0	P
Trial 2	daf-16(mu86); nmur-1(ok1387)	10	7	1	p
Trial 2	daf-16(mu86); nmur-1(ok1387)	11	1	0	P
Trial 2	daf-16(mu86); nmur-1(ok1387)	11	8	1	p
Trial 2	daf-16(mu86); nmur-1(ok1387)	11	1	1	cont
Trial 2	daf-16(mu86); nmur-1(ok1387)	12	1	1	cont
Trial 2	daf-16(mu86); nmur-1(ok1387)	12	12	1	p
Trial 2	daf-16(mu86); nmur-1(ok1387)	13	1	0	P
Trial 2	daf-16(mu86); nmur-1(ok1387)	13	1	1	cont
Trial 2	daf-16(mu86); nmur-1(ok1387)	13	9	1	p
Trial 2	daf-16(mu86); nmur-1(ok1387)	14	8	1	p
Trial 2	daf-16(mu86); nmur-1(ok1387)	15	4	1	p
Trial 2	daf-16(mu86); nmur-1(ok1387)	16	3	1	p
Trial 2	daf-16(mu86); nmur-1(ok1387)	17	2	1	p
Trial 2	daf-2(e1368)	2	2	1	do
Trial 2	daf-2(e1368)	2	5	1	m
Trial 2	daf-2(e1368)	3	1	1	do
Trial 2	daf-2(e1368)	3	3	1	m
Trial 2	daf-2(e1368)	3	1	1	b
Trial 2	daf-2(e1368)	5	9	1	m
Trial 2	daf-2(e1368)	5	5	1	b
Trial 2	daf-2(e1368)	5	5	1	do
Trial 2	daf-2(e1368)	6	8	1	do
Trial 2	daf-2(e1368)	6	1	1	m
Trial 2	daf-2(e1368)	6	2	0	P
Trial 2	daf-2(e1368)	7	2	1	do
Trial 2	daf-2(e1368)	7	1	1	m
Trial 2	daf-2(e1368)	7	4	0	P
Trial 2	daf-2(e1368)	7	1	1	p
Trial 2	daf-2(e1368)	8	3	0	P
Trial 2	daf-2(e1368)	8	1	1	p
Trial 2	daf-2(e1368)	8	2	1	d
Trial 2	daf-2(e1368)	9	6	1	cont
Trial 2	daf-2(e1368)	9	1	1	do
Trial 2	daf-2(e1368)	9	6	0	P
Trial 2	daf-2(e1368)	9	2	1	p
Trial 2	daf-2(e1368)	10	4	1	do
Trial 2	daf-2(e1368)	10	1	1	m
Trial 2	daf-2(e1368)	10	3	0	P
Trial 2	daf-2(e1368)	10	4	1	p
Trial 2	daf-2(e1368)	11	4	1	do
Trial 2	daf-2(e1368)	11	5	0	P
Trial 2	daf-2(e1368)	11	2	1	p
Trial 2	daf-2(e1368)	12	3	1	cont
Trial 2	daf-2(e1368)	12	2	0	P
Trial 2	daf-2(e1368)	12	3	1	p
Trial 2	daf-2(e1368)	13	3	1	p
Trial 2	daf-2(e1368)	14	1	1	cont
Trial 2	daf-2(e1368)	14	1	1	do
Trial 2	daf-2(e1368)	14	4	1	p
Trial 2	daf-2(e1368)	14	1	1	d
Trial 2	daf-2(e1368)	15	4	1	p
Trial 2	daf-2(e1368)	16	1	1	m
Trial 2	daf-2(e1368)	16	1	1	P	censored because after day 15
Trial 2	daf-2(e1368)	16	4	1	p
Trial 2	daf-2(e1368)	17	1	1	P	censored because after day 15
Trial 2	daf-2(e1368)	17	3	1	p
Trial 2	daf-2(e1368)	19	4	1	p
Trial 2	daf-2(e1368)	21	10	1	p
Trial 2	daf-2(e1368)	23	1	1	P	censored because after day 15
Trial 2	daf-2(e1368)	23	7	1	p
Trial 2	daf-2(e1368)	25	1	1	cont
Trial 2	daf-2(e1368)	25	8	1	p
Trial 2	daf-2(e1368)	27	3	1	p
Trial 2	daf-2(e1368)	29	1	1	cont
Trial 2	daf-2(e1368)	29	8	1	p
Trial 2	daf-2(e1368)	31	2	1	p
Trial 2	daf-2(e1368)	33	2	1	p
Trial 2	daf-2(e1368)	35	3	1	p
Trial 2	daf-2(e1368); nmur-1(ok1387)	2	5	1	m
Trial 2	daf-2(e1368); nmur-1(ok1387)	2	2	1	do
Trial 2	daf-2(e1368); nmur-1(ok1387)	3	4	1	m
Trial 2	daf-2(e1368); nmur-1(ok1387)	5	1	1	m
Trial 2	daf-2(e1368); nmur-1(ok1387)	5	3	1	b
Trial 2	daf-2(e1368); nmur-1(ok1387)	5	2	1	do
Trial 2	daf-2(e1368); nmur-1(ok1387)	6	4	1	m
Trial 2	daf-2(e1368); nmur-1(ok1387)	6	2	1	do
Trial 2	daf-2(e1368); nmur-1(ok1387)	6	4	1	do
Trial 2	daf-2(e1368); nmur-1(ok1387)	7	1	1	do
Trial 2	daf-2(e1368); nmur-1(ok1387)	7	1	1	m
Trial 2	daf-2(e1368); nmur-1(ok1387)	7	2	1	b
Trial 2	daf-2(e1368); nmur-1(ok1387)	8	2	0	P
Trial 2	daf-2(e1368); nmur-1(ok1387)	9	2	1	do
Trial 2	daf-2(e1368); nmur-1(ok1387)	9	1	1	b
Trial 2	daf-2(e1368); nmur-1(ok1387)	9	4	0	P
Trial 2	daf-2(e1368); nmur-1(ok1387)	9	2	1	p
Trial 2	daf-2(e1368); nmur-1(ok1387)	10	2	1	do
Trial 2	daf-2(e1368); nmur-1(ok1387)	10	1	1	m
Trial 2	daf-2(e1368); nmur-1(ok1387)	10	5	0	P
Trial 2	daf-2(e1368); nmur-1(ok1387)	10	2	1	p
Trial 2	daf-2(e1368); nmur-1(ok1387)	11	4	0	P
Trial 2	daf-2(e1368); nmur-1(ok1387)	11	1	1	p
Trial 2	daf-2(e1368); nmur-1(ok1387)	12	5	1	do
Trial 2	daf-2(e1368); nmur-1(ok1387)	12	1	1	e
Trial 2	daf-2(e1368); nmur-1(ok1387)	12	4	0	P
Trial 2	daf-2(e1368); nmur-1(ok1387)	12	4	1	p
Trial 2	daf-2(e1368); nmur-1(ok1387)	13	1	0	P
Trial 2	daf-2(e1368); nmur-1(ok1387)	14	1	1	do
Trial 2	daf-2(e1368); nmur-1(ok1387)	14	3	0	P
Trial 2	daf-2(e1368); nmur-1(ok1387)	14	3	1	p
Trial 2	daf-2(e1368); nmur-1(ok1387)	15	1	1	m
Trial 2	daf-2(e1368); nmur-1(ok1387)	15	2	1	p
Trial 2	daf-2(e1368); nmur-1(ok1387)	16	2	1	p
Trial 2	daf-2(e1368); nmur-1(ok1387)	17	2	1	p
Trial 2	daf-2(e1368); nmur-1(ok1387)	19	11	1	cont
Trial 2	daf-2(e1368); nmur-1(ok1387)	19	5	1	p
Trial 2	daf-2(e1368); nmur-1(ok1387)	21	1	1	P	censored because after day 15
Trial 2	daf-2(e1368); nmur-1(ok1387)	21	11	1	p
Trial 2	daf-2(e1368); nmur-1(ok1387)	23	1	1	P	censored because after day 15
Trial 2	daf-2(e1368); nmur-1(ok1387)	23	10	1	p
Trial 2	daf-2(e1368); nmur-1(ok1387)	25	2	1	m
Trial 2	daf-2(e1368); nmur-1(ok1387)	25	1	1	P	censored because after day 15
Trial 2	daf-2(e1368); nmur-1(ok1387)	25	14	1	p
Trial 2	daf-2(e1368); nmur-1(ok1387)	27	2	1	cont
Trial 2	daf-2(e1368); nmur-1(ok1387)	27	15	1	p
Trial 2	daf-2(e1368); nmur-1(ok1387)	29	8	1	p
Trial 2	daf-2(e1368); nmur-1(ok1387)	31	3	1	p
Trial 2	daf-2(e1368); nmur-1(ok1387)	33	2	1	p
Trial 2	daf-2(e1368); nmur-1(ok1387)	35	4	1	p
Trial 2	daf-16(mu86); daf-2(e1368)	2	1	1	do
Trial 2	daf-16(mu86); daf-2(e1368)	2	6	1	m
Trial 2	daf-16(mu86); daf-2(e1368)	3	10	1	do
Trial 2	daf-16(mu86); daf-2(e1368)	3	3	1	m
Trial 2	daf-16(mu86); daf-2(e1368)	5	14	1	do
Trial 2	daf-16(mu86); daf-2(e1368)	5	4	1	b
Trial 2	daf-16(mu86); daf-2(e1368)	5	9	1	m
Trial 2	daf-16(mu86); daf-2(e1368)	5	1	1	e
Trial 2	daf-16(mu86); daf-2(e1368)	5	21	0	P
Trial 2	daf-16(mu86); daf-2(e1368)	5	1	1	p
Trial 2	daf-16(mu86); daf-2(e1368)	6	4	1	m
Trial 2	daf-16(mu86); daf-2(e1368)	6	1	1	do
Trial 2	daf-16(mu86); daf-2(e1368)	6	2	1	b
Trial 2	daf-16(mu86); daf-2(e1368)	6	24	0	P
Trial 2	daf-16(mu86); daf-2(e1368)	6	2	1	p
Trial 2	daf-16(mu86); daf-2(e1368)	7	10	0	P
Trial 2	daf-16(mu86); daf-2(e1368)	7	1	1	p
Trial 2	daf-16(mu86); daf-2(e1368)	8	1	1	b
Trial 2	daf-16(mu86); daf-2(e1368)	8	5	0	P
Trial 2	daf-16(mu86); daf-2(e1368)	8	3	1	p
Trial 2	daf-16(mu86); daf-2(e1368)	9	4	0	P
Trial 2	daf-16(mu86); daf-2(e1368)	9	5	1	p
Trial 2	daf-16(mu86); daf-2(e1368)	10	7	1	p
Trial 2	daf-16(mu86); daf-2(e1368)	11	10	1	p
Trial 2	daf-16(mu86); daf-2(e1368)	12	8	1	p
Trial 2	daf-16(mu86); daf-2(e1368)	13	1	0	P
Trial 2	daf-16(mu86); daf-2(e1368)	13	7	1	p
Trial 2	daf-16(mu86); daf-2(e1368)	14	3	1	p
Trial 2	daf-16(mu86); daf-2(e1368)	15	6	1	p
Trial 2	daf-16(mu86); daf-2(e1368)	16	1	1	p
Trial 2	daf-16(mu86); daf-2(e1368)	17	1	1	p
Trial 2	daf-16(mu86); daf-2(e1368); nmur-1(ok1387)	2	2	1	e
Trial 2	daf-16(mu86); daf-2(e1368); nmur-1(ok1387)	2	1	1	do
Trial 2	daf-16(mu86); daf-2(e1368); nmur-1(ok1387)	2	7	1	m
Trial 2	daf-16(mu86); daf-2(e1368); nmur-1(ok1387)	3	3	1	b
Trial 2	daf-16(mu86); daf-2(e1368); nmur-1(ok1387)	3	2	1	m
Trial 2	daf-16(mu86); daf-2(e1368); nmur-1(ok1387)	5	10	1	do
Trial 2	daf-16(mu86); daf-2(e1368); nmur-1(ok1387)	5	3	1	b
Trial 2	daf-16(mu86); daf-2(e1368); nmur-1(ok1387)	5	6	1	m
Trial 2	daf-16(mu86); daf-2(e1368); nmur-1(ok1387)	5	15	0	P
Trial 2	daf-16(mu86); daf-2(e1368); nmur-1(ok1387)	5	1	1	p
Trial 2	daf-16(mu86); daf-2(e1368); nmur-1(ok1387)	6	1	1	m
Trial 2	daf-16(mu86); daf-2(e1368); nmur-1(ok1387)	6	32	0	P
Trial 2	daf-16(mu86); daf-2(e1368); nmur-1(ok1387)	6	4	1	p
Trial 2	daf-16(mu86); daf-2(e1368); nmur-1(ok1387)	7	12	0	P
Trial 2	daf-16(mu86); daf-2(e1368); nmur-1(ok1387)	7	1	1	p
Trial 2	daf-16(mu86); daf-2(e1368); nmur-1(ok1387)	7	1	1	e
Trial 2	daf-16(mu86); daf-2(e1368); nmur-1(ok1387)	8	11	0	P
Trial 2	daf-16(mu86); daf-2(e1368); nmur-1(ok1387)	8	2	1	p
Trial 2	daf-16(mu86); daf-2(e1368); nmur-1(ok1387)	9	7	0	P
Trial 2	daf-16(mu86); daf-2(e1368); nmur-1(ok1387)	9	3	1	p
Trial 2	daf-16(mu86); daf-2(e1368); nmur-1(ok1387)	10	3	1	p
Trial 2	daf-16(mu86); daf-2(e1368); nmur-1(ok1387)	11	10	1	p
Trial 2	daf-16(mu86); daf-2(e1368); nmur-1(ok1387)	12	1	0	P
Trial 2	daf-16(mu86); daf-2(e1368); nmur-1(ok1387)	12	10	1	p
Trial 2	daf-16(mu86); daf-2(e1368); nmur-1(ok1387)	13	9	1	p
Trial 2	daf-16(mu86); daf-2(e1368); nmur-1(ok1387)	14	9	1	p
Trial 2	daf-16(mu86); daf-2(e1368); nmur-1(ok1387)	15	7	1	p
Trial 2	daf-16(mu86); daf-2(e1368); nmur-1(ok1387)	16	1	1	p
Trial 2	daf-16(mu86); daf-2(e1368); nmur-1(ok1387)	16	1	1	d
Trial 2	daf-16(mu86); daf-2(e1368); nmur-1(ok1387)	17	1	1	p

### Sheet: Fig 7C_sod-3
Procorpus and anterior pharyngeal bulb of 1-day old adults on OP50
sod-3::GFP		nmur-1; sod-3::GFP		daf-2; sod-3::GFP		daf-2; nmur-1; sod-3::GFP
set 1	696.85	set 1	649.3	set 1	1096.84	set 1	1220.44
	1096.86		906.26		1042.9		1080
	745.56		621.73		1117.46		1200.01
	535.43		657.26		1006.49		1126.04
	542.7		599.59		783.44		962.52
	706.7		611.08		1341.13		1520
	392.62		656.61		1357.49		1312.07
	542.92		464.17		862.39		1054.57
	520.13		807.58		1293.15		811.6
	546.18		426.65		1169.15		1434.15
	500.19		552.6		730.38		1296.37
	562.26		500.08		1119.72		1344.71
	470.14		475.53		997.37		1085.59
	568.7		529.94		938.81		1224.92
	617.59		654.19		1164.76		1167.96
	646.33		451.17		766.26		977.8
	617.79		438.86		768.05		851.71
	475.33		493.76		856.77		1069.13
	513.45		492.61		775.13		1163.18
	449.26		518.61		951.71		1241.73
	618.41		428.76		1047.89		1135.49
	421.98		424.93		935.96		1095.51
	404.53		487.82		946.21		1203.26
	532.51		520.99		774.91		1148.08
	516.01		584.99		907.23		837.15
	375.09		478.68				1001.89
	438.8		665.53				1297.68
			600.95
set 2	667.41	set 2	432.3	set 2	1085.44	set 2	1086.61
	548.61		549.11		821.56		1257.17
	267.47		493.13		1317.35		1202.73
	448.1		374.44		958.87		920.38
	460.73		439.68		1176.76		1025.32
	580.95		465.84		1067.81		1161.69
	475.02				1183.82		1182.36
							831.24
							1033.6
